# Deciphering the evolution of the transcriptional and regulatory landscape in human placenta

**DOI:** 10.1101/2020.09.11.289686

**Authors:** Ming-an Sun, Gernot Wolf, Yejun Wang, Sherry Ralls, Anna D. Senft, Jinpu Jin, Caitlin E. Dunn-Fletcher, Louis J. Muglia, Todd S. Macfarlan

## Abstract

In mammals, the placenta mediates maternal-fetal nutrient and waste exchange and provides immunomodulatory actions that facilitate maternal-fetal tolerance. The placenta is highly diversified among mammalian species, yet the molecular mechanisms that distinguish the placenta of human from other mammals are not fully understood. Using an interspecies transcriptomic comparison of human, macaque, and mouse term placentae, we identified hundreds of genes with lineage-specific expression – including dozens that are placentally-enriched and potentially related to pregnancy. We further annotated the enhancers for different human tissues using epigenomic data and demonstrate that the placenta and chorion are unique in that their enhancers display the least conservation. We identified numerous lineage-specific human placental enhancers, and found they are highly overlapped with specific families of endogenous retroviruses (ERVs), including MER21A, MER4A/B and MER39B that were previously linked to immune response and placental function. Among these ERV families, we further demonstrate that MER41 insertions create dozens of lineage-specific Serum Response Factor (SRF) binding loci in human, including one adjacent to *FBN2*, a placenta-specific gene with increased expression in humans that produces the peptide hormone placensin to stimulate glucose secretion and trophoblast invasion. Our results demonstrate the prevalence of lineage-specific human placental enhancers which are frequently associated with ERV insertions and likely facilitated the lineage-specific evolution of the mammalian placenta.
