## Supplementary material for "Deciphering the evolution of the transcriptional and regulatory landscape in human placenta": Table S1

### Sheet: Sheet1
Table S1 Sources of data used in this study
Data type	Factor	Accession (GEO/dbGaP)	Organism	Tissue	Replicates	Reference
RNA-Seq	-	GSE118285	Human	Placenta	2	Dunn-Fletcher et al., 2018
	-	GSE43520	Human	Placenta	3	Necsulea et al., 2014
	-	GSE30352	Human	Brain	4	Brawand et al., 2011
	-	GSE30352	Human	Heart	2	Brawand et al., 2011
	-	GSE30352	Human	Kidney	2	Brawand et al., 2011
	-	GSE30352	Human	Liver	2	Brawand et al., 2011
	-	GSE30352	Human	Testis	2	Brawand et al., 2011
	-	GSE30611	Human	Adipose	2	BodyMap 2.0
	-	GSE30611	Human	Adrenal	2	BodyMap 2.0
	-	GSE30611	Human	Breast	2	BodyMap 2.0
	-	GSE30611	Human	Colon	2	BodyMap 2.0
	-	GSE30611	Human	Leukocyte	2	BodyMap 2.0
	-	GSE30611	Human	Lung	2	BodyMap 2.0
	-	GSE30611	Human	Lymphnode	2	BodyMap 2.0
	-	GSE30611	Human	Ovary	2	BodyMap 2.0
	-	GSE30611	Human	Prostate	2	BodyMap 2.0
	-	GSE30611	Human	Skeletal muscle	2	BodyMap 2.0
	-	GSE30611	Human	Thyroid	2	BodyMap 2.0
	-	GSE30611	Human	Brain	2	BodyMap 2.0
	-	GSE30611	Human	Heart	2	BodyMap 2.0
	-	GSE30611	Human	Kidney	2	BodyMap 2.0
	-	GSE30611	Human	Liver	2	BodyMap 2.0
	-	GSE30611	Human	Testis	2	BodyMap 2.0
	-	GSE153082	Macaque	Placenta	2	This study
	-	GSE30352	Macaque	Brain	3	Brawand et al., 2011
	-	GSE30352	Macaque	Heart	2	Brawand et al., 2011
	-	GSE30352	Macaque	Kidney	2	Brawand et al., 2011
	-	GSE30352	Macaque	Liver	2	Brawand et al., 2011
	-	GSE30352	Macaque	Testis	2	Brawand et al., 2011
	-	GSE43520	Mouse	Placenta	4	Necsulea et al., 2014
	-	GSE49847	Mouse	Brain	3	Yue et al., 2014
	-	GSE49847	Mouse	Heart	3	Yue et al., 2014
	-	GSE49847	Mouse	Kidney	3	Yue et al., 2014
	-	GSE49847	Mouse	Liver	4	Yue et al., 2014
	-	GSE49847	Mouse	Testis	3	Yue et al., 2014
ChIP-Seq	SRF	phs002233	Human	TSC, Untreated	2	This study
	SRF	phs002233	Human	TSC, Serum-treated	2	This study
	Input	phs002233	Human	TSC, Untreated	1	This study
	Input	phs002233	Human	TSC, Serum-treated	1	This study
	H3K27ac	GSE156987	Human	Placenta	1	This study
	H3K27ac	GSE18927	Human	Placenta	2	Bernstein et al., 2010
	H3K4me1	GSE156987	Human	Placenta	1	This study
	H3K4me1	GSE18927	Human	Placenta	2	Bernstein et al., 2010
	H3K4me3	GSE156987	Human	Placenta	1	This study
	H3K4me3	GSE18927	Human	Placenta	2	Bernstein et al., 2010
	Input	GSE156987	Human	Placenta	1	This study
	Input	GSE18927	Human	Placenta	1	Bernstein et al., 2010
	H3K27ac	GSE153083	Macaque	Placenta	2	This study
	H3K4me1	GSE153083	Macaque	Placenta	2	This study
	H3K4me3	GSE153083	Macaque	Placenta	2	This study
	Input	GSE153083	Macaque	Placenta	1	This study
	H3K27ac	GSE49847	Mouse	Placenta	2	Yue et al., 2014
	H3K4me1	GSE49847	Mouse	Placenta	2	Yue et al., 2014
	H3K4me3	GSE49847	Mouse	Placenta	2	Yue et al., 2014
	Input	GSE49847	Mouse	Placenta	1	Yue et al., 2014
Reference
Bernstein B.E., et al. The NIH Roadmap Epigenomics Mapping Consortium. 2010. Nature 28(10):1045-1048. PMID: 20944595
BodyMap2.0. 2011. [E-MTAB-513] Illumina Human Body Map 2.0 Project. https://www.ebi.ac.uk/arrayexpress/experiments/E-MTAB-513.
Brawand D., et al. The evolution of gene expression levels in mammalian organs. 2010. Nature, 478(7369):343-348. PMID: 22012392
Dunn-Fletcher, C. E., et al. (2018). "Anthropoid primate-specific retroviral element THE1B controls expression of CRH in placenta and alters gestation length." PLoS Biol 16(9): e2006337.
Necsulea A., et al. The evolution of lncRNA repertoires and expression patterns in tetrapods. 2014. Nature, 505(7485):635-640. PMID: 24463510
Yue F., et al. A comparative encyclopedia of DNA elements in the mouse genome. 2014, Nature, 515(7527):355-364. PMID: 25409824
