## Supplementary material for "Deciphering the evolution of the transcriptional and regulatory landscape in human placenta": Table S2

### Sheet: Table S2-Description
Table S2 Differentially expressed genes identified among the placentas of human, macaque and mouse
This table includes the DEGs identified among the placentas of human, macaque and mouse. DEGs were identified with ExprX with FDR<0.05 and log2foldChange>1 as cut-off.

### Sheet: A.Human>Mouse
GeneID_human	GeneID_mouse	GeneName_human	GeneName_mouse	Expression_human	Expression_mouse	Expression_average	log2foldChange	P_value
ENSG00000135346	ENSMUSG00000028298	CGA	Cga	9242.59	0	4621.3	14.1742	2.79196e-07
ENSG00000137869	ENSMUSG00000032274	CYP19A1	Cyp19a1	4738.02	0	2369.01	13.2102	2.88587e-07
ENSG00000129538	ENSMUSG00000035896	RNASE1	Rnase1	1841.45	0.0449382	920.75	11.7229	2.63437e-06
ENSG00000108786	ENSMUSG00000019301	HSD17B1	Hsd17b1	959.674	0.0449382	479.859	10.783	1.34496e-05
ENSG00000163220	ENSMUSG00000096621	S100A9	Gm5849	1221.95	0.112346	611.033	10.9631	1.34496e-05
ENSG00000130513	ENSMUSG00000038508	GDF15	Gdf15	2282.81	0.722041	1141.77	10.8676	1.59213e-05
ENSG00000163815	ENSMUSG00000025784	CLEC3B	Clec3b	819.03	0.0898765	409.56	10.4402	1.92933e-05
ENSG00000112936	ENSMUSG00000079105	C7	C7	513.457	0	256.729	10.0055	3.53048e-05
ENSG00000109321	ENSMUSG00000029378	AREG	Areg	323.202	0.112346	161.657	9.0461	9.57713e-05
ENSG00000100593	ENSMUSG00000050671	ISM2	Ism2	1133.14	2.38946	567.764	8.61595	0.000272845
ENSG00000106066	ENSMUSG00000052955	CPVL	Cpvl	252.947	0.157284	126.552	8.59095	0.000335135
ENSG00000115380	ENSMUSG00000020467	EFEMP1	Efemp1	1125.38	3.638	564.508	8.0879	0.000389778
ENSG00000169583	ENSMUSG00000015093	CLIC3	Clic3	407.807	0.629135	204.218	8.49829	0.000389872
ENSG00000182752	ENSMUSG00000028370	PAPPA	Pappa	2131.43	3.14613	1067.29	9.19158	0.000541474
ENSG00000197632	ENSMUSG00000062345	SERPINB2	Serpinb2	703.242	0.550166	351.896	9.38829	0.000560028
ENSG00000065618	ENSMUSG00000025064	COL17A1	Col17a1	554.016	0.914712	277.466	8.61458	0.000560028
ENSG00000177575	ENSMUSG00000008845	CD163	Cd163	270.906	0.696543	135.801	7.82544	0.000588497
ENSG00000131203	ENSMUSG00000031551	IDO1	Ido1	240.062	0.561728	120.312	7.82385	0.000591152
ENSG00000166863	ENSMUSG00000025400	TAC3	Tac2	1265.72	0.157284	632.937	10.9117	0.000915972
ENSG00000189058	ENSMUSG00000022548	APOD	Apod	823.048	5.32271	414.185	7.14402	0.000931038
ENSG00000019582	ENSMUSG00000024610	CD74	Cd74	1326.67	8.113	667.394	7.26763	0.00104998
ENSG00000185269	ENSMUSG00000042988	NOTUM	Notum	1060.98	3.60298	532.29	8.01519	0.00105235
ENSG00000118526	ENSMUSG00000045680	TCF21	Tcf21	302.747	1.64025	152.194	7.14657	0.00120363
ENSG00000154175	ENSMUSG00000035258	ABI3BP	Abi3bp	249.302	0.224691	124.764	8.42921	0.00120363
ENSG00000147571	ENSMUSG00000049796	CRH	Crh	1946.77	0.685319	973.73	10.682	0.00165759
ENSG00000173210	ENSMUSG00000032735	ABLIM3	Ablim3	105.463	0.0674074	52.7651	7.54496	0.00165759
ENSG00000143125	ENSMUSG00000070368	PROK1	Prok1	151.094	0.0898765	75.5919	8.00558	0.00165759
ENSG00000171960	ENSMUSG00000033036	PPIH	Gm7879	72.5517	0	36.2759	7.19085	0.00224019
ENSG00000136436	ENSMUSG00000006056	CALCOCO2	Calcoco2	360.04	2.51654	181.278	6.90112	0.00261273
ENSG00000172296	ENSMUSG00000039092	SPTLC3	Sptlc3	162.163	0.0898765	81.1262	8.10725	0.00261273
ENSG00000197766	ENSMUSG00000061780	CFD	Cfd	99.3832	0	49.6916	7.64217	0.00261273
ENSG00000115602	ENSMUSG00000026069	IL1RL1	Il1rl1	495.257	0.579735	247.918	8.84281	0.00276041
ENSG00000143882	ENSMUSG00000020566	ATP6V1C2	Atp6v1c2	119.242	0.404444	59.8231	7.04868	0.00276041
ENSG00000132386	ENSMUSG00000000753	SERPINF1	Serpinf1	1021.83	6.59059	514.208	7.17173	0.00276041
ENSG00000132274	ENSMUSG00000071089	TRIM22	Trim75	71.616	0	35.808	7.17225	0.00276041
ENSG00000198734	ENSMUSG00000026579	F5	F5	281.358	1.27932	141.319	7.3075	0.00276041
ENSG00000150540	ENSMUSG00000026986	HNMT	Hnmt	71.9889	0.0898765	36.0394	6.9412	0.00288146
ENSG00000184897	ENSMUSG00000044927	H1-10	H1f10	131.909	0.791629	66.3505	6.67967	0.00335989
ENSG00000090382	ENSMUSG00000020177	LYZ	9530003J23Rik	151.451	0.630588	76.041	7.07039	0.0034059
ENSG00000172901	ENSMUSG00000024481	LVRN	Lvrn	238.451	1.02163	119.736	7.29496	0.00352015
ENSG00000137033	ENSMUSG00000024810	IL33	Il33	76.167	0.134815	38.1509	6.91613	0.00352015
ENSG00000159713	ENSMUSG00000014846	TPPP3	Tppp3	645.854	8.60771	327.231	6.14909	0.00436639
ENSG00000163710	ENSMUSG00000015354	PCOLCE2	Pcolce2	176.998	1.1936	89.0956	6.71156	0.00458699
ENSG00000119535	ENSMUSG00000028859	CSF3R	Csf3r	1002.69	9.59784	506.142	6.6344	0.00464924
ENSG00000162998	ENSMUSG00000027004	FRZB	Frzb	130.973	1.15364	66.0633	6.31298	0.00464924
ENSG00000142173	ENSMUSG00000020241	COL6A2	Col6a2	1044.23	8.72294	526.475	6.82368	0.00468207
ENSG00000179144	ENSMUSG00000043931	GIMAP7	Gimap7	57.9305	0.112346	29.0214	6.57623	0.00481547
ENSG00000117335	ENSMUSG00000016493	CD46	Cd46	742.369	4.05585	373.212	7.34924	0.00518005
ENSG00000108244	ENSMUSG00000006777	KRT23	Krt23	520.909	4.83673	262.873	6.61031	0.00537483
ENSG00000162706	ENSMUSG00000005338	CADM3	Cadm3	100.357	0.157284	50.2571	7.26158	0.00595467
ENSG00000125841	ENSMUSG00000059361	NRSN2	Nrsn2	41.6716	0	20.8358	6.3982	0.00596196
ENSG00000133121	ENSMUSG00000107011	STARD13	Gm42906	47.5151	0	23.7576	6.58542	0.00596196
ENSG00000105880	ENSMUSG00000029755	DLX5	Dlx5	45.9156	0	22.9578	6.53654	0.00596196
ENSG00000109625	ENSMUSG00000036596	CPZ	Cpz	162.176	1.19678	81.6862	6.58306	0.00596196
ENSG00000166741	ENSMUSG00000032271	NNMT	Nnmt	287.57	3.37053	145.47	6.21775	0.00596196
ENSG00000121933	ENSMUSG00000074344	TMIGD3	Tmigd3	46.8814	0	23.4407	6.56625	0.00598021
ENSG00000173376	ENSMUSG00000049001	NDNF	Ndnf	80.5648	0.609526	40.5872	6.19106	0.00598021
ENSG00000175745	ENSMUSG00000069171	NR2F1	Nr2f1	114.656	1.46856	58.0621	5.8703	0.00678773
ENSG00000204472	ENSMUSG00000024397	AIF1	Aif1	276.106	3.90865	140.007	5.97135	0.00759361
ENSG00000158296	ENSMUSG00000018459	SLC13A3	Slc13a3	122.918	1.67949	62.2987	5.82342	0.00829346
ENSG00000010610	ENSMUSG00000023274	CD4	Cd4	109.801	1.46672	55.634	5.80951	0.0087404
ENSG00000132698	ENSMUSG00000008601	RAB25	Rab25	73.1272	0.76395	36.9456	5.86423	0.0087404
ENSG00000138829	ENSMUSG00000024598	FBN2	Fbn2	368.126	4.03591	186.081	6.34462	0.0087404
ENSG00000050344	ENSMUSG00000029832	NFE2L3	Nfe2l3	412.655	3.41277	208.034	6.72235	0.00891437
ENSG00000204128	ENSMUSG00000026227	C2orf72	2810459M11Rik	129.662	0.51679	65.0892	7.00014	0.00937689
ENSG00000258484	ENSMUSG00000046846	SPESP1	Spesp1	44.3552	0	22.1776	6.4872	0.00946907
ENSG00000215845	ENSMUSG00000103711	TSTD1	Tstd1	67.32	0.853827	34.0869	5.6466	0.00948415
ENSG00000115295	ENSMUSG00000024059	CLIP4	Clip4	96.2057	0.602547	48.4041	6.45469	0.0102365
ENSG00000025708	ENSMUSG00000022615	TYMP	Tymp	115.551	1.53495	58.5432	5.83362	0.0102365
ENSG00000168077	ENSMUSG00000034463	SCARA3	Scara3	67.9524	0.592171	34.2723	5.96983	0.0109794
ENSG00000186417	ENSMUSG00000046167	GLDN	Gldn	98.7974	0	49.3987	7.63368	0.0109794
ENSG00000133106	ENSMUSG00000022014	EPSTI1	Epsti1	82.9141	0.831357	41.8727	5.96932	0.0120224
ENSG00000221869	ENSMUSG00000071637	CEBPD	Cebpd	291.548	3.1101	147.329	6.33802	0.0121187
ENSG00000128699	ENSMUSG00000100679	ORMDL1	Gm28778	181.209	3.05831	92.1335	5.67429	0.0123411
ENSG00000164451	ENSMUSG00000039508	CALHM4	Calhm4	31.9716	0	15.9858	6.0211	0.0124756
ENSG00000134762	ENSMUSG00000059898	DSC3	Dsc3	37.2946	0.157284	18.7259	5.84552	0.0128652
ENSG00000050555	ENSMUSG00000026840	LAMC3	Lamc3	227.001	2.99971	115	6.02249	0.0129244
ENSG00000148848	ENSMUSG00000054555	ADAM12	Adam12	3296.23	34.271	1665.25	6.56701	0.0133325
ENSG00000173369	ENSMUSG00000036905	C1QB	C1qb	890.683	10.7891	450.736	6.30272	0.0134473
ENSG00000069812	ENSMUSG00000028940	HES2	Hes2	78.4563	0.91018	39.6832	5.8071	0.0134473
ENSG00000112175	ENSMUSG00000032179	BMP5	Bmp5	59.5932	0.667895	30.1306	5.68522	0.0135579
ENSG00000169413	ENSMUSG00000021880	RNASE6	Rnase6	48.5764	0.24716	24.4118	6.03747	0.0137476
ENSG00000154342	ENSMUSG00000009900	WNT3A	Wnt3a	34.3801	0.0674074	17.2237	5.94187	0.0142888
ENSG00000145708	ENSMUSG00000021680	CRHBP	Crhbp	49.7589	0.0674074	24.9132	6.46885	0.0146085
ENSG00000143217	ENSMUSG00000006411	NECTIN4	Nectin4	91.481	0.91231	46.1967	6.02521	0.0148464
ENSG00000168477	ENSMUSG00000033327	TNXB	Tnxb	62.5445	0.234038	31.3893	6.42437	0.0148464
ENSG00000171303	ENSMUSG00000049265	KCNK3	Kcnk3	58.6402	0.457013	29.5486	5.94946	0.0148464
ENSG00000100867	ENSMUSG00000022209	DHRS2	Dhrs2	30.978	0	15.489	5.97627	0.0156584
ENSG00000116039	ENSMUSG00000006269	ATP6V1B1	Atp6v1b1	71.3074	1.17782	36.2426	5.41947	0.0157268
ENSG00000173267	ENSMUSG00000023064	SNCG	Sncg	42.4816	0.112346	21.297	6.13323	0.0158564
ENSG00000124466	ENSMUSG00000057454	LYPD3	Lypd3	61.561	0.666866	31.114	5.73298	0.0168212
ENSG00000126264	ENSMUSG00000064109	HCST	Hcst	83.3693	0.471852	41.9206	6.43126	0.0174308
ENSG00000159189	ENSMUSG00000036896	C1QC	C1qc	677.054	10.5159	343.785	5.94268	0.0176769
ENSG00000019991	ENSMUSG00000028864	HGF	Hgf	208.558	3.6358	106.097	5.6596	0.0178305
ENSG00000170891	ENSMUSG00000062329	CYTL1	Cytl1	50.535	0.292099	25.4135	6.00966	0.0178305
ENSG00000053747	ENSMUSG00000024421	LAMA3	Lama3	181.082	2.52369	91.8026	5.90816	0.0178305
ENSG00000197977	ENSMUSG00000021364	ELOVL2	Elovl2	35.8561	0.24716	18.0516	5.60464	0.0178305
ENSG00000054277	ENSMUSG00000026525	OPN3	Opn3	133.568	4.28893	68.9285	4.80712	0.0190865
ENSG00000142156	ENSMUSG00000001119	COL6A1	Col6a1	650.616	14.1587	332.387	5.47309	0.0191227
ENSG00000166592	ENSMUSG00000031880	RRAD	Rrad	136.455	2.13425	69.2944	5.70016	0.0191965
ENSG00000164292	ENSMUSG00000021589	RHOBTB3	Rhobtb3	490.423	3.85611	247.14	6.81631	0.0193846
ENSG00000167549	ENSMUSG00000020836	CORO6	Coro6	186.143	2.07147	94.1074	6.18155	0.0193964
ENSG00000169495	ENSMUSG00000037406	HTRA4	Htra4	242.946	3.97856	123.462	5.76442	0.0193964
ENSG00000187772	ENSMUSG00000063804	LIN28B	Lin28b	85.0235	1.4814	43.2525	5.43173	0.0196497
ENSG00000115468	ENSMUSG00000026255	EFHD1	Efhd1	717.292	10.8528	364.073	5.98244	0.0196497
ENSG00000235098	ENSMUSG00000078487	ANKRD65	Ankrd65	23.0295	0	11.5147	5.5564	0.0196497
ENSG00000159708	ENSMUSG00000054320	LRRC36	Lrrc36	39.4548	0.0674074	19.7611	6.13784	0.0196497
ENSG00000124491	ENSMUSG00000039109	F13A1	F13a1	760.976	25.8197	393.398	4.85458	0.0200998
ENSG00000124785	ENSMUSG00000039114	NRN1	Nrn1	111.049	2.47176	56.7605	5.23022	0.0203982
ENSG00000110446	ENSMUSG00000024737	SLC15A3	Slc15a3	198.177	3.36601	100.771	5.68343	0.0203982
ENSG00000164488	ENSMUSG00000048826	DACT2	Dact2	105.179	1.77825	53.4784	5.53561	0.0204976
ENSG00000115461	ENSMUSG00000026185	IGFBP5	Igfbp5	499.295	10.0572	254.676	5.56504	0.0209429
ENSG00000143196	ENSMUSG00000026574	DPT	Dpt	46.1496	0.112346	23.131	6.25137	0.0210475
ENSG00000105989	ENSMUSG00000010797	WNT2	Wnt2	143.989	2.74239	73.3656	5.47776	0.0210475
ENSG00000011347	ENSMUSG00000024743	SYT7	Syt7	87.7307	2.04485	44.8878	5.11563	0.0214315
ENSG00000085662	ENSMUSG00000001642	AKR1B1	Akr1b3	613.871	24.7444	319.308	4.60508	0.0230184
ENSG00000137959	ENSMUSG00000039146	IFI44L	Ifi44l	21.525	0	10.7625	5.46107	0.0230873
ENSG00000124731	ENSMUSG00000042265	TREM1	Trem1	62.0917	0.541949	31.3168	5.90862	0.0235538
ENSG00000083782	ENSMUSG00000019936	EPYC	Epyc	61.7576	0	30.8788	6.96018	0.0240997
ENSG00000121413	ENSMUSG00000070822	ZSCAN18	Zscan18	82.1311	2.00498	42.068	5.04381	0.0240997
ENSG00000165457	ENSMUSG00000032725	FOLR2	Folr2	329.782	8.80524	169.294	5.14951	0.0240997
ENSG00000127472	ENSMUSG00000041193	PLA2G5	Pla2g5	88.2468	2.88529	45.566	4.71234	0.0243504
ENSG00000144451	ENSMUSG00000053153	SPAG16	Spag16	24.6287	0.0224691	12.3256	5.58785	0.0243504
ENSG00000166482	ENSMUSG00000042436	MFAP4	Mfap4	158.744	4.24336	81.4935	5.06918	0.0243504
ENSG00000169738	ENSMUSG00000039450	DCXR	Dcxr	155.967	5.11813	80.5424	4.79962	0.0249265
ENSG00000148655	ENSMUSG00000063458	LRMDA	Lrmda	33.2034	0.741481	16.9725	4.76276	0.0264275
ENSG00000074181	ENSMUSG00000038146	NOTCH3	Notch3	166.445	3.56989	85.0074	5.35824	0.0274642
ENSG00000141736	ENSMUSG00000062312	ERBB2	Erbb2	217.267	4.25429	110.761	5.51741	0.0274642
ENSG00000102886	ENSMUSG00000030703	GDPD3	Gdpd3	49.2352	1.05605	25.1456	4.99831	0.0274642
ENSG00000115919	ENSMUSG00000026866	KYNU	Kynu	33.0433	0.292099	16.6677	5.4042	0.0274642
ENSG00000139714	ENSMUSG00000029477	MORN3	Morn3	29.5767	0	14.7883	5.91057	0.0274642
ENSG00000103485	ENSMUSG00000030674	QPRT	Qprt	142.246	3.96278	73.1042	4.99936	0.0274642
ENSG00000116194	ENSMUSG00000033544	ANGPTL1	Angptl1	81.8565	3.52598	42.6912	4.35447	0.0289609
ENSG00000147655	ENSMUSG00000051920	RSPO2	Rspo2	30.4768	0	15.2384	5.95312	0.0289609
ENSG00000154096	ENSMUSG00000032011	THY1	Thy1	265.077	7.00041	136.039	5.14602	0.0289609
ENSG00000121858	ENSMUSG00000039304	TNFSF10	Tnfsf10	500.111	11.1646	255.638	5.42348	0.0289609
ENSG00000226742	ENSMUSG00000078963	HSBP1L1	Hsbp1l1	65.2272	1.60338	33.4153	4.96571	0.0291029
ENSG00000138640	ENSMUSG00000037709	FAM13A	Fam13a	161.076	2.4533	81.7647	5.77374	0.0295867
ENSG00000114698	ENSMUSG00000032377	PLSCR4	Plscr4	54.6276	1.51245	28.07	4.77575	0.0302124
ENSG00000126246	ENSMUSG00000036826	IGFLR1	Igflr1	19.6453	0	9.82265	5.33237	0.0312814
ENSG00000176903	ENSMUSG00000054383	PNMA1	Pnma1	49.827	1.29266	25.5598	4.81116	0.0335918
ENSG00000105928	ENSMUSG00000029821	GSDME	Gsdme	148.491	4.26703	76.3789	4.96599	0.0340252
ENSG00000125895	ENSMUSG00000044364	TMEM74B	Tmem74b	36.5083	0.0674074	18.2879	6.02732	0.0346831
ENSG00000162722	ENSMUSG00000037124	TRIM58	Trim58	22.4507	0	11.2254	5.52047	0.0346831
ENSG00000174697	ENSMUSG00000059201	LEP	Lep	23.7096	0	11.8548	5.59751	0.0346831
ENSG00000156218	ENSMUSG00000070469	ADAMTSL3	Adamtsl3	19.8334	0.0449382	9.93917	5.22161	0.0346831
ENSG00000140873	ENSMUSG00000053399	ADAMTS18	Adamts18	20.8042	0.134815	10.4695	5.06866	0.0348125
ENSG00000132000	ENSMUSG00000012889	PODNL1	Podnl1	30.8547	0.365077	15.6099	5.17971	0.035454
ENSG00000183807	ENSMUSG00000019909	FAM162B	Fam162b	110.454	4.90248	57.6783	4.3602	0.035545
ENSG00000196154	ENSMUSG00000001020	S100A4	S100a4	740.979	13.6037	377.292	5.71626	0.0359712
ENSG00000064655	ENSMUSG00000017897	EYA2	Eya2	18.1836	0.112346	9.14795	4.93128	0.0366494
ENSG00000010626	ENSMUSG00000030125	LRRC23	Lrrc23	19.493	0.0898765	9.79142	5.08294	0.0366494
ENSG00000178445	ENSMUSG00000024827	GLDC	Gldc	164.335	5.35651	84.8458	4.81484	0.036796
ENSG00000178467	ENSMUSG00000006675	P4HTM	P4htm	58.5021	1.97145	30.2368	4.57734	0.037164
ENSG00000140284	ENSMUSG00000027359	SLC27A2	Slc27a2	218.012	5.38076	111.696	5.21556	0.037164
ENSG00000166147	ENSMUSG00000027204	FBN1	Fbn1	546.463	15.7075	281.085	5.07671	0.037164
ENSG00000149591	ENSMUSG00000032085	TAGLN	Tagln	1448.13	60.5211	754.326	4.56924	0.037164
ENSG00000167641	ENSMUSG00000037166	PPP1R14A	Ppp1r14a	235.276	6.15227	120.714	5.14742	0.0378905
ENSG00000123892	ENSMUSG00000030559	RAB38	Rab38	22.4879	0.179753	11.3338	5.07972	0.0379787
ENSG00000170190	ENSMUSG00000045775	SLC16A5	Slc16a5	44.0899	0.359506	22.2247	5.69706	0.0379787
ENSG00000131409	ENSMUSG00000047085	LRRC4B	Lrrc4b	16.3131	0	8.15656	5.07151	0.0379787
ENSG00000177989	ENSMUSG00000047394	ODF3B	Odf3b	25.0294	0.0898765	12.5596	5.4356	0.0379787
ENSG00000137491	ENSMUSG00000030737	SLCO2B1	Slco2b1	96.6167	3.63365	50.1252	4.55423	0.0379787
ENSG00000174807	ENSMUSG00000056481	CD248	Cd248	308.862	6.45722	157.66	5.47464	0.0387909
ENSG00000155974	ENSMUSG00000034813	GRIP1	Grip1	45.7956	0.548262	23.1719	5.4648	0.0389599
ENSG00000107984	ENSMUSG00000024868	DKK1	Dkk1	280.533	4.23918	142.386	5.88996	0.0389599
ENSG00000125967	ENSMUSG00000027489	NECAB3	Necab3	28.0481	0.112346	14.0802	5.5429	0.0389599
ENSG00000035115	ENSMUSG00000020669	SH3YL1	Sh3yl1	83.96	3.57378	43.7669	4.37383	0.0395942
ENSG00000100814	ENSMUSG00000071470	CCNB1IP1	Ccnb1ip1	65.2709	1.80659	33.5388	4.83361	0.0399061
ENSG00000130382	ENSMUSG00000024212	MLLT1	Mllt1	585.477	19.1796	302.329	4.89607	0.0404037
ENSG00000141295	ENSMUSG00000020877	SCRN2	Scrn2	63.2009	2.57605	32.8885	4.37216	0.0404037
ENSG00000137699	ENSMUSG00000032013	TRIM29	Trim29	218.893	6.96033	112.926	4.87813	0.0405765
ENSG00000184922	ENSMUSG00000055805	FMNL1	Fmnl1	61.1844	1.32408	31.2543	5.07967	0.0407548
ENSG00000181982	ENSMUSG00000045790	CCDC149	Ccdc149	35.5042	0.494321	17.9993	5.17831	0.0407548
ENSG00000270885	ENSMUSG00000020684	RASL10B	Rasl10b	33.5818	0.0674074	16.8246	5.90847	0.0412209
ENSG00000196569	ENSMUSG00000019899	LAMA2	Lama2	172.823	5.08107	88.9522	4.95678	0.0414413
ENSG00000167613	ENSMUSG00000055541	LAIR1	Lair1	82.9189	2.68502	42.8019	4.711	0.0424031
ENSG00000197635	ENSMUSG00000035000	DPP4	Dpp4	384.25	11.6916	197.971	4.97996	0.0426283
ENSG00000132432	ENSMUSG00000078974	SEC61G	Sec61g	279.167	12.8874	146.027	4.38476	0.0431327
ENSG00000164659	ENSMUSG00000056004	KIAA1324L	9330182L06Rik	19.293	0.0674074	9.68022	5.12446	0.0437498
ENSG00000196482	ENSMUSG00000026610	ESRRG	Esrrg	44.2275	0.454084	22.3408	5.5509	0.0457388
ENSG00000101144	ENSMUSG00000008999	BMP7	Bmp7	133.203	3.98307	68.5932	4.89841	0.0457388
ENSG00000213366	ENSMUSG00000004035	GSTM2	Gstm7	25.7631	0.51679	13.14	4.69095	0.0457388
ENSG00000114638	ENSMUSG00000049436	UPK1B	Upk1b	104.773	1.93723	53.3552	5.43275	0.0467477
ENSG00000197928	ENSMUSG00000100265	ZNF677	Gm28363	16.0172	0	8.0086	5.0459	0.0471684
ENSG00000170271	ENSMUSG00000086962	FAXDC2	Gm12248	27.3845	0.808888	14.0967	4.41305	0.0482505
ENSG00000109339	ENSMUSG00000046709	MAPK10	Mapk10	21.8645	0.0674074	10.9659	5.30068	0.0482505
ENSG00000051620	ENSMUSG00000019853	HEBP2	Hebp2	261.82	7.23203	134.526	5.08434	0.0497028
ENSG00000118418	ENSMUSG00000066456	HMGN3	Hmgn3	320.508	11.0723	165.79	4.79386	0.0497028
ENSG00000138650	ENSMUSG00000049100	PCDH10	Pcdh10	18.2243	0.0898765	9.15709	4.98836	0.0497028
ENSG00000100365	ENSMUSG00000071715	NCF4	Ncf4	68.022	3.11127	35.5666	4.24599	0.0497028
ENSG00000176945	ENSMUSG00000035638	MUC20	Muc20	29.6592	0	14.8296	5.91453	0.0497125
ENSG00000171051	ENSMUSG00000045551	FPR1	Fpr1	54.1139	0.842603	27.4782	5.34616	0.0497125
ENSG00000103855	ENSMUSG00000035914	CD276	Cd276	302.967	8.11457	155.541	5.13862	0.0497125

### Sheet: B.Human<Mouse
GeneID_human	GeneID_mouse	GeneName_human	GeneName_mouse	Expression_human	Expression_mouse	Expression_average	log2foldChange	P_value
ENSG00000070031	ENSMUSG00000038580	SCT	Sct	0.675328	2734.35	1367.51	-11.1842	6.09783e-07
ENSG00000081051	ENSMUSG00000054932	AFP	Afp	0	2527.56	1263.78	-12.3038	6.09783e-07
ENSG00000118702	ENSMUSG00000027643	GHRH	Ghrh	0.0640922	1402.4	701.23	-11.2802	6.09783e-07
ENSG00000049249	ENSMUSG00000028965	TNFRSF9	Tnfrsf9	0.592478	1284.72	642.654	-10.2002	3.96348e-06
ENSG00000188771	ENSMUSG00000032068	PLET1	Plet1	0.0442242	574.531	287.287	-10.0452	8.35197e-06
ENSG00000165474	ENSMUSG00000046352	GJB2	Gjb2	1.08144	1009.57	505.324	-9.319	1.98484e-05
ENSG00000189001	ENSMUSG00000046056	SBSN	Sbsn	1.98804	895.887	448.937	-8.49297	7.19187e-05
ENSG00000139209	ENSMUSG00000022464	SLC38A4	Slc38a4	2.57626	1291.76	647.167	-8.7145	8.05651e-05
ENSG00000183607	ENSMUSG00000030049	GKN2	Gkn2	0.188499	188.662	94.4251	-8.10195	0.000168058
ENSG00000091513	ENSMUSG00000032554	TF	Trf	1.67041	1073.95	537.809	-8.95141	0.000187719
ENSG00000120057	ENSMUSG00000018822	SFRP5	Sfrp5	0	125.459	62.7293	-7.97681	0.000187719
ENSG00000176281	ENSMUSG00000049011	OR4K5	Olfr729	0	2064.78	1032.39	-12.0121	0.00020652
ENSG00000112041	ENSMUSG00000037446	TULP1	Tulp1	0.145829	346.768	173.457	-9.07068	0.000356383
ENSG00000167971	ENSMUSG00000033597	CASKIN1	Caskin1	0.22135	135.69	67.9558	-7.56071	0.000489066
ENSG00000090512	ENSMUSG00000022871	FETUB	Fetub	0.0677646	79.6314	39.8496	-7.14093	0.000856695
ENSG00000129988	ENSMUSG00000016024	LBP	Lbp	0.486358	114.306	57.3961	-6.86287	0.000957127
ENSG00000116678	ENSMUSG00000057722	LEPR	Lepr	8.45299	1216.77	612.61	-7.08706	0.00113153
ENSG00000106483	ENSMUSG00000021319	SFRP4	Sfrp4	0.621947	127.695	64.1585	-6.83619	0.00120006
ENSG00000149021	ENSMUSG00000024653	SCGB1A1	Scgb1a1	0	70.8303	35.4152	-7.15644	0.00120006
ENSG00000131864	ENSMUSG00000051527	USP29	Usp29	0.122899	72.6667	36.3948	-6.87605	0.00125051
ENSG00000108830	ENSMUSG00000001313	RND2	Rnd2	0.694159	133.251	66.9727	-6.80741	0.00151574
ENSG00000165449	ENSMUSG00000037762	SLC16A9	Slc16a9	0.211911	81.7987	41.0053	-6.85303	0.00164003
ENSG00000178460	ENSMUSG00000046101	MCMDC2	Mcmdc2	0.587155	203.366	101.977	-7.55092	0.00164003
ENSG00000084674	ENSMUSG00000020609	APOB	Apob	0.328951	180.702	90.5157	-7.7721	0.00174751
ENSG00000187122	ENSMUSG00000025020	SLIT1	Slit1	0.11685	61.6147	30.8658	-6.65387	0.00175615
ENSG00000188859	ENSMUSG00000060568	FAM78B	Fam78b	0.262805	67.7553	34.0091	-6.48348	0.00208365
ENSG00000110244	ENSMUSG00000032080	APOA4	Apoa4	0.0429794	145.131	72.5872	-8.06721	0.0024647
ENSG00000148795	ENSMUSG00000003555	CYP17A1	Cyp17a1	0.252561	73.2749	36.7637	-6.61518	0.00250701
ENSG00000113196	ENSMUSG00000037335	HAND1	Hand1	1.9718	267.238	134.605	-6.75912	0.00251613
ENSG00000137571	ENSMUSG00000025938	SLCO5A1	Slco5a1	0.14875	52.2595	26.2041	-6.34562	0.0025203
ENSG00000091844	ENSMUSG00000019775	RGS17	Rgs17	0.124865	51.6469	25.8859	-6.38289	0.00260326
ENSG00000103375	ENSMUSG00000030762	AQP8	Aqp8	0.0747429	106.634	53.3545	-7.54229	0.00260326
ENSG00000100095	ENSMUSG00000058153	SEZ6L	Sez6l	0.075462	42.9121	21.4938	-6.23723	0.00323688
ENSG00000178343	ENSMUSG00000050010	SHISA3	Shisa3	0.270676	57.0014	28.636	-6.22133	0.00358981
ENSG00000163898	ENSMUSG00000044626	LIPH	Liph	1.35236	106.018	53.6852	-5.84559	0.00358981
ENSG00000112299	ENSMUSG00000037440	VNN1	Vnn1	2.70569	211.475	107.091	-6.04712	0.00382665
ENSG00000182156	ENSMUSG00000046697	ENPP7	Enpp7	0.0225165	35.6682	17.8453	-6.1131	0.00419597
ENSG00000187193	ENSMUSG00000031762	MT1X	Mt2	24.1709	1243.09	633.629	-5.65555	0.00469317
ENSG00000128346	ENSMUSG00000033029	C22orf23	1700088E04Rik	0.29408	69.0125	34.6533	-6.45184	0.00487538
ENSG00000088926	ENSMUSG00000031645	F11	F11	0.079238	69.3778	34.7285	-6.91453	0.00494062
ENSG00000111181	ENSMUSG00000030109	SLC6A12	Slc6a12	4.69319	279.449	142.071	-5.7524	0.00494062
ENSG00000065609	ENSMUSG00000033419	SNAP91	Snap91	1.58716	127.346	64.4668	-5.93672	0.0050863
ENSG00000011376	ENSMUSG00000035202	LARS2	Lars2	17.4913	7061.86	3539.68	-8.61671	0.00542698
ENSG00000158874	ENSMUSG00000005681	APOA2	Apoa2	2.15672	94.7629	48.4598	-5.1642	0.00542698
ENSG00000179008	ENSMUSG00000021098	C14orf39	4930447C04Rik	0.171707	72.5631	36.3674	-6.76517	0.00542698
ENSG00000111249	ENSMUSG00000042589	CUX2	Cux2	0.134897	183.566	91.8504	-8.17948	0.00557761
ENSG00000215644	ENSMUSG00000025127	GCGR	Gcgr	0.11247	35.3255	17.719	-5.8702	0.00557761
ENSG00000165556	ENSMUSG00000029646	CDX2	Cdx2	0.00457801	29.8329	14.9188	-5.90966	0.00690114
ENSG00000165891	ENSMUSG00000020185	E2F7	E2f7	1.91638	215.229	108.573	-6.48023	0.00711104
ENSG00000169031	ENSMUSG00000079465	COL4A3	Col4a3	0.576337	143.38	71.9782	-7.06259	0.00711104
ENSG00000188848	ENSMUSG00000092060	BEND4	Bend4	0.336732	45.9471	23.1419	-5.79468	0.00711104
ENSG00000188487	ENSMUSG00000048782	INSC	Insc	0.0612469	28.8123	14.4368	-5.70673	0.00711104
ENSG00000115474	ENSMUSG00000079436	KCNJ13	Kcnj13	0.00804076	24.7364	12.3722	-5.63442	0.00711104
ENSG00000275004	ENSMUSG00000049764	ZNF280B	Zfp280b	0.311255	39.1953	19.7533	-5.61267	0.00711104
ENSG00000118922	ENSMUSG00000072294	KLF12	Klf12	0.894796	91.2977	46.0963	-6.04033	0.00711104
ENSG00000151014	ENSMUSG00000023087	NOCT	Noct	14.3016	746.241	380.271	-5.65679	0.00711104
ENSG00000158125	ENSMUSG00000024066	XDH	Xdh	3.25253	100.374	51.8135	-4.74855	0.00749526
ENSG00000274286	ENSMUSG00000058620	ADRA2B	Adra2b	2.48676	138.115	70.3007	-5.53635	0.0079409
ENSG00000160678	ENSMUSG00000044080	S100A1	S100a1	52.5064	498.016	275.261	-3.2334	0.0079409
ENSG00000135905	ENSMUSG00000038608	DOCK10	Dock10	5.40486	5549.29	2777.35	-9.87632	0.00852139
ENSG00000184012	ENSMUSG00000000385	TMPRSS2	Tmprss2	0.948771	59.2495	30.0991	-5.36603	0.00852139
ENSG00000143162	ENSMUSG00000040713	CREG1	Creg1	214.77	9933.21	5073.99	-5.52811	0.00852139
ENSG00000125872	ENSMUSG00000043110	LRRN4	Lrrn4	0.123903	29.1765	14.6502	-5.57185	0.00852139
ENSG00000183715	ENSMUSG00000062257	OPCML	Opcml	0.0385372	33.2516	16.645	-5.96976	0.00852139
ENSG00000273703	ENSMUSG00000075031	H2BC14	H2bc3	0.214186	34.3892	17.3017	-5.61034	0.00852139
ENSG00000167434	ENSMUSG00000000805	CA4	Car4	23.6969	808.945	416.321	-5.06404	0.00971371
ENSG00000122025	ENSMUSG00000042817	FLT3	Flt3	0.208282	31.0286	15.6185	-5.4762	0.0106865
ENSG00000138308	ENSMUSG00000009646	PLA2G12B	Pla2g12b	0.0226394	25.3641	12.6934	-5.62899	0.0106865
ENSG00000099834	ENSMUSG00000025497	CDHR5	Cdhr5	0.265815	31.0767	15.6713	-5.36572	0.0120539
ENSG00000168631	ENSMUSG00000073408	MUCL3	Mucl3	0.0884233	24.2994	12.1939	-5.3973	0.0134396
ENSG00000196839	ENSMUSG00000017697	ADA	Ada	18.0058	686.323	352.164	-5.21389	0.0136289
ENSG00000147799	ENSMUSG00000033697	ARHGAP39	Arhgap39	3.02225	154.455	78.7386	-5.45921	0.0139552
ENSG00000121769	ENSMUSG00000028773	FABP3	Fabp3	28.9124	1189	608.954	-5.33778	0.0142782
ENSG00000112137	ENSMUSG00000054728	PHACTR1	Phactr1	5.515	195.789	100.652	-5.02827	0.0142782
ENSG00000178403	ENSMUSG00000027967	NEUROG2	Neurog2	0.0261356	18.7466	9.38636	-5.19302	0.014592
ENSG00000205436	ENSMUSG00000021280	EXOC3L4	Exoc3l4	6.72489	241.141	123.933	-5.06375	0.0154071
ENSG00000138769	ENSMUSG00000029403	CDKL2	Cdkl2	0.0441643	18.6525	9.34836	-5.13735	0.0161385
ENSG00000188784	ENSMUSG00000028751	PLA2G2E	Pla2g2e	0	17.8437	8.92183	-5.19721	0.0161385
ENSG00000142661	ENSMUSG00000037139	MYOM3	Myom3	0.415548	39.7979	20.1067	-5.45993	0.0161385
ENSG00000172733	ENSMUSG00000049184	PURG	Purg	0.212828	25.0691	12.641	-5.1647	0.0161468
ENSG00000188089	ENSMUSG00000050211	PLA2G4E	Pla2g4e	0.333151	27.9943	14.1637	-5.09595	0.0161468
ENSG00000174332	ENSMUSG00000034762	GLIS1	Glis1	0.250301	34.2296	17.24	-5.53255	0.0164335
ENSG00000132837	ENSMUSG00000042102	DMGDH	Dmgdh	1.43263	153.89	77.6615	-6.31987	0.0165359
ENSG00000175175	ENSMUSG00000046442	PPM1E	Ppm1e	0.0307177	20.3285	10.1796	-5.29447	0.0166548
ENSG00000147614	ENSMUSG00000028238	ATP6V0D2	Atp6v0d2	0.493322	33.3307	16.912	-5.08993	0.0166548
ENSG00000002587	ENSMUSG00000051022	HS3ST1	Hs3st1	1.75581	74.928	38.3419	-5.06338	0.0167867
ENSG00000213927	ENSMUSG00000096826	CCL27	Ccl27b	0.806459	49.8715	25.339	-5.26887	0.0167867
ENSG00000147896	ENSMUSG00000042993	IFNK	Ifnk	0.0183121	18.2606	9.13946	-5.17774	0.0167867
ENSG00000215131	ENSMUSG00000005983	C16orf90	1700037C18Rik	0	20.3908	10.1954	-5.3848	0.0167867
ENSG00000221931	ENSMUSG00000051095	OR6X1	Olfr986	0	16.0689	8.03443	-5.0504	0.0168172
ENSG00000169154	ENSMUSG00000039720	GOT1L1	Got1l1	0	16.5099	8.25494	-5.0883	0.0177023
ENSG00000198879	ENSMUSG00000061186	SFMBT2	Sfmbt2	6.74146	207.075	106.908	-4.84121	0.017781
ENSG00000184178	ENSMUSG00000062110	SCFD2	Scfd2	17.1941	1634.56	825.877	-6.52993	0.0181086
ENSG00000278023	ENSMUSG00000010362	RDM1	Rdm1	1.54652	65.7063	33.6264	-5.01572	0.0181086
ENSG00000100473	ENSMUSG00000020953	COCH	Coch	2.4715	89.5017	45.9866	-4.92069	0.0181086
ENSG00000105278	ENSMUSG00000034949	ZFR2	Zfr2	0.133823	16.9792	8.55654	-4.78542	0.0181086
ENSG00000114948	ENSMUSG00000025964	ADAM23	Adam23	1.03635	43.6731	22.3547	-4.84558	0.019378
ENSG00000183760	ENSMUSG00000037469	ACP7	Acp7	0.252081	21.7776	11.0148	-4.88856	0.019744
ENSG00000117115	ENSMUSG00000028927	PADI2	Padi2	2.72686	97.3331	50.03	-4.92212	0.0205724
ENSG00000138028	ENSMUSG00000029161	CGREF1	Cgref1	0.642388	132.985	66.8137	-6.86848	0.0205724
ENSG00000134070	ENSMUSG00000060477	IRAK2	Irak2	3.17357	101.375	52.2744	-4.79348	0.0209799
ENSG00000188282	ENSMUSG00000061815	RUFY4	Rufy4	0.170388	21.6699	10.9202	-5.04746	0.021034
ENSG00000214435	ENSMUSG00000003559	AS3MT	As3mt	2.43563	64.1254	33.2805	-4.46036	0.0216182
ENSG00000101280	ENSMUSG00000027460	ANGPT4	Angpt4	0.16044	20.302	10.2312	-4.97715	0.0219515
ENSG00000168172	ENSMUSG00000037234	HOOK3	Hook3	48.7084	3705.05	1876.88	-6.23464	0.0219515
ENSG00000074211	ENSMUSG00000029120	PPP2R2C	Ppp2r2c	1.50017	59.7191	30.6096	-4.91203	0.0219515
ENSG00000122432	ENSMUSG00000028188	SPATA1	Spata1	0.222094	18.9064	9.56423	-4.7482	0.0228338
ENSG00000164035	ENSMUSG00000054690	EMCN	Emcn	2.14451	59.288	30.7163	-4.49878	0.0230646
ENSG00000124302	ENSMUSG00000060402	CHST8	Chst8	0.528855	19.7402	10.1345	-4.29811	0.0237094
ENSG00000163273	ENSMUSG00000026241	NPPC	Nppc	0.765291	32.6527	16.709	-4.71158	0.0237094
ENSG00000144847	ENSMUSG00000022790	IGSF11	Igsf11	0.563991	28.0774	14.3207	-4.74732	0.0237094
ENSG00000184860	ENSMUSG00000034308	SDR42E1	Sdr42e1	1.07217	43.0141	22.0431	-4.79065	0.0241272
ENSG00000179588	ENSMUSG00000049577	ZFPM1	Zfpm1	2.38332	75.2168	38.8	-4.71481	0.0251864
ENSG00000188611	ENSMUSG00000024887	ASAH2	Asah2	0.596841	22.016	11.3064	-4.35952	0.025703
ENSG00000165521	ENSMUSG00000051166	EML5	Eml5	0.496216	25.6968	13.0965	-4.71679	0.025703
ENSG00000149294	ENSMUSG00000039542	NCAM1	Ncam1	2.03064	70.1611	36.0958	-4.80334	0.0261909
ENSG00000085831	ENSMUSG00000028555	TTC39A	Ttc39a	1.75823	57.5137	29.636	-4.68313	0.0262167
ENSG00000168280	ENSMUSG00000026764	KIF5C	Kif5c	0.616993	30.7404	15.6787	-4.80572	0.0263606
ENSG00000126856	ENSMUSG00000051977	PRDM7	Prdm9	0.789653	28.6262	14.7079	-4.49726	0.026371
ENSG00000163083	ENSMUSG00000037035	INHBB	Inhbb	4.41367	138.016	71.2146	-4.8171	0.0264668
ENSG00000135144	ENSMUSG00000029603	DTX1	Dtx1	3.04057	89.3744	46.2075	-4.66585	0.0266488
ENSG00000172244	ENSMUSG00000062822	C5orf34	4833420G17Rik	2.25368	66.7201	34.4869	-4.60946	0.0266488
ENSG00000173702	ENSMUSG00000022824	MUC13	Muc13	0.443731	31.0963	15.77	-5.06524	0.0266488
ENSG00000182170	ENSMUSG00000050276	MRGPRG	Mrgprg	2.0465	36.0763	19.0614	-3.84432	0.0267461
ENSG00000159337	ENSMUSG00000070719	PLA2G4D	Pla2g4d	0.379287	22.2935	11.3364	-4.69615	0.027934
ENSG00000111701	ENSMUSG00000040613	APOBEC1	Apobec1	0	12.6885	6.34423	-4.7212	0.0279543
ENSG00000170381	ENSMUSG00000063531	SEMA3E	Sema3e	2.8482	80.3123	41.5803	-4.59312	0.0281315
ENSG00000101680	ENSMUSG00000032796	LAMA1	Lama1	2.39657	65.4404	33.9185	-4.50874	0.0284918
ENSG00000139910	ENSMUSG00000021047	NOVA1	Nova1	0.169059	78.2985	39.2338	-6.87989	0.0284918
ENSG00000104833	ENSMUSG00000062591	TUBB4A	Tubb4a	2.47483	91.0034	46.7391	-4.94295	0.02853
ENSG00000159723	ENSMUSG00000005705	AGRP	Agrp	0.191882	15.0227	7.60729	-4.48771	0.0290625
ENSG00000187098	ENSMUSG00000035158	MITF	Mitf	8.43219	193.026	100.729	-4.43737	0.0300045
ENSG00000165794	ENSMUSG00000072572	SLC39A2	Slc39a2	0.711254	66.4526	33.5819	-5.78857	0.0306182
ENSG00000164236	ENSMUSG00000022237	ANKRD33B	Ankrd33b	2.58207	66.0207	34.3014	-4.43183	0.0314232
ENSG00000124610	ENSMUSG00000049539	H1-1	H1f1	0.0565986	14.9909	7.52376	-4.79864	0.0316188
ENSG00000109472	ENSMUSG00000037852	CPE	Cpe	17.4426	348.821	183.132	-4.28309	0.0318183
ENSG00000183569	ENSMUSG00000058586	SERHL2	Serhl	2.43405	59.1624	30.7982	-4.34586	0.0319824
ENSG00000104267	ENSMUSG00000027562	CA2	Car2	38.4725	851.413	444.943	-4.45018	0.0319824
ENSG00000186638	ENSMUSG00000028438	KIF24	Kif24	1.646	70.6504	36.1482	-5.05115	0.0319824
ENSG00000145545	ENSMUSG00000021594	SRD5A1	Srd5a1	3.63625	82.8289	43.2326	-4.33242	0.0320299
ENSG00000174137	ENSMUSG00000037339	FAM53A	Fam53a	0.687615	28.1072	14.3974	-4.59024	0.0326713
ENSG00000151413	ENSMUSG00000035142	NUBPL	Nubpl	15.46	1351.04	683.251	-6.404	0.0326857
ENSG00000285708	ENSMUSG00000030067	AC097634.4	Foxp1	0.930662	30.8806	15.9056	-4.45512	0.0326857
ENSG00000036565	ENSMUSG00000036330	SLC18A1	Slc18a1	0.00915603	13.4974	6.75326	-4.7809	0.0331449
ENSG00000167749	ENSMUSG00000006948	KLK4	Klk4	0.474075	17.777	9.12555	-4.22985	0.0345878
ENSG00000198046	ENSMUSG00000054893	ZNF667	Zfp667	3.42692	77.9839	40.7054	-4.32093	0.0345878
ENSG00000111863	ENSMUSG00000058022	ADTRP	Adtrp	1.66901	51.991	26.83	-4.59696	0.0345878
ENSG00000019505	ENSMUSG00000027220	SYT13	Syt13	0.0888214	12.8385	6.46368	-4.50163	0.0346273
ENSG00000175143	ENSMUSG00000072707	OR2T1	Olfr31	0	13.128	6.56399	-4.7685	0.0346273
ENSG00000175229	ENSMUSG00000047658	GAL3ST3	Gal3st3	0	23.5631	11.7816	-5.58875	0.0349058
ENSG00000068650	ENSMUSG00000031441	ATP11A	Atp11a	28.4707	519.722	274.096	-4.16646	0.0357371
ENSG00000145832	ENSMUSG00000021509	SLC25A48	Slc25a48	0.443078	30.5523	15.4977	-5.04118	0.036699
ENSG00000162460	ENSMUSG00000043085	TMEM82	Tmem82	0.0320461	11.378	5.70503	-4.4806	0.0372599
ENSG00000137392	ENSMUSG00000024225	CLPS	Clps	0.0620454	15.3645	7.71328	-4.81897	0.0376444
ENSG00000214732	ENSMUSG00000047150	AL096814.1	1700001C19Rik	0	10.8662	5.4331	-4.50668	0.0376444
ENSG00000139697	ENSMUSG00000038095	SBNO1	Sbno1	14.914	336.359	175.637	-4.44984	0.0376444
ENSG00000138315	ENSMUSG00000009654	OIT3	Oit3	0.0407489	16.0836	8.06218	-4.93865	0.0376444
ENSG00000157617	ENSMUSG00000045975	C2CD2	C2cd2	19.6163	409.384	214.5	-4.34878	0.038551
ENSG00000007171	ENSMUSG00000020826	NOS2	Nos2	3.09637	53.2941	28.1952	-3.90283	0.038551
ENSG00000162551	ENSMUSG00000028766	ALPL	Alpl	9.91293	172.826	91.3693	-4.05704	0.038551
ENSG00000093217	ENSMUSG00000035769	XYLB	Xylb	1.92433	53.9688	27.9465	-4.48977	0.038551
ENSG00000050628	ENSMUSG00000040016	PTGER3	Ptger3	2.15864	51.5975	26.8781	-4.29245	0.0397601
ENSG00000175985	ENSMUSG00000066438	PLEKHD1	Plekhd1	0.361289	19.6501	10.0057	-4.54814	0.0399062
ENSG00000198648	ENSMUSG00000027030	STK39	Stk39	3.19136	70.2721	36.7317	-4.26096	0.0399062
ENSG00000135605	ENSMUSG00000029217	TEC	Tec	4.00083	78.2053	41.103	-4.1282	0.0410217
ENSG00000181291	ENSMUSG00000020701	TMEM132E	Tmem132e	0.598499	19.8033	10.2009	-4.20811	0.0415423
ENSG00000102854	ENSMUSG00000063011	MSLN	Msln	47.2554	112.726	79.9905	-1.24546	0.0415423
ENSG00000181104	ENSMUSG00000048376	F2R	F2r	27.9015	396.205	212.053	-3.80403	0.0420891
ENSG00000112541	ENSMUSG00000023868	PDE10A	Pde10a	7.90516	129.261	68.5829	-3.94843	0.0441133
ENSG00000136110	ENSMUSG00000022025	CNMD	Cnmd	0.107817	12.0523	6.08004	-4.36817	0.0441133
ENSG00000148225	ENSMUSG00000028391	WDR31	Wdr31	2.19796	59.5824	30.8902	-4.477	0.0441133
ENSG00000065833	ENSMUSG00000032418	ME1	Me1	4.37685	92.4535	48.4152	-4.25249	0.0448923
ENSG00000188766	ENSMUSG00000037239	SPRED3	Spred3	1.79079	47.3539	24.5723	-4.38472	0.0477746
ENSG00000138823	ENSMUSG00000028158	MTTP	Mttp	0.242224	14.1473	7.19476	-4.30264	0.0477746
ENSG00000064835	ENSMUSG00000004842	POU1F1	Pou1f1	0.117032	138.816	69.4665	-7.8188	0.0478165
ENSG00000147724	ENSMUSG00000036800	FAM135B	Fam135b	0.11931	15.2175	7.6684	-4.66557	0.0480261
ENSG00000187855	ENSMUSG00000085111	ASCL4	Ascl4	0.0201019	28.2264	14.1232	-5.78744	0.0480261
ENSG00000108231	ENSMUSG00000067242	LGI1	Lgi1	0.427246	62.2959	31.3616	-6.08158	0.0481958
ENSG00000157890	ENSMUSG00000036466	MEGF11	Megf11	0.117077	11.8158	5.96645	-4.31892	0.0486581
ENSG00000206557	ENSMUSG00000079259	TRIM71	Trim71	0.62203	20.1115	10.3668	-4.19927	0.0486581
ENSG00000062282	ENSMUSG00000030747	DGAT2	Dgat2	1.66416	46.04	23.8521	-4.42659	0.049167
ENSG00000113763	ENSMUSG00000025876	UNC5A	Unc5a	0.0455295	12.7173	6.38143	-4.59863	0.0494017
ENSG00000176049	ENSMUSG00000024502	JAKMIP2	Jakmip2	0.619761	27.9716	14.2957	-4.66826	0.0494017
ENSG00000183324	ENSMUSG00000074269	REC114	Rec114	0	11.9123	5.95615	-4.6337	0.0499986

### Sheet: C.Macaque>Mouse
GeneID_macaque	GeneID_mouse	GeneName_macaque	GeneName_mouse	Expression_macaque	Expression_mouse	Expression_average	log2foldChange	P_value
ENSMMUG00000050122	ENSMUSG00000038508	GDF15	Gdf15	3973.6	0.756328	1987.18	11.6272	0.000563653
ENSMMUG00000062180	ENSMUSG00000027859	NGF	Ngf	1554.76	1.31217	778.038	9.74522	0.000669583
ENSMMUG00000013555	ENSMUSG00000050671	ISM2	Ism2	4648.17	2.49727	2325.33	10.599	0.000669583
ENSMMUG00000049343	ENSMUSG00000042988	NOTUM	Notum	5746.17	3.77039	2874.97	10.3941	0.00100909
ENSMMUG00000023148	ENSMUSG00000024768	LIPF	Lipf	1041.88	0	520.939	11.0257	0.00132209
ENSMMUG00000008836	ENSMUSG00000028758	DDOST	Kif17	1354.24	1.98264	678.109	9.09192	0.00378495
ENSMMUG00000012406	ENSMUSG00000015354	PCOLCE2	Pcolce2	2158.2	1.24839	1079.73	10.2699	0.00378495
ENSMMUG00000000089	ENSMUSG00000039092	SPTLC3	Sptlc3	506.542	0.0937268	253.318	9.73809	0.00699657
ENSMMUG00000020851	ENSMUSG00000004035	GSTM4	Gstm7	675.4	0.538929	337.97	9.34557	0.00969787
ENSMMUG00000013129	ENSMUSG00000033036	PPIH	Gm7879	332.246	0	166.123	9.37828	0.00983945
ENSMMUG00000000222	ENSMUSG00000028298	CGA	Cga	336.842	0	168.421	9.39807	0.00983945
ENSMMUG00000017666	ENSMUSG00000035896	RNASE1	Rnase1	334.211	0.0468634	167.129	9.25752	0.00983945
ENSMMUG00000063154	ENSMUSG00000022756	SLC7A4	Slc7a4	4165.2	4.78447	2084.99	9.62259	0.0101874
ENSMMUG00000021587	ENSMUSG00000049796	CRH	Crh	670.043	0.718191	335.381	9.10445	0.0101874
ENSMMUG00000014747	ENSMUSG00000092232	BCL2L2-PABPN1	Gm20521	384.222	0.328044	192.275	8.85989	0.0152255
ENSMMUG00000022882	ENSMUSG00000028940	HES2	Hes2	477.603	0.953262	239.278	8.36188	0.0167543
ENSMMUG00000002553	ENSMUSG00000032274	CYP19A1	Cyp19a1	221.566	0	110.783	8.79484	0.0167543
ENSMMUG00000012178	ENSMUSG00000006056	CALCOCO2	Calcoco2	215.191	2.62435	108.908	6.10927	0.0175445
ENSMMUG00000022191	ENSMUSG00000024481	LVRN	Lvrn	584.689	1.0679	292.878	8.54393	0.0179985
ENSMMUG00000000931	ENSMUSG00000105103	SLC35A3	Gm43191	186.986	4.14741	95.5667	5.33421	0.0203308
ENSMMUG00000021330	ENSMUSG00000026866	KYNU	Kynu	187.381	0.304612	93.8428	7.86731	0.0203308
ENSMMUG00000009842	ENSMUSG00000027208	FGF7	Fgf7	634.369	2.47789	318.423	7.73602	0.0203308
ENSMMUG00000021431	ENSMUSG00000015093	CLIC3	Clic3	343.633	0.656087	172.144	8.21757	0.0203308
ENSMMUG00000000338	ENSMUSG00000071089	TRIM22	Trim75	158.997	0	79.4986	8.31739	0.0209918
ENSMMUG00000009884	ENSMUSG00000019301	HSD17B1	Hsd17b1	193.698	0.0468634	96.8724	8.47213	0.021563
ENSMMUG00000007193	ENSMUSG00000090919	PABPC4L	Pabpc4l	611.11	1.30795	306.209	8.40211	0.0229609
ENSMMUG00000002751	ENSMUSG00000017723	WFDC2	Wfdc2	30682.3	77.0841	15379.7	8.62745	0.025368
ENSMMUG00000016872	ENSMUSG00000020467	EFEMP1	Efemp1	1038.93	3.80767	521.371	7.91468	0.0285668
ENSMMUG00000028772	ENSMUSG00000037166	PPP1R14A	Ppp1r14a	1695.07	6.43195	850.753	7.9343	0.0285668
ENSMMUG00000054323	ENSMUSG00000057454	LYPD3	Lypd3	279.053	0.69619	139.875	7.86853	0.0291446
ENSMMUG00000013099	ENSMUSG00000028370	PAPPA	Pappa	1136.41	3.29318	569.852	8.2275	0.0294273
ENSMMUG00000005798	ENSMUSG00000048616	NOG	Nog	471.766	2.52765	237.147	7.28526	0.0300353
ENSMMUG00000010655	ENSMUSG00000038357	CAMP	Camp	142.29	0.0702951	71.1803	7.96797	0.0322827
ENSMMUG00000016740	ENSMUSG00000031448	DCUN1D2	Adprhl1	144.686	0.732897	72.7093	6.8797	0.0322827
ENSMMUG00000020346	ENSMUSG00000030862	CPXM2	Cpxm2	323.931	0.164022	162.047	8.93246	0.0372571
ENSMMUG00000061691	ENSMUSG00000026983	IL36RN	Il1f5	203.714	0.492066	102.103	7.68543	0.0372571
ENSMMUG00000063008	ENSMUSG00000022548	APOD	Apod	858.509	5.56316	432.036	7.14646	0.0374964
ENSMMUG00000021165	ENSMUSG00000021589	RHOBTB3	Rhobtb3	678.117	4.02869	341.073	7.22736	0.0377618
ENSMMUG00000061281	ENSMUSG00000021994	WNT5A	Wnt5a	2482.59	13.6959	1248.14	7.45052	0.0422885
ENSMMUG00000001348	ENSMUSG00000062312	ERBB2	Erbb2	539.869	4.44086	272.155	6.77304	0.0422885
ENSMMUG00000052156	ENSMUSG00000052117	C15H9orf152	D630039A03Rik	106.799	0.0468634	53.423	7.61624	0.0422885
ENSMMUG00000059330	ENSMUSG00000020429	IGFBP1	Igfbp1	6787.06	5.71596	3396.39	10.0927	0.0422885
ENSMMUG00000004838	ENSMUSG00000031097	TNNI2	Tnni2	99.9349	2.01513	50.975	5.31949	0.0434311
ENSMMUG00000002935	ENSMUSG00000068196	COL8A1	Col8a1	290.529	1.80936	146.169	6.97753	0.0442424
ENSMMUG00000058568	ENSMUSG00000023328	ACHE	Ache	233.644	3.61974	118.632	5.8287	0.0442424
ENSMMUG00000016569	ENSMUSG00000029026	TP73	Trp73	96.3377	0.0234317	48.1806	7.53142	0.0442424
ENSMMUG00000046550	ENSMUSG00000048924	TAF9	Ccdc125	206.593	1.03289	103.813	7.07788	0.0442424
ENSMMUG00000006161	ENSMUSG00000026249	SERPINE2	Serpine2	58271.1	380.492	29325.8	7.25689	0.0442424
ENSMMUG00000017722	ENSMUSG00000031971	CCSAP	Ccsap	470.679	3.04915	236.864	7.05266	0.0461236
ENSMMUG00000022023	ENSMUSG00000024713	PCSK5	Pcsk5	547.905	2.7843	275.345	7.38351	0.0472505
ENSMMUG00000064609	ENSMUSG00000063804	LIN28B	Lin28b	384.7	1.5482	193.124	7.55511	0.0488059
ENSMMUG00000023738	ENSMUSG00000019893	ROS1	Ros1	85.3314	0.0234317	42.6774	7.35736	0.0492802
ENSMMUG00000018390	ENSMUSG00000063142	KCNMA1	Kcnma1	414.623	4.8854	209.754	6.26834	0.0492802
ENSMMUG00000049400	ENSMUSG00000035186	UBD	Ubd	82.5828	0	41.2914	7.37648	0.0492802

### Sheet: D.Macaque<Mouse
GeneID_macaque	GeneID_mouse	GeneName_macaque	GeneName_mouse	Expression_macaque	Expression_mouse	Expression_average	log2foldChange	P_value
ENSMMUG00000016546	ENSMUSG00000028965	TNFRSF9	Tnfrsf9	0	1342.93	671.465	-11.3917	0.00100047
ENSMMUG00000003830	ENSMUSG00000054932	AFP	Afp	0.155308	2637.14	1318.65	-11.9748	0.00165261
ENSMMUG00000032524	ENSMUSG00000092035	PEG10	Peg10	1.7278	3207.95	1604.84	-10.492	0.00165261
ENSMMUG00000058727	ENSMUSG00000046056	SBSN	Sbsn	0.161094	936.222	468.192	-10.4686	0.00165261
ENSMMUG00000057360	ENSMUSG00000038580	SCT	Sct	2.52381	2858.31	1430.41	-9.88483	0.00166353
ENSMMUG00000023214	ENSMUSG00000073530	PAPPA2	Pappa2	1.24192	2123.81	1062.52	-10.2521	0.00174077
ENSMMUG00000056842	ENSMUSG00000018567		Gabarap	0	481.874	240.937	-9.91401	0.00402329
ENSMMUG00000018139	ENSMUSG00000038608	DOCK10	Dock10	3.85957	5796.52	2900.19	-10.3769	0.0079243
ENSMMUG00000057633	ENSMUSG00000032068	PLET1	Plet1	0.966564	600.498	300.732	-8.67878	0.00857015
ENSMMUG00000031295	ENSMUSG00000027643	GHRH	Ghrh	2.84238	1466.8	734.822	-8.77807	0.0127214
ENSMMUG00000018020	ENSMUSG00000035202	LARS2	Lars2	24.9843	7387.7	3706.34	-8.17947	0.0131069
ENSMMUG00000006795	ENSMUSG00000042102	DMGDH	Dmgdh	0.0715973	160.899	80.4851	-8.14141	0.0161005
ENSMMUG00000012726	ENSMUSG00000035142	NUBPL	Nubpl	5.77702	1413.07	709.423	-7.81505	0.0193473
ENSMMUG00000060521	ENSMUSG00000032307		Ube2q2	0	168.035	84.0176	-8.39691	0.0193473
ENSMMUG00000065255	ENSMUSG00000046101	MCMDC2	Mcmdc2	0.169351	212.469	106.319	-8.31366	0.0194546
ENSMMUG00000010621	ENSMUSG00000037335	HAND1	Hand1	0.752314	279.504	140.128	-7.80471	0.0194546
ENSMMUG00000056458	ENSMUSG00000022564	GRINA	Grina	0.26849	188.414	94.3411	-7.94149	0.0220715
ENSMMUG00000018600	ENSMUSG00000061086	MYL4	Myl4	0	121.624	60.8121	-7.93221	0.0220715
ENSMMUG00000014242	ENSMUSG00000030049	GKN2	Gkn2	0.393785	197.174	98.7838	-7.78898	0.022629
ENSMMUG00000010522	ENSMUSG00000046352	GJB2	Gjb2	13.3037	1055.3	534.303	-6.25714	0.0249223
ENSMMUG00000064002	ENSMUSG00000018822	SFRP5	Sfrp5	0.161094	131.083	65.6222	-7.63691	0.0256703
ENSMMUG00000012331	ENSMUSG00000022464	SLC38A4	Slc38a4	6.2582	1349.76	678.011	-7.64239	0.0306307
ENSMMUG00000000561	ENSMUSG00000024066	XDH	Xdh	0.125295	104.92	52.5229	-7.3974	0.0358555
ENSMMUG00000013596	ENSMUSG00000016481	CR1	Cr1l	0.923172	223.314	112.118	-7.29704	0.0358826
ENSMMUG00000019226	ENSMUSG00000033597	CASKIN1	Caskin1	0.33623	141.85	71.093	-7.41132	0.0358826
ENSMMUG00000012157	ENSMUSG00000051527	USP29	Usp29	0	75.9672	37.9836	-7.25677	0.0389546
ENSMMUG00000001859	ENSMUSG00000042357	GJB5	Gjb5	0	78.3859	39.1929	-7.30169	0.0405593
ENSMMUG00000008916	ENSMUSG00000032554	TF	Trf	5.82922	1120.62	563.223	-7.46869	0.0405593
ENSMMUG00000018909	ENSMUSG00000022871	FETUB	Fetub	0	83.217	41.6085	-7.38745	0.0405593
ENSMMUG00000007563	ENSMUSG00000016024	LBP	Lbp	0.440312	119.471	59.9555	-6.99533	0.0405593
ENSMMUG00000003314	ENSMUSG00000028435	AQP3	Aqp3	0.61587	155.86	78.2381	-7.13056	0.0405593
ENSMMUG00000051087	ENSMUSG00000058586		Serhl	0	61.8421	30.921	-6.96213	0.0408469
ENSMMUG00000004516	ENSMUSG00000005681	APOA2	Apoa2	0	98.9627	49.4814	-7.63608	0.0451027
ENSMMUG00000017393	ENSMUSG00000062110	SCFD2	Scfd2	17.0679	1709.33	863.199	-6.60477	0.0451027
ENSMMUG00000010472	ENSMUSG00000030762	AQP8	Aqp8	0	111.261	55.6304	-7.80427	0.0451027
ENSMMUG00000010428	ENSMUSG00000025020	SLIT1	Slit1	0	64.408	32.204	-7.02032	0.0469777
ENSMMUG00000046424	ENSMUSG00000087651		1500009L16Rik	0	84.2508	42.1254	-7.40516	0.0475287
ENSMMUG00000001825	ENSMUSG00000067242	LGI1	Lgi1	0.0894966	65.1143	32.6019	-6.79838	0.0479325
ENSMMUG00000021560	ENSMUSG00000033029	C10H22orf23	1700088E04Rik	0.483282	72.198	36.3406	-6.20817	0.049472
ENSMMUG00000001130	ENSMUSG00000022237	ANKRD33B	Ankrd33b	0.143195	69.0064	34.5748	-6.75575	0.049472
ENSMMUG00000005232	ENSMUSG00000009281	RARRES2	Rarres2	18.0994	2623.97	1321.04	-7.14063	0.049472

### Sheet: E.Human>Macaque
GeneID_human	GeneID_macaque	GeneName_human	GeneName_macaque	Expression_human	Expression_macaque	Expression_average	log2foldChange	P_value
ENSG00000170296	ENSMMUG00000056842	GABARAP		1170.67	0	585.333	11.1937	7.13114e-05
ENSG00000242265	ENSMMUG00000032524	PEG10	PEG10	2994.37	1.50602	1497.94	10.5439	0.00085336
ENSG00000204291	ENSMMUG00000050453	COL15A1		303.684	0	151.842	9.2488	0.00085336
ENSG00000178719	ENSMMUG00000056458	GRINA	GRINA	386.303	0.234027	193.269	9.04155	0.0015693
ENSG00000140367	ENSMMUG00000060521	UBE2Q2		106.29	0	53.145	7.73863	0.00692117
ENSG00000143320	ENSMMUG00000002295	CRABP2	CRABP2	117.429	0.234027	58.8313	7.32786	0.00692117
ENSG00000130595	ENSMMUG00000016589	TNNT3	TNNT3	250.939	0.647344	125.793	7.77577	0.010485
ENSG00000116183	ENSMMUG00000023214	PAPPA2	PAPPA2	522.452	1.08251	261.767	8.36832	0.010485
ENSG00000143546	ENSMMUG00000044778	S100A8	S100A8	295.929	4.48639	150.208	5.89355	0.0111023
ENSG00000131097	ENSMMUG00000054498	HIGD1B	HIGD1B	146.531	0.547377	73.5391	7.13319	0.0111023
ENSG00000107223	ENSMMUG00000031537	EDF1		775.918	3.75363	389.836	7.512	0.0111023
ENSG00000104129	ENSMMUG00000058571	DNAJC17		69.8552	0	34.9276	7.13659	0.0111982
ENSG00000140264	ENSMMUG00000022770	SERF2	SERF2	2001.46	22.3525	1011.9	6.45292	0.0151087
ENSG00000105894	ENSMMUG00000011836	PTN	PTN	145.415	0.998516	73.2067	6.60545	0.0151087
ENSG00000235162	ENSMMUG00000046424	C12orf75		97.3265	0	48.6632	7.61215	0.0184678
ENSG00000169550	ENSMMUG00000012926	MUC15	MUC15	151.018	0.374443	75.6964	7.43691	0.0184678
ENSG00000166741	ENSMMUG00000007086	NNMT	NNMT	274.883	3.27959	139.081	6.18707	0.0193111
ENSG00000163815	ENSMMUG00000051139	CLEC3B	CLEC3B	784.37	6.071	395.22	6.9002	0.0211058
ENSG00000112667	ENSMMUG00000013990	DNPH1	DNPH1	43.597	0.280833	21.9389	5.81952	0.025546
ENSG00000006016	ENSMMUG00000060102	CRLF1	CRLF1	118.895	1.71231	60.3037	5.75404	0.0309427
ENSG00000185527	ENSMMUG00000047080	PDE6G	PDE6G	26.6468	0	13.3234	5.76271	0.0311551
ENSG00000164451	ENSMMUG00000007414	CALHM4	CALHM4	30.1705	0	15.0852	5.93878	0.0362055
ENSG00000185880	ENSMMUG00000020899	TRIM69	TRIM69	30.8313	0	15.4156	5.96953	0.0368513
ENSG00000167186	ENSMMUG00000011613	COQ7		34.9385	0	17.4693	6.14725	0.0368513
ENSG00000145708	ENSMMUG00000021354	CRHBP	CRHBP	46.8751	0.373235	23.6241	5.76161	0.0488839

### Sheet: F.Human<Macaque
GeneID_human	GeneID_macaque	GeneName_human	GeneName_macaque	Expression_human	Expression_macaque	Expression_average	log2foldChange	P_value
ENSG00000101443	ENSMMUG00000002751	WFDC2	WFDC2	11.6977	26744	13377.8	-11.0984	7.13114e-05
ENSG00000182333	ENSMMUG00000023148	LIPF	LIPF	0.180379	908.146	454.163	-10.3832	0.000281826
ENSG00000137634	ENSMMUG00000012268	NXPE4	NXPE1	0.0800285	491.56	245.82	-9.72849	0.000783872
ENSG00000116678	ENSMMUG00000003265	LEPR	LEPR	7.90706	5461.59	2734.75	-9.34364	0.000783872
ENSG00000134802	ENSMMUG00000010601	SLC43A3	SLC43A3	16.8553	6056.16	3036.51	-8.44701	0.00326345
ENSG00000134259	ENSMMUG00000062180	NGF	NGF	3.5896	1355.2	679.394	-8.37286	0.00326345
ENSG00000099960	ENSMMUG00000063154	SLC7A4	SLC7A4	31.5576	3630.57	1831.06	-6.82358	0.00773378
ENSG00000124212	ENSMMUG00000021692	PTGIS	PTGIS	2.0901	497.722	249.906	-7.58764	0.00793462
ENSG00000002587	ENSMMUG00000001341	HS3ST1	HS3ST1	1.66821	513.265	257.467	-7.88846	0.00793462
ENSG00000132437	ENSMMUG00000019991	DDC	DDC	0.385477	176.438	88.412	-7.64258	0.00793462
ENSG00000116761	ENSMMUG00000019326	CTH	CTH	1.9384	312.734	157.336	-7.00516	0.00793462
ENSG00000163898	ENSMMUG00000046626	LIPH	TMEM41A	1.26588	215.458	108.362	-6.93422	0.00809059
ENSG00000150656	ENSMMUG00000008942	CNDP1	CNDP1	0.684614	173.816	87.2502	-7.20114	0.00865608
ENSG00000117245	ENSMMUG00000008836	KIF17	DDOST	7.90988	1180.41	594.159	-7.1336	0.0102354
ENSG00000185149	ENSMMUG00000014185	NPY2R	NPY2R	0.0329923	78.9218	39.4774	-7.21928	0.0102354
ENSG00000188959	ENSMMUG00000052156	C9orf152	C15H9orf152	0.252808	93.0907	46.6717	-6.95794	0.0122094
ENSG00000188089	ENSMMUG00000042934	PLA2G4E	PLA2G4E	0.30866	67.5669	33.9378	-6.39528	0.0124425
ENSG00000185070	ENSMMUG00000058999	FLRT2	FLRT2	2.26782	305.442	153.855	-6.78836	0.0133881
ENSG00000170786	ENSMMUG00000014810	SDR16C5	SDR16C5	0.0652071	69.6422	34.8537	-6.95536	0.0134088
ENSG00000047936	ENSMMUG00000023738	ROS1	ROS1	0.705492	74.3785	37.542	-5.95686	0.0152541
ENSG00000113492	ENSMMUG00000006301	AGXT2	AGXT2	0.272724	81.6236	40.9482	-6.7317	0.0152541
ENSG00000005471	ENSMMUG00000010788	ABCB4	ABCB1	2.36214	290.884	146.623	-6.66968	0.0156481
ENSG00000088386	ENSMMUG00000001402	SLC15A1	SLC15A1	3.3154	276.823	140.069	-6.18359	0.0175246
ENSG00000254535	ENSMMUG00000007193	PABPC4L	PABPC4L	4.57732	532.669	268.623	-6.71438	0.0175246
ENSG00000167311	ENSMMUG00000003946	ART5	ART5	0.577473	100.914	50.7457	-6.55646	0.0187043
ENSG00000159588	ENSMMUG00000001960	CCDC17	GPBP1L1	2.17542	130.193	66.184	-5.61027	0.0195375
ENSG00000173567	ENSMMUG00000004383	ADGRF3	ADGRF3	0.185551	54.0455	27.1155	-6.31405	0.0234622
ENSG00000078900	ENSMMUG00000016569	TP73	TP73	0.582338	83.972	42.2772	-6.28625	0.0299007
ENSG00000132464	ENSMMUG00000004465	ENAM	RUFY3	0	40.1918	20.0959	-6.34667	0.0305847
ENSG00000114251	ENSMMUG00000061281	WNT5A	WNT5A	37.0959	2163.93	1100.51	-5.84727	0.0308518
ENSG00000151006	ENSMMUG00000016031	PRSS53	PRSS53	0.759108	62.7009	31.73	-5.64947	0.0372212
ENSG00000156113	ENSMMUG00000018390	KCNMA1	KCNMA1	7.71862	361.403	184.561	-5.46056	0.0380616
ENSG00000129048	ENSMMUG00000051713	ACKR4	ACKR4	0.34727	57.8725	29.1099	-6.10632	0.0380616
ENSG00000184647	ENSMMUG00000012043	PRSS55	PRSS55	0.0383837	30.1661	15.1023	-5.83187	0.0443903
ENSG00000283761	ENSMMUG00000000931	AC118553.2	SLC35A3	2.38644	162.985	82.6856	-5.82372	0.0473846
ENSG00000166578	ENSMMUG00000001128	IQCD	IQCD	2.32891	132.804	67.5664	-5.55833	0.0473846
ENSG00000197891	ENSMMUG00000022594	SLC22A12	SLC22A12	0	28.0156	14.0078	-5.83368	0.0473846
ENSG00000198569	ENSMMUG00000060673	SLC34A3	SLC34A3	0.140206	37.0107	18.5754	-5.87262	0.0473846
ENSG00000189334	ENSMMUG00000055518	S100A14		5.87453	119.105	62.4896	-4.22981	0.0473846
ENSG00000091622	ENSMMUG00000017763	PITPNM3	PITPNM3	0.566376	62.0002	31.2833	-5.87307	0.0473846
ENSG00000140285	ENSMMUG00000009842	FGF7	FGF7	22.6526	552.943	287.798	-4.57919	0.0498725
