## Supplementary material for "Deciphering the evolution of the transcriptional and regulatory landscape in human placenta": Table S3

### Sheet: Table S3
Table S3 GO enrichment analysis results for genes with increased expression in human placenta relative to mouse
Category	Term	PValue	Fold Enrichment	Benjamini
GOTERM_CC_DIRECT	GO:0005576~extracellular region	3.89517e-15	3.304	7.49956e-13
GOTERM_CC_DIRECT	GO:0005578~proteinaceous extracellular matrix	1.96694e-09	6.61622	1.2654e-07
GOTERM_CC_DIRECT	GO:0005615~extracellular space	1.6293e-09	2.92526	1.57227e-07
GOTERM_CC_DIRECT	GO:0070062~extracellular exosome	1.14643e-08	2.10263	5.53151e-07
GOTERM_CC_DIRECT	GO:0031012~extracellular matrix	3.45857e-07	5.32476	1.335e-05
GOTERM_MF_DIRECT	GO:0005102~receptor binding	5.33105e-07	4.78215	0.000165249
GOTERM_MF_DIRECT	GO:0008083~growth factor activity	3.72383e-05	6.12963	0.00384064
GOTERM_MF_DIRECT	GO:0008201~heparin binding	3.3773e-05	6.20625	0.00522122
GOTERM_BP_DIRECT	GO:0007565~female pregnancy	3.69525e-05	8.67467	0.040401
GOTERM_CC_DIRECT	GO:0005581~collagen trimer	0.00240524	6.42444	0.0745374
