## Supplementary material for "Deciphering the evolution of the transcriptional and regulatory landscape in human placenta": Table S4

### Sheet: Sheet1
Table S4 Expression of identified DEGs with placenta-enriched expression relative to 16 other human tissues
This table shows the DEGs that are identified with placenta-enriched expression compared against any of the 16 other human tissues. The third column (Human>Mouse) indicates where this gene has human-increased expression relative to mouse placenta. The normalized read counts for each gene in different human tissues were also indicated.
EnsemblID	GeneName	Human>Mouse	Placenta	Adipose	Adrenal	Brain	Breast	Colon	Heart	Kidney	Leukocyte	Liver	Lung	LymphNode	Ovary	Prostate	SkeletalMuscle	Testis	Thyroid
ENSG00000002726	AOC1	No	114115	22	32.3	1.1	8.2	680.3	70.5	6344.2	56.8	103.9	9.9	47	3.8	21.4	0	402.4	17.5
ENSG00000006377	DLX6	No	488.4	14.5	35.7	114.7	5.8	13.8	0	0	0	0	0	39.2	3.2	26.4	25.7	185.2	6.6
ENSG00000008256	CYTH3	No	9447.8	4701.4	1257.6	1893.4	2514.8	3437.3	3378.1	1599.4	813.6	576.2	2659.5	2176.6	1325.7	1780.9	2441.9	2201.4	3132.2
ENSG00000012171	SEMA3B	No	38353.1	207.8	225.9	4063	1281.5	1385.4	529.3	1870.3	1.1	62.3	4313.3	490.1	1316.9	1000.6	100.1	396.3	575.9
ENSG00000016082	ISL1	No	610	3.5	0	1.7	0	42.4	0	0	0	0	0	21.6	1	136.5	0	207.3	22.8
ENSG00000022556	NLRP2	No	3302.9	23	310.9	105.6	110	21.9	24.4	482.5	83.4	33.9	32	90.7	42.7	349.5	0	708.8	308.2
ENSG00000026559	KCNG1	No	849.9	4	31.1	72.4	18.2	89.4	4.2	14	102.8	12	3.9	16.1	34.7	127.6	5.2	133.2	3.3
ENSG00000035499	DEPDC1B	No	3483	28.5	54.8	27.6	29	38.5	17.2	222.8	60.6	48.3	41.7	39.6	20.1	12.6	0	618.5	121.5
ENSG00000039560	RAI14	No	10696.5	1578.3	4169	805.9	809.5	3270.2	644.7	2360.7	47.1	2083	4049.4	1998.8	2109.1	3279.5	251.1	4028.7	893.7
ENSG00000042304	C2orf83	No	84.8	0	18.4	3.1	11.8	0.5	0	0	0	0	0	5.2	1.3	0	0	2.1	0
ENSG00000043591	ADRB1	No	5581.5	546.7	42.1	789.9	1177.3	120.8	2353.7	106.4	43.9	26.2	1002.5	33.9	8.3	176.8	27.1	29.1	41.4
ENSG00000047617	ANO2	No	1294.2	219.6	81.4	61.7	119	262.5	198.5	124.4	16.3	5.7	285.2	119.4	51.9	47.4	91.2	229.9	52.9
ENSG00000049192	ADAMTS6	No	2824.5	10.5	140.1	31.9	46.2	50.4	78.4	63.6	27.4	11.3	40.8	112.8	58.6	305.4	33.8	197.9	34.4
ENSG00000049860	HEXB	No	35061.1	5888.2	3379.6	1437	4644.2	6445.6	7433.5	4190.8	8016.1	8807.3	6661.9	4473.8	4186.7	4683.7	4727.3	3287.7	4858.4
ENSG00000050344	NFE2L3	Yes	13293.7	767.1	1227.8	345.8	404.6	344	618.1	722.6	908.4	605.1	1013.4	828.6	216.8	303.4	225.5	208.6	247.1
ENSG00000052344	PRSS8	No	5816.4	19	1.9	7.6	482.7	360.6	2	1824.7	0	579.5	2416.3	12.7	67.8	219.5	11.8	331.2	2540.3
ENSG00000053438	NNAT	No	5193.5	182.2	118.3	1927.9	2020.2	1464.8	38.1	32.4	0.4	23	58.5	171.7	60.5	1268.4	128.7	229.9	48.3
ENSG00000053747	LAMA3	Yes	10876.5	1314.6	1609.4	214.6	2285	990.4	1200.5	725.1	0.4	356.6	4650.7	2564.3	1245.1	1894.1	371.2	871.4	614.9
ENSG00000056291	NPFFR2	No	352.9	0	16.3	15.9	0	4.8	2.1	2	0	0.9	1.3	22.1	3.8	21.4	0	26.7	17.2
ENSG00000060718	COL11A1	No	1132.4	0	1.9	365.9	511.5	21.4	3.6	23.2	0	0	35.7	18.3	106.7	20.2	16.2	99.4	35.1
ENSG00000064195	DLX3	No	1737	36.9	6.8	4.1	12.2	16.2	5.7	15.6	1.5	0	13	3.4	88.5	27.9	8.8	59.2	39.4
ENSG00000065618	COL17A1	Yes	19781	168.2	86.9	55.5	2382	202.3	2.1	33.6	0	1.8	178.1	35.5	27.7	741.3	0	218	259.8
ENSG00000066827	ZFAT	No	9292.4	348	532.7	232.4	1279.5	435	623.7	675.3	832.6	405.2	362.9	506.8	370.1	344.9	1761.6	792.5	544.7
ENSG00000067606	PRKCZ	No	8646.6	36	354	3893.2	106.4	314.2	540	732.5	315.1	392.4	1844.7	266.9	145.2	231.1	15.5	1402.2	1663.5
ENSG00000069812	HES2	Yes	4264.7	6.5	5	1.7	2.7	131.7	1.4	125.2	0	9.9	134.6	30.6	95.6	18.5	2.2	39.7	0
ENSG00000070404	FSTL3	No	23200.4	2514.4	1013.3	601.9	4049.5	1630.1	1878.2	1486.9	145.4	483.3	5364.8	1168.7	2315.5	1116	147.5	1755.3	1196.6
ENSG00000071655	MBD3	No	4211.8	1279.9	1873.1	746.6	1539.8	1192.7	1409.7	1201	1018.4	1987.3	831	1730.4	1826.6	806.8	1348.6	1304.8	1305.2
ENSG00000072422	RHOBTB1	No	11997.7	1822.3	489.2	911	1523.1	789.2	2503.9	4511.3	592.9	674.2	860.9	473.3	1049.2	809.7	2647.6	1646.1	276.3
ENSG00000072694	FCGR2B	No	9351.5	277.9	799.7	79.1	634.1	122.5	846	99.2	898.1	2452.2	367.2	2246.7	231.5	857.4	223.8	321.8	105.3
ENSG00000073111	MCM2	No	2299.5	153.3	369.9	106.2	187.8	111	207.8	132.9	319.8	64.3	99.6	224.2	233.1	170.4	464.1	605.7	435.5
ENSG00000077942	FBLN1	No	160421	27150.5	8047.6	2210.7	13011	33570.8	10959	4525.2	26.3	895.5	44499.7	36188.5	19241.7	41646.2	5646.3	11830.1	10150.1
ENSG00000082438	COBLL1	No	27014.5	2734.2	2773.5	1345.7	10400.9	1767.8	1935.3	11674.1	909.2	11681.8	3474.2	2272.8	1919.6	3361.7	927	1702.3	2262
ENSG00000083307	GRHL2	No	3058.1	11	5	34.3	436.3	274.1	13.5	836.1	0.4	94.3	703.7	0	207	1075.3	0	142.6	1060.1
ENSG00000083782	EPYC	Yes	1343.5	0	4.2	0	0	0	0	0	0	0	11.2	0	3.5	11	0	8.4	0
ENSG00000088726	TMEM40	No	2830.1	9	3.4	0.6	27.1	0	61.6	30.8	457	12	198.8	7.8	29.3	243.7	15.4	21.9	29.5
ENSG00000088882	CPXM1	No	5625.4	1155.1	183.5	25.2	482.1	224.4	132.6	326.6	18.3	2.8	128.4	561.5	1370.6	837.4	27.9	868.4	607.4
ENSG00000090020	SLC9A1	No	9350.8	1872	1408.9	1611.9	1520.6	1853.6	1212.6	1426.3	2007.8	282	2127.2	1201.9	1418.3	1591.7	782.4	1413.7	1098.8
ENSG00000091128	LAMB4	No	1197.6	14	6.5	0	5	6.6	30.9	93.6	0	0	0	0	6.7	34.3	0	71.5	42.4
ENSG00000099953	MMP11	No	16223	128.3	214.4	10.6	77.8	124.2	320.3	51.2	60.9	8.2	36.2	141.4	580.2	166.8	69.2	299.1	61.5
ENSG00000099960	SLC7A4	No	1025	15.5	19.2	89.9	326.2	10	0	6.8	5.7	24.7	42.6	48.5	28.7	62.4	17.7	331.9	11.9
ENSG00000100122	CRYBB1	No	135.3	32.4	45.5	41.2	17.2	8.6	30.1	3.6	0.4	12.8	10.4	28	14.6	18.6	5.9	17.4	13.2
ENSG00000100139	MICALL1	No	6516.5	2992.4	1676.6	762.9	1235.1	1897.1	1241.2	905.7	894.6	984.9	1255.9	827.9	1026.4	2291.4	1226.7	1041.4	1097.1
ENSG00000100593	ISM2	Yes	48437.5	6	2.4	38.1	0	11.9	0.7	23.2	0.8	0	1.7	10.4	12.4	18.3	2.9	124.9	0.3
ENSG00000100600	LGMN	No	19787.4	4045.4	4946.1	1895.3	7822.3	2757.7	6870.2	8784.4	297.7	6991.2	6332.2	2527.2	2985.7	4997.2	3329.7	2172.6	6645.1
ENSG00000101197	BIRC7	No	250.6	13.5	1.6	0.6	3.6	1.4	2.9	2	1.1	0	7.3	9.7	3.8	2.5	0	1.5	3
ENSG00000102755	FLT1	No	99248.5	31224.2	5165.5	7267.2	5808	38303.9	14155.4	7567.5	99.6	6275.1	25658.5	6675.5	2323.6	4277.8	9071.8	3370.9	6559.2
ENSG00000102886	GDPD3	Yes	570.4	35.9	56.8	22.6	145.9	228.9	22.9	57.2	53.6	26.7	161	243.6	58.3	171.7	28.6	41.5	9.9
ENSG00000103175	WFDC1	No	5041.6	159.7	336.2	364.6	143.2	1241.6	81.5	597.6	3.4	315.7	1671.9	82.3	112.8	1322.4	102.8	2196.6	95.4
ENSG00000103257	SLC7A5	No	9315.8	414.7	1380.9	3153.4	352.6	521.9	401.1	944.4	580.1	856.3	580.1	1400	2188.4	1682	2944.6	4037.1	1042.2
ENSG00000103546	SLC6A2	No	2740	55.9	9.3	3.6	65.2	26.6	2.9	15.6	0	0	0	44.8	1	52	0	219.1	0
ENSG00000103855	CD276	Yes	7266.9	3069.7	1087.4	349.8	2059	1486.8	1455.7	798.1	0.4	3173.7	1184.5	1125	2091.3	2062.8	572	1477	1053.5
ENSG00000104723	TUSC3	No	12983.9	2818.5	920.2	3312.9	1453.7	2619.6	3213.6	2385.1	0.8	355.2	3368	1198.4	4933.2	1743.2	372.8	2049.8	386.2
ENSG00000104783	KCNN4	No	3771.9	34.9	671.7	42.7	724.6	277.5	12.9	40	530.4	4.6	244.9	1129.3	74.2	753	5.9	93.2	19.5
ENSG00000104953	TLE6	No	434.6	37	91.2	13	43	25.2	8.6	64.8	3.4	191.6	44.4	12.3	28	46.8	4.4	126.6	145.6
ENSG00000105137	SYDE1	No	5601.6	1639.7	1424.6	186.9	1082.6	1319.6	883.6	885	0.4	324.2	932.9	1072.7	1767.5	1243.7	312.1	1012.4	560.6
ENSG00000105173	CCNE1	No	3179.8	90.4	86.7	176.1	90.4	37.6	219.2	36.4	63.7	12	40.5	129.2	44.3	73.6	83.8	521.5	91.6
ENSG00000105246	EBI3	No	36807.3	77.4	310.9	37.9	33.9	9.5	62.5	58	12.7	140.3	46.2	128.6	15	36.4	0	24	18.9
ENSG00000105486	LIG1	No	1914.2	245.1	737.4	379.9	314.1	135.2	150	260.1	570.8	336.7	427.3	755.4	521.6	371.9	415.3	739.1	588.4
ENSG00000105492	SIGLEC6	No	11427	13.5	136.6	9.4	14.5	20.5	23.3	8.4	198.1	21.5	245.8	92.4	11.1	76.8	0	56.5	0.3
ENSG00000105810	CDK6	No	5128.3	1326.4	751.4	1949.5	2436.9	1280.5	2080.5	2360.1	2488.6	2385.6	2159	1427.7	1152.2	1188.5	318.3	1960.5	769
ENSG00000105825	TFPI2	No	358123	1159.3	114.4	23.3	1059.6	212.3	203.8	791.9	0	231.6	2055.9	143.8	2935.2	292.3	29.2	133.9	39.7
ENSG00000105880	DLX5	Yes	1066	28.4	54.6	59.7	13.1	24.8	10	14.4	1.9	0.9	9.1	53.4	5.4	18.8	39.6	86.3	19.8
ENSG00000105928	GSDME	Yes	4663.4	737.2	530	914.9	313	352.4	486.7	678.1	26.4	255.7	298.8	446	1602.1	1076.8	598.9	1076.2	894.7
ENSG00000105989	WNT2	Yes	5867.6	14	82.5	55.2	149.1	6.7	23.3	45.6	0	333.9	1545.1	39.2	52.6	50.8	0	159	9.9
ENSG00000106484	MEST	No	28311.3	3010.6	2300.5	662	8215.1	1147.1	434.1	953	156.6	1728.7	2200.7	1216	1915.8	583.4	62.4	1597.1	562.5
ENSG00000107485	GATA3	No	8109.4	465.8	551.2	8.3	2938.8	55.8	132.9	3110.6	2032.5	138.2	685	610.1	32.2	2722.6	231.6	323.4	419
ENSG00000107984	DKK1	Yes	4397.7	173.2	26.4	48.6	19	14.7	19.5	60	0	6.4	45.5	10.1	3.8	359.2	25.1	69.7	63.9
ENSG00000108244	KRT23	Yes	9947.3	35	2	5.9	739.3	14.8	4.4	6	1150.7	11	386.4	23.5	127.1	432.5	19.3	1207.6	19.2
ENSG00000108469	RECQL5	No	2473.4	384.3	760.9	570.6	595.4	357	372.5	1007	705.3	641.3	315.3	729.2	655.7	544.7	345.8	858.7	1051.8
ENSG00000108576	SLC6A4	No	3482.9	71.3	59.4	27.8	58	16.2	86.8	40.4	155.2	16.6	1191.2	50	54.8	49.3	74.8	63.8	30.1
ENSG00000108786	HSD17B1	Yes	8097.5	100.8	82	151.4	250.4	117.6	100.6	76.8	71.3	71.5	59.9	237	140.4	122.3	45.6	74.5	134.4
ENSG00000108813	DLX4	No	1143.6	10	9.7	38	31.7	12.4	1.4	6.8	10.6	2.6	20.2	18.3	1	7.8	0	24.7	11.6
ENSG00000109046	WSB1	No	20917.1	3309.8	8679	3889.9	5823.8	3275.1	5254.9	7349.5	5286.5	3219.1	8597.4	5750.5	6448.5	7363.2	1709.3	3235.4	6182.5
ENSG00000110723	EXPH5	No	13796.8	243.1	48.4	358	477.3	449.7	87.8	1057.5	80.9	1788.7	1187.7	127.2	318.4	265	39	168.3	548
ENSG00000111057	KRT18	No	35693.4	308.2	243.7	61.2	1192.4	2602	207.4	4351.8	28.7	12305.3	6548.6	370.7	1036.7	1866	82.3	789.8	3802.6
ENSG00000111405	ENDOU	No	6083.2	57.4	74.9	486.3	37.6	44.8	54.5	2.4	0	0	12	20.1	44.6	49.8	0	28.2	69.9
ENSG00000111432	FZD10	No	519	102.8	168.4	33.5	76.9	25.2	12.8	12.8	0	0	68.8	61.6	158.9	98.6	37.3	56.5	79.4
ENSG00000112144	CILK1	No	6264.8	1825.4	1171.1	2532.4	2333.6	2438.7	1840.5	885.2	2119.1	2108	1389.9	1349.2	952	2030.5	1329.6	1166.1	1087.4
ENSG00000112195	TREML2	No	4480.6	18.5	155.4	11.9	2.3	0	9.4	5.2	1234	41.5	50.2	139.6	2.2	4.7	0	44.5	5.6
ENSG00000112773	TENT5A	No	14410.1	1421.6	994.8	167.5	1218.4	3326.8	5487.9	1741	4367	4230.6	1945	1807.2	4852.2	3339.9	788.6	2183.7	1539
ENSG00000112812	PRSS16	No	1111.1	12	33.3	94.2	156.1	95.1	1.5	301.2	30.5	4.6	228.5	242.8	195.8	307.3	0	147.5	461.8
ENSG00000113494	PRLR	No	11638.4	33.4	35.4	393.3	621.9	191.5	233	2240.2	209	1738	51.3	63.5	585.9	725.3	29.3	651.1	432.9
ENSG00000115414	FN1	No	1.08131e+06	23476	11363.2	10823.7	25010.9	64812.5	28844.8	13141.2	94.8	204377	232319	17312.7	32652.3	55689.1	8353.9	23330	7062.5
ENSG00000116017	ARID3A	No	7571.4	791.3	364.9	143.5	328.5	360.2	192.2	342.5	2464.1	209.6	527.6	814.6	157.6	183.4	274.3	579.2	126.4
ENSG00000116183	PAPPA2	No	85092.8	305.9	149.1	139.4	84.1	485	75.2	1203.3	0	565	90.3	123.8	23.2	126.1	11.8	215.9	74.8
ENSG00000116260	QSOX1	No	34808.6	4227.4	2741.5	2545.1	3193.8	6642.4	7040.6	3441	3883.2	5259.3	12393.1	3294.2	6314.7	5743.7	3485.8	8071.8	2017.3
ENSG00000117385	P3H1	No	5749.5	1540.4	1248.9	395.1	964.3	696.3	520.1	903.9	986.9	2445.3	1063.2	1829.3	1080.1	907.8	385.2	1440.3	602.6
ENSG00000117394	SLC2A1	No	81856.6	1422.6	1742.3	5995.6	530.2	1745.1	1954.3	2186	2176.6	203.5	1910.5	2621.3	951.5	4223.4	402.7	921.7	1688.6
ENSG00000117643	MAN1C1	No	12567.4	1109.8	1436.5	2149.9	683.7	1076.3	1619.7	2678.5	1250.5	4594.1	1433.2	2058.2	3206.2	1702.2	318	1113.4	1338.6
ENSG00000118495	PLAGL1	No	10762.2	1283.4	765.7	313.1	1590.8	1070	945	943.6	756.9	238.4	1837.2	995.8	1441.2	1092.8	332.2	1234.7	367.7
ENSG00000118777	ABCG2	No	2806.2	626.9	535.9	1039.6	416.9	269.4	319.4	474.1	32.7	1053.5	476.9	639.9	945.5	680.7	58.7	582.1	421.9
ENSG00000119630	PGF	No	21369.9	912.1	1047	105.2	260.1	265.8	324	145.3	5.7	316.7	226.2	824	164.9	338.4	130.1	346.5	635.4
ENSG00000119772	DNMT3A	No	6050.8	1059.9	2067.3	1536.8	1424.4	1147.9	1011.6	1291.8	1683.3	835.6	1071	1770.2	2490.9	1119.5	1623.2	986.6	1707.9
ENSG00000120149	MSX2	No	3217.7	39.9	31.6	61.6	76.1	32.8	100.2	36	2.3	1.8	27.9	24.2	14.3	410.5	168.4	282.2	54.3
ENSG00000121454	LHX4	No	318.1	4.5	54.5	35.7	38.9	34.7	23.3	128.4	14.4	31.4	9.9	50.7	111.8	38	7.4	120.6	41.4
ENSG00000122257	RBBP6	No	10858.8	3100	3442.5	4348.5	2766	3560.4	3907.1	3406.9	3426.2	2930.9	3280.9	3414.8	3731.4	2579.8	3719.6	3810.8	2822.9
ENSG00000122641	INHBA	No	17585.8	438.3	381.3	243.3	355.3	209.5	453	297.6	10.6	1168.2	2988.7	275.6	797.1	536.9	285	2250.1	223.9
ENSG00000122705	CLTA	No	13951.2	4609.4	4232.4	5993.8	4101	5384.9	1723.1	4817.2	3614.4	5314.6	3942.7	3425.1	4637.6	4462.9	2630.7	4034.1	4716.8
ENSG00000122861	PLAU	No	3607.3	647.4	883.8	80.3	776.8	609.4	595.9	1324	40.5	85.7	1320	614.8	583.7	656.2	490.4	351.6	192.3
ENSG00000123989	CHPF	No	12806.6	822.1	705.1	1454.1	991.9	1036.8	3485.8	1518	218.9	6281.5	1945.7	1549.8	4458.3	1243.2	1887.3	3307.3	2359.2
ENSG00000124466	LYPD3	Yes	1561.2	88.3	92.9	28.5	158.8	11.4	9.1	71.6	59.9	16.7	111.9	44.4	152.8	276.9	14	27.4	41.7
ENSG00000124491	F13A1	Yes	46740.8	20760.1	8480.5	910.8	5317.6	2083.4	19288.8	3295.3	14414.6	798.3	3648.4	13680.9	1785.6	9845	3146.1	4325.1	2806
ENSG00000125434	SLC25A35	No	1168.2	213.1	333.4	167	269.3	61.3	85.9	448.8	204.2	227.1	128	136.4	145.2	207.9	10.3	202.5	220.4
ENSG00000126709	IFI6	No	31313.9	1026.7	843.5	1092.5	1558.1	1076.3	1782.5	1188.1	6044.8	2015.8	5705.1	2557.6	958.6	1341.7	530.1	2301.4	1619
ENSG00000128510	CPA4	No	249.2	14	5.4	23.9	94.2	0	2	6.4	0	5.6	1.7	33.1	47.8	14.1	0	76	11.2
ENSG00000129757	CDKN1C	No	32185.5	5474.2	429.5	3084.2	2848.4	2357.6	2636.7	6489.3	1373.4	524.5	1624.7	1033.9	2013.9	3713.9	3412.2	891.6	533
ENSG00000130311	DDA1	No	3672	1428.6	1304	1420.9	1066	739.8	1265	915.3	1264.6	1305.2	1008.4	1407.1	723.1	886.1	986.3	1450.3	892.9
ENSG00000130382	MLLT1	Yes	20167.3	3986.1	2393.4	2360.9	2463.3	3880	3000.6	2105.3	2440.8	2686.3	3393	2782.9	5795.4	3368.1	8776	2220.3	3145
ENSG00000130513	GDF15	Yes	38933.1	1240.9	53.7	10.3	38.8	611.1	29	1807.5	0	59.9	1965.6	289.8	109.5	4368.4	344.2	39.4	180.6
ENSG00000130635	COL5A1	No	23463.1	2192.9	3287.8	135.9	8669.8	2843.1	1429	1427.6	4.6	1333	1868.6	1820.1	6244.4	2350.6	276.9	2727.9	710.9
ENSG00000130702	LAMA5	No	14395.5	6283.7	4709	529.1	2838.3	3911.6	2696.4	3917.4	32.1	1755.3	5185.7	4016.8	1414.2	4141.5	1339.3	1467.5	3741.8
ENSG00000130733	YIPF2	No	2629.6	983.3	601.2	286.1	708.2	466.6	233.7	628.5	375.6	921.4	690.6	500.6	764.2	499.4	708.4	1176.8	1074.9
ENSG00000130816	DNMT1	No	10127.8	1767.4	2359.4	1054.6	1163.4	1168.9	1703.2	1199.6	4092.8	1196.7	1649.3	3438.9	1845	1061.4	1287.9	2885.3	1201.9
ENSG00000131037	EPS8L1	No	11764.1	52.4	72.1	12.4	190.5	132.3	27.4	562.1	14.6	24.5	473.9	109	331.2	237.2	8.7	145.8	1227.5
ENSG00000131746	TNS4	No	5315.7	152.8	19.6	1.7	1006.1	76.1	2.1	149.6	20.6	0	366.4	0	16.3	1234.8	0	49.4	385
ENSG00000132000	PODNL1	Yes	723.2	21	17.3	35.7	87.6	30.5	79.2	28.4	2.3	15.6	61.3	35.4	89.5	51.5	23.4	206.3	22.2
ENSG00000132470	ITGB4	No	12608.6	2846.2	2599.3	3543.9	3717.5	5219.3	647.6	729.3	15.2	121.7	1411.8	1507.4	1127.1	2613.3	423.5	944.1	1060.7
ENSG00000132517	SLC52A1	No	2596.5	0	25	10.1	33.5	11.4	2.9	6.4	3.1	11.7	38.4	12.7	9.6	28.9	0	28	11.6
ENSG00000132746	ALDH3B2	No	1659.1	5	0	0.6	81	0.5	0.7	70.9	0	0	51.3	3.4	54.5	135.3	0	18.6	11.9
ENSG00000133460	SLC2A11	No	6454.4	130.8	650.9	787.6	584.2	290	607.9	1192.8	134.8	212.1	105.4	420	482.3	551.6	201.5	279.5	681.8
ENSG00000133466	C1QTNF6	No	6169.5	128.3	506.1	119.9	197.8	83.2	36.4	206.4	55.3	280.3	127	259.4	347.1	227.4	146.2	227.1	168.4
ENSG00000134317	GRHL1	No	3218.8	172.1	184.3	61.3	803.7	65.2	35.8	438.9	32.3	1068	470.3	101.1	51.9	695.9	8.8	132.5	172.1
ENSG00000134323	MYCN	No	751.8	6.5	44.2	363.7	31.3	7.6	10	64.4	0	10.2	29.2	75	128.3	23.3	11	128.2	107
ENSG00000134762	DSC3	Yes	4271.2	324.9	6.6	5.1	704.6	174.1	56.3	6.8	0	2.8	177.2	291.2	226.4	1057.8	0	302.5	10.2
ENSG00000134817	APLNR	No	16647.4	656.9	3755.3	7099.2	5401.2	388.1	677.6	137.2	0	270.7	288.6	2469.3	360.8	196.1	255.8	152.9	282.6
ENSG00000134871	COL4A2	No	147580	69855	19179.8	1664	39577.1	36363.9	13193.4	12529.2	35.6	2963.6	45738.6	12130.5	7342.9	16939.2	6366	11558.3	6816.3
ENSG00000134986	NREP	No	588	22.9	49.9	186	115.3	64.3	254.9	74	51.8	30.1	56.5	31	128.3	55.9	36.5	75.9	28.8
ENSG00000135047	CTSL	No	52701.4	6333.4	4916	2903.1	3916.1	6578.7	5983.5	12924.5	716.8	22596.3	9642.4	4775.8	5274.9	6050.7	1958.5	3780.1	5611.4
ENSG00000135124	P2RX4	No	4184	784.7	1151	397.2	501.9	659.9	316.5	672.2	1135.8	1696.4	937.8	919.6	770	930.1	177.6	502.7	590.4
ENSG00000135312	HTR1B	No	286.3	21.4	5.3	83.4	26.2	36.1	0.8	52	0	1.8	17.3	52.2	7	138.6	45.6	50.1	17.5
ENSG00000135346	CGA	Yes	115684	0	2.7	0	0	0	0	57.2	0	5.6	0	0	0	3.1	0	68.8	33.1
ENSG00000135480	KRT7	No	36629.1	91.9	33.9	4.1	4410.9	55.2	48.1	4827.6	3.9	377	11623.3	136.8	379.3	4753.5	17	227.2	6509.2
ENSG00000135549	PKIB	No	9508.2	65.9	37.7	265.4	304.1	580.6	25	73.2	27.5	219.9	350.4	49.3	42.3	88.7	0.7	85.6	85.3
ENSG00000135919	SERPINE2	No	108126	3322.6	2237.1	10436.2	551.1	4446.5	1350.3	2954.6	178.3	319.6	1243.3	2790.8	11574.7	1700.1	79.3	5841.4	1544.7
ENSG00000136231	IGF2BP3	No	3520.9	41.9	5.4	14.3	9	7.6	12.5	2.8	85.3	0	49.5	9	16.6	4.1	0	212.7	27.8
ENSG00000136488	CSH1	No	667870	0	0	0	0	0	0	0	0	0	0	0	0	0	0	0	0
ENSG00000136695	IL36RN	No	708.2	8	0.4	0	0	0	0	0	0	0	0	0	0.3	0	0	3.9	2.6
ENSG00000137203	TFAP2A	No	10949.8	19.5	21.6	21.1	647.3	106.1	8.6	774.9	0	8.4	98.3	23.5	36.3	430.5	0	321.5	35.7
ENSG00000137270	GCM1	No	5336.1	6.5	121.7	10.1	8.2	0.9	5.2	18	11.1	1	7.8	0	1	0	0	14.7	0.7
ENSG00000137699	TRIM29	Yes	7105.6	221.1	5.8	54.1	2246.8	45.7	4.3	122	0	13.8	1517.4	21.6	174.5	2418.1	50	511.9	44.3
ENSG00000137747	TMPRSS13	No	1104.8	18	126.2	11.2	127.1	22.3	6.6	19.2	67.9	20.7	157.5	65.8	7.6	12.5	0.7	25.3	358.1
ENSG00000137868	STRA6	No	8737.6	2	267.9	10.1	12.7	3.8	0	170.4	0	0	28.6	83.3	67.2	90.9	0	140.4	11.9
ENSG00000137869	CYP19A1	Yes	165279	1308.3	95.9	7.2	29	71	36.6	34.8	0	0	8.6	929.8	1117.4	78.4	47	140	262.1
ENSG00000138316	ADAMTS14	No	726	16.5	72.2	218.3	3.1	37.5	3.6	10.4	3.1	31.6	108.5	98.7	27.7	22.9	0	20.4	0.3
ENSG00000138623	SEMA7A	No	9964.3	112.4	1919.7	3754.5	120.2	96.1	68.2	60.8	281.9	27.3	2345.3	757.2	676.7	165.1	76.4	2076.5	52.9
ENSG00000138829	FBN2	Yes	50807.6	22	93	22.9	8.1	127.4	2124.2	71.2	2080.9	15.6	50.3	108.6	171	36.8	10.4	1006.6	92.1
ENSG00000140459	CYP11A1	No	13061.1	120.3	9.7	99.8	210.2	127.9	26.4	12.8	0.4	77.1	32.8	31	1185.9	39.2	113.1	1176.8	16.6
ENSG00000140950	MEAK7	No	2473.7	394.9	404.5	318.7	477.6	303.6	391.8	605.4	560.7	162.5	314	329.3	724.1	497.9	359.1	410.9	585.3
ENSG00000141582	CBX4	No	4295.6	547.7	1167.3	1391.6	466.6	463.1	647.5	658	1979	644.7	1170.5	1324	692.7	596.6	261.9	443.2	544.7
ENSG00000142623	PADI1	No	401.7	3.5	0	5.4	0	2.4	0	7.2	0	0.9	2.6	0.7	1.3	15.8	0	12	2.3
ENSG00000142910	TINAGL1	No	27352	13482.9	5467.5	270.8	5916.3	3848.4	7300.3	5633.4	0.7	1866.5	6054.5	4713.5	1604.4	3841.9	2598.1	1798.7	6916.5
ENSG00000143217	NECTIN4	Yes	4482	20.5	0.4	3.4	854.4	62.8	2.1	226.8	2.7	7.3	765.8	3.7	113	1153.9	0	106	33.4
ENSG00000143367	TUFT1	No	2408.3	589.3	169.9	552.6	1206.4	830.2	231.7	1020.7	205	506.1	642.4	242	630.8	1140.3	257.9	479.3	496.8
ENSG00000143382	ADAMTSL4	No	17475	2232	672.9	84.3	986.6	1130.7	1391.5	242.1	833.8	662.7	1735.6	665.5	1770.6	1399.1	1630.2	511.7	619.9
ENSG00000143398	PIP5K1A	No	6830.8	1902.5	2768.9	1913.4	1934.3	1435	2707.8	2049.9	2467.2	2112.8	3130	1950	2115.7	1853.7	2592.1	2686.9	1855.4
ENSG00000143753	DEGS1	No	9650.2	3661.5	3392.2	4142.2	4562.7	3455.6	3767.1	2910.4	4316	2925.8	4757.9	4523.3	2556	3200.5	1331.6	2508.7	2444.6
ENSG00000143882	ATP6V1C2	Yes	2665.2	85.9	124.4	64.8	73.8	53.7	28.7	773.3	37.6	102.9	128.4	123.2	79.9	93.2	19.8	143.2	24.8
ENSG00000144366	GULP1	No	8548.5	880.6	589.6	865	895.7	2504.7	504.3	2157.9	0.8	369.8	2227.6	941	1716.9	2228.2	663.4	2314.9	1390.9
ENSG00000144648	ACKR2	No	4741.1	754.3	477.5	57.6	221	218.4	59.1	139.6	5.3	718.5	117.1	455.9	67.5	102.8	36.8	141.1	150.5
ENSG00000145246	ATP10D	No	7769.5	1208.5	660.6	452.6	948.2	1419.8	1426.3	3521.2	2140.6	1176.9	1530	1445.7	1355	1390.9	267.8	1196	1592.1
ENSG00000145604	SKP2	No	4877.6	364.4	475.3	585.9	980.3	432.3	218.7	358.6	547.7	1376.9	222.2	602.5	485.8	597.1	257.6	469.6	235.4
ENSG00000145681	HAPLN1	No	3824	0	5	189.1	5.9	250.7	164.8	60.8	0	16.9	210.1	0	6	16.4	0	4.8	0
ENSG00000145715	RASA1	No	26351.3	1806.9	1408.6	2453	1997.9	1528.7	2383.8	1653.3	1781.2	1123.7	1502	1654.5	2159.7	1913.3	909.9	2375.3	1944.8
ENSG00000145808	ADAMTS19	No	755.1	2.5	0	59.9	9.9	31.4	9.1	108.1	0	0	3.4	0	209.3	13.2	0	18.3	2
ENSG00000145911	N4BP3	No	2130.5	764.3	468.4	257.3	172.5	306.4	172.3	293.3	200.4	9.1	459.9	809	104.8	155.2	105.9	118.4	227
ENSG00000146166	LGSN	No	531.5	1	4.7	1.7	0	4.3	0	16	8.4	5.4	41.7	4.1	8	7.5	0	12.6	1.3
ENSG00000146648	EGFR	No	45897.8	8532.1	2526.4	3242.6	8318.7	4938.8	4203.4	4589	0.8	14883.1	3933.4	3563	3831.4	6224.6	3703.6	6729.6	8033
ENSG00000146674	IGFBP3	No	120569	24158.1	6776.4	1825.4	6518.3	21401.1	7096.9	5330	495.2	16561.5	3330.3	12612.7	13151.2	9173.3	4284.8	5978.1	1674.4
ENSG00000147571	CRH	Yes	38847.6	0	0	52.7	4.1	0	0	0	0	0	0	0	0	24.7	0	12	0
ENSG00000148341	SH3GLB2	No	9889	1488.6	1495.8	3520.9	1559.3	1858	874.2	1923.5	1059.7	964.4	2004.8	2074.4	1826.8	3616.3	1817.3	1133	1522.8
ENSG00000148773	MKI67	No	3092.8	422.8	236.9	34.8	239.6	387.7	244.8	48.8	427.1	108.2	281	648.9	129.3	83.9	35.1	644.7	114.3
ENSG00000148848	ADAM12	Yes	200626	789	1045.1	182.7	3012.2	125.2	48.4	106.1	53.3	47.3	255.6	285.1	554.7	156.6	0	546.5	60.2
ENSG00000151208	DLG5	No	22326.2	1671.2	618.5	937.7	1021.9	1903.3	793.6	780.9	160.8	284.2	892.8	764.4	1818.7	2063.5	3616.5	1395	3935.7
ENSG00000152926	ZNF117	No	12913.5	904.3	575.5	492.2	2866.6	273.1	578.2	818.7	546	438.8	581.2	799.3	887.3	886.8	96	755.4	573.9
ENSG00000153071	DAB2	No	50027.7	17895.3	5506.9	828.3	7155.3	5928.6	3248.6	16688	1743.9	2195.8	10671.9	5732.5	3952.2	3862.8	2487.3	3521.1	2598.5
ENSG00000153294	ADGRF4	No	490.8	6.5	0	5.4	0	0	42.9	7.2	0	0	5.6	0	29.9	149.9	0	6.6	8
ENSG00000154342	WNT3A	Yes	1662.3	1	1.5	1.2	2.3	0	0	7.2	0	0	302.2	0	3.8	12.8	0	9	0
ENSG00000154764	WNT7A	No	1135.4	2	11.2	173.8	0	0	0.8	13.6	225	0	80.5	6	14	20.4	0	80.8	1
ENSG00000154914	USP43	No	2855.5	4	14.2	281.7	56.6	79.5	1.4	353.1	11.1	439.3	249.9	9	68.1	182.7	17.6	90.2	63.2
ENSG00000154930	ACSS1	No	17335.5	706.2	1403.8	1591.6	805.3	2221.9	5575.2	4197.7	2842.6	1726.7	1166.4	3600	1101.6	1222.2	1862.5	1949.3	2083.1
ENSG00000155269	GPR78	No	2995.1	1.5	0.4	19.1	0.5	0.5	2.3	0	0.4	0	9.9	0	171.6	1	0	7.2	2.3
ENSG00000155974	GRIP1	Yes	1867.7	15	68.9	548.1	108.8	311.8	78.3	345	203.5	25.8	50.8	74.3	146.1	456.2	19.1	298.4	459.1
ENSG00000158270	COLEC12	No	14909.5	2406.3	1971.7	1509	2114.1	1982.7	2320.3	668.7	129.5	88.5	5465.4	2043.8	877.4	3680.7	778.4	2274	1317
ENSG00000159450	TCHH	No	2128.7	84.4	73.4	148.6	17.6	2.4	12	6.4	0	122.6	1.3	57.8	7.6	18.8	5.8	195.7	12.6
ENSG00000163106	HPGDS	No	1117.2	42.5	167.7	55.7	251.6	64.7	120.9	27.6	13.7	30.5	344.3	149.1	101.9	188.7	89.7	135.1	23.5
ENSG00000163956	LRPAP1	No	17066.9	3881.3	3285.7	4398.4	3360.9	3896	7059.4	4670.9	3748.3	5435.2	3729.2	3496.2	3477.5	3885	6286.2	3481.3	4463.7
ENSG00000163993	S100P	No	14839.8	337.3	61.6	15.9	15.8	267.9	16.6	197.6	1439.7	61.9	2247.2	73.9	5.7	6755.6	57.2	16.3	37.7
ENSG00000164318	EGFLAM	No	3906.6	1358.7	1170.7	44	1411.3	577.9	1490	491.6	0	352.1	474.1	1349.8	1838.2	846.9	1830.7	1522.2	376.7
ENSG00000164411	GJB7	No	202.8	0.5	0	10.5	10.4	0	7.8	0	0	0	36.6	0	29	25.2	0	10.2	2.6
ENSG00000164451	CALHM4	Yes	516.6	2	9.3	0	2.2	0	0	4	0	0	0	0	0	0	23.5	19	0
ENSG00000164488	DACT2	Yes	4562.4	12	3.9	44.3	137.9	71.8	34.9	76.4	0.4	62.4	18.9	9.7	14	82.5	5.2	72.5	7.6
ENSG00000164707	SLC13A4	No	8011.8	30.5	75.9	804.6	108.5	118.1	74.8	116.3	30.1	51.9	75.5	105.3	114.3	117.7	72.5	142.5	38.1
ENSG00000165091	TMC1	No	485.8	15.5	40.5	82.9	57.5	49	14.3	38	0.4	0	10.4	16.5	47.1	169.9	17.7	64.1	10.9
ENSG00000165125	TRPV6	No	21253.5	1.5	22.7	556.9	104.1	5.2	7	317.2	4.2	51.5	30.9	15.3	22	560.8	0	160.3	58.6
ENSG00000165457	FOLR2	Yes	4548	1962.2	816	108.1	1362.5	265.5	1044.1	270.5	288.1	789.6	1044.6	1014	211.1	1031.9	412	367	199.6
ENSG00000165716	DIPK1B	No	1146.1	74.9	195.9	222.5	266.7	152.6	320	134.8	65.4	107.4	271.5	105.8	197.5	146.8	77.9	219.6	180
ENSG00000165799	RNASE7	No	60.9	5.5	5	1.1	19.4	0	0.7	0	0	2.7	1.7	0	0.6	11.6	2.2	0.9	6
ENSG00000165905	LARGE2	No	5396.3	4	296.8	2.4	133.5	20.9	1.4	516.1	123	110.4	114.9	355.1	126.1	245.4	0	96.2	374.2
ENSG00000166145	SPINT1	No	22026.4	114.4	228	22.5	1113.6	952.9	40.5	4551.5	1644.9	217.7	3215.8	607.5	511.1	1966.3	6.5	484.6	1912.3
ENSG00000166147	FBN1	Yes	57919.8	19103	5196.5	1599.9	26439.2	14411.9	13939.5	4103.3	32.9	1810.1	7415.9	8825.2	10926.8	6401.9	4453.3	12228.2	13077.8
ENSG00000166546	BEAN1	No	320.2	44.5	23.4	105.2	75.9	25.2	27.8	28.4	0.4	56	55.8	14.6	55.7	36.8	13.3	97	28.5
ENSG00000166863	TAC3	Yes	15502.2	0	14.3	197.1	0	62.3	0	13.6	0.4	1.8	0	17.8	5.1	36.1	0	18.6	1.7
ENSG00000167103	PIP5KL1	No	252.1	15	39.2	46.6	56.6	11.9	7.6	19.2	5.3	6.3	47.8	23.8	31.5	36.4	0	28.6	41.4
ENSG00000167123	CERCAM	No	8474	1192.4	1065.6	2494.8	1162.3	1024	424.3	498.2	84	178.6	814.4	1007.2	1921.7	1472.9	265	1284.7	984.5
ENSG00000167244	IGF2	No	19557	736.4	68.3	21.5	422	243.4	301.7	83.7	0	28.9	57.9	86.9	495.6	149.4	311.3	514.7	79.7
ENSG00000167553	TUBA1C	No	2262.9	408.7	413.2	106.1	417.4	316.8	331.3	939.6	338.2	802.9	700.1	293.9	403.8	204.1	239.2	245.7	422.6
ENSG00000167612	ANKRD33	No	777.9	10	8.1	5.3	5.4	2.8	0	0	0	0	0	0	0	3.4	0	1.5	1.7
ENSG00000167703	SLC43A2	No	24356.2	2170.5	1258.2	1259.9	1771.4	914.8	264.6	3511.4	8582.9	370.8	1413.6	738.6	502.5	858.5	5934.3	510.5	1598.4
ENSG00000167767	KRT80	No	2110	31.4	3.1	1.8	272.3	0.9	23.3	218	8	22.2	172.1	3.4	109.5	426.6	96.8	65.8	139.6
ENSG00000168065	SLC22A11	No	6781.9	0	1.2	2.4	6.3	1.4	0	2271.5	0.4	45.9	0	0	3.8	11.9	0	131.5	4
ENSG00000168356	SCN11A	No	522.3	41.4	27.1	88.4	96.9	124.2	25.7	32.8	6.1	31	34.1	22.7	21.6	122.4	0	150	4.3
ENSG00000168487	BMP1	No	28804	2038.1	787.5	199.9	1080.6	898	493.4	939.6	151.1	1666.7	569.6	1585.1	1325.7	853.6	479.4	643.8	1027.3
ENSG00000168875	SOX14	No	265.4	0	0	3.4	0	0.5	0.8	0	0	0	0	0	0	14.7	0	1.5	0
ENSG00000169105	CHST14	No	2673	1172	902.2	205.5	534.2	612.8	562.9	496.1	842.8	567.4	541.9	861	1107.8	970	306	606.1	639.7
ENSG00000169495	HTRA4	Yes	8208.2	61.9	30.7	1.8	19.9	14.7	2.9	8.4	10.7	1.8	28.5	72.3	40.8	42.4	0	4.2	3.6
ENSG00000169583	CLIC3	Yes	4858.7	15.5	16.5	11.2	32.1	16.6	73.7	15.2	475.8	9.2	676.5	25.4	18.1	25.4	28.6	91.1	661.2
ENSG00000169758	TMEM266	No	513.7	37	80.6	201.3	69.7	3.3	22	148	3.8	11.9	63.7	7.1	32.8	13.4	136.7	222.7	42
ENSG00000170369	CST2	No	179.9	3	2.7	0	1.4	0	0.8	0	0	0	0	6.3	0	2.5	0	4.2	2.7
ENSG00000170421	KRT8	No	70083.5	288.3	137.8	20.3	1870.2	4834.9	1745.4	6357.3	0	11971.7	6963.9	310	1101.2	2983.2	18.4	780.7	10063.9
ENSG00000170442	KRT86	No	178.9	0	2.7	16.3	24	3.4	0	10.8	15.7	2.7	6.5	0	4.1	24.1	10.2	44.4	56.6
ENSG00000170498	KISS1	No	63923.6	0	1.2	0.6	2.7	0	0	4.4	0	11.8	0.9	0	1.3	3.5	0	11.1	0
ENSG00000170545	SMAGP	No	4739.4	603.5	514.3	62.3	289.8	705.4	211.9	563	364.2	403.1	830.6	621.2	167.5	443.6	115.9	352	196.6
ENSG00000171219	CDC42BPG	No	2589.3	21.5	133.4	17.3	356.1	168.8	17.1	529.6	95.3	76	1001.5	282.5	400	346.8	0	227.4	487.5
ENSG00000171298	GAA	No	14243.3	3241.5	1860.1	1131	3077.4	2010.5	2342.7	2352.2	6010.1	4395.9	3670.4	1703.6	1499.5	2377.5	6584.6	5514.6	2349.4
ENSG00000171345	KRT19	No	31636.6	147.6	13.8	11.8	3755.2	1512.7	35.4	5061.2	3	168.7	5717.6	343.7	3226	5714.6	13.2	899.6	1059.7
ENSG00000171631	P2RY6	No	2002.8	56.4	153.8	58.5	41.3	21.4	70.8	137.2	28.3	16.6	30.1	153.2	60.5	53.1	16.9	40.3	32.8
ENSG00000172179	PRL	No	2847.5	7	0	0.6	11.3	1.4	0	2.4	11.5	0	0	0	0.6	2.2	15.4	56.8	0.3
ENSG00000172296	SPTLC3	Yes	10726.3	328	219.7	120.2	601.3	282.3	578.5	1755.5	37.6	2103	685.5	160.1	546.8	565.8	30.9	503.8	2478.4
ENSG00000172331	BPGM	No	12419.3	609.7	473.1	1643.7	1003.8	1328.5	1121.9	1800.1	905.2	865.3	1830.7	740.7	629.9	1007.1	936.4	1119.4	673.2
ENSG00000172901	LVRN	Yes	10998.6	1592.5	12.8	19.8	1973.9	749.6	73.8	8	0	6.2	62	128	281.2	180.7	183	110.1	116.1
ENSG00000174059	CD34	No	27540	6330.2	6800.5	1045.7	11143.9	6345.4	10780.4	3619.2	26.3	429	7617.5	9498.2	3484.4	7006.5	7297	7146.4	3183.6
ENSG00000174156	GSTA3	No	886.7	0	0	0	0	0	0	0.4	0	0	95.6	0	148.1	0	0	87.2	1
ENSG00000174498	IGDCC3	No	1302.4	2	3.9	141.5	12.3	7.6	0	55.2	0	0	0.9	6.7	121.7	10.1	0	210.7	66.5
ENSG00000174792	ODAPH	No	263.1	0	1.1	25.9	0	0	0	0	0	1	0	7.9	0.3	0	0	12.3	6
ENSG00000175063	UBE2C	No	655	60.9	47.8	2.4	43	174.5	23.3	9.6	30.1	24.3	70	132.4	24.8	17	14.1	291.1	43.1
ENSG00000175318	GRAMD2A	No	5149.3	0.5	24.2	164.6	210.7	14.3	4.3	290.4	1.9	13.8	754.1	25.8	113.7	68.2	0	182.6	219.1
ENSG00000175832	ETV4	No	511.1	32	18.7	27.6	209.6	88.6	16.4	38.8	1.9	49	74.6	32.1	32.1	61	7.4	74.2	196.2
ENSG00000176092	CRYBG2	No	5003.4	14	86.5	2.9	5.4	3.8	0	15.2	25.1	0	96.3	13.8	12.1	77.2	0	77.9	10.6
ENSG00000177058	SLC38A9	No	3954.6	461.1	513.5	444	634.9	377	384.7	684.1	1131	1675	259.1	631.9	520.3	385.2	780.6	1391.8	451.5
ENSG00000177096	PHETA2	No	1333.7	653.3	654.1	46.8	455.4	494.1	327.7	364.4	187.9	176.4	231.4	338.7	291.4	395.2	103.7	322.7	329.6
ENSG00000177628	GBA	No	3790.2	1127.7	970.1	814.3	853	554.1	533.3	1120.2	1805	1676.5	823.2	910.2	630.1	949	656	488	1379.7
ENSG00000177675	CD163L1	No	1614.9	462.2	510	149	557.4	67.1	349.8	50.4	8	106.1	417.2	215	94.3	80.3	8.8	425	62.2
ENSG00000178338	ZNF354B	No	1641.4	330.8	305.9	374.8	319.4	359.8	405.4	351.9	139.4	212.5	256.3	473.2	314.6	543.6	186.1	327.9	356.5
ENSG00000178999	AURKB	No	342.5	61.9	87.4	2.9	22.7	61.8	22	2.4	29.4	4.7	48.8	158.2	10.5	15.4	0	21	22.2
ENSG00000179348	GATA2	No	8448.3	805.7	1454.2	123.3	435.5	275.6	968.9	1508.3	229.4	71.5	1609.4	542.6	495.2	2890.4	605.8	766.6	411.4
ENSG00000179913	B3GNT3	No	2828.6	25.9	26	0	251.1	381.8	2.2	414.8	32.2	188.8	124.2	71.2	27.7	395.8	0	98.9	34.1
ENSG00000180532	ZSCAN4	No	393.2	1.5	26.5	1.9	6.8	3.3	17.3	9.6	0	0	23.7	36.8	11.2	51.4	0	15	4.6
ENSG00000181649	PHLDA2	No	7043.6	79.9	54.6	11.1	116.5	92.6	19.4	54.8	8.4	75.5	205.9	106.8	23.3	113.1	38.2	30.1	27.5
ENSG00000181652	ATG9B	No	6614.1	179.7	246.4	110.8	74.3	29.5	33.5	22.4	90.3	98.2	100.1	81	109.5	16.3	9.5	184.6	53.3
ENSG00000181733	OR2Z1	No	31.4	0	0	0	0	0	0	0	0	0	0	0	0	0	0	0	0
ENSG00000182752	PAPPA	Yes	222522	258.6	239.5	52.2	42.5	683.9	363	1157	0	74.5	339.6	297.7	188.5	546.9	39.7	245.4	206.2
ENSG00000183671	GPR1	No	602.5	5.5	170	30.8	34.1	8.1	70.2	14.4	0	0	1.3	98.5	93.9	60.4	37.7	14.4	14.9
ENSG00000183691	NOG	No	1607.2	10	25.1	115.7	19.5	27.6	9.1	11.6	404.4	1	66.4	145.1	8.9	41.8	177.1	99.5	34.1
ENSG00000183856	IQGAP3	No	562.2	82.9	22.7	71.5	68.4	95.7	48.6	33.2	11.4	29.5	47	17.5	26.1	7.6	48.9	273.1	33.1
ENSG00000184363	PKP3	No	3182	71.9	10.4	38.4	403.5	300.9	19.2	130.1	2.3	2.9	590	0	126.4	379	20.6	64.4	553.4
ENSG00000184454	NCMAP	No	1455	288.6	37.3	47.3	138.2	57.1	45	78.8	0	74.1	175	408.7	29	277.1	89.4	60.5	475.6
ENSG00000184988	TMEM106A	No	1728.8	390.7	563.3	45.5	264	134.3	144.2	593.1	682.7	247	398.3	212	429.3	278.5	66.3	208	215.4
ENSG00000185269	NOTUM	Yes	34516.6	8.5	1.9	10.6	10.9	1.4	7.1	7.2	1.2	354.1	127.7	8.2	6.4	27.3	73.3	158.2	12.3
ENSG00000185559	DLK1	No	108785	11.5	9.2	3.5	118.2	8.6	511.3	14.4	14.1	8.3	4.8	1.1	4346.4	85.2	301.1	3259.5	83.4
ENSG00000186652	PRG2	No	2182.3	24	27	1.1	7.7	0	0	0	0	8.1	3.9	0	0.3	0	0	1.8	8.6
ENSG00000186834	HEXIM1	No	9086.1	1452.6	1552.8	1521.6	3262.4	2902.5	2239.6	2343.9	2214.9	2187.9	1574.4	2379.6	2682.4	1968.2	2097.8	2653.5	1339.7
ENSG00000187772	LIN28B	Yes	6762.4	0	0.4	52.3	0	0	0	0	0	3.6	0	0	0	0	1.5	374.6	0
ENSG00000188505	NCCRP1	No	796.8	21.9	45.7	0.6	95.1	12.4	1.4	85.2	0	0	27	0	10.5	76.6	0	13.5	22.2
ENSG00000188676	IDO2	No	2349.1	3	19.4	0	0.5	0	4.5	0	0	37.5	23.3	7.9	2.2	5.3	0	29.5	74.1
ENSG00000189120	SP6	No	3706.5	111.8	605.3	44.6	92	46.7	69.8	100.4	0.8	3.6	701.4	116.8	586.9	747.5	12.5	107.6	55.9
ENSG00000196337	CGB7	No	148.2	1.5	2.3	0	5.4	0	1.4	0	0	0	12.5	2.2	2.9	7.2	5.8	10.5	1.3
ENSG00000196470	SIAH1	No	4154.5	1296.8	909.8	1074.1	1204.3	1049.6	640.3	725.7	532.9	1122.9	905.9	695.6	1021.1	840.9	1063.9	1322.5	693.3
ENSG00000196565	HBG2	No	5285.4	7	1.9	6.4	351.9	75.4	3.5	0	23.6	0	235.1	0	0	0	0	3	0
ENSG00000196730	DAPK1	No	12659.9	3814.1	2142.6	3101.4	818.5	2440.6	403.2	2359	4321.9	2853	2096	1845.7	4182.1	2587.7	216.4	1726.5	1203.5
ENSG00000196743	GM2A	No	19399	2694.7	3184	5178.2	6686.7	2382.6	5107	1436.6	6277.5	3150	3705	2983.7	2709.7	3265.2	1273.5	2035.2	1401.6
ENSG00000197632	SERPINB2	Yes	15516.4	65.4	5.8	8	66.7	5.7	27.6	1.2	252.6	3.7	165.3	24.3	33.1	32.9	0	5.4	0.3
ENSG00000197635	DPP4	Yes	16006.3	4270.2	675	148.2	1440.9	1164.4	516.5	4353.5	1977.9	3353.7	1090.4	807.2	1272.9	1672.6	1048.6	592.7	319
ENSG00000198162	MAN1A2	No	22786.4	5070	3430.1	7679.6	6851.7	4700	4216.8	5131.8	5633.5	8853.7	2983.4	3719.2	4422.5	3260.3	4816.3	3785.4	5193.3
ENSG00000203499	IQANK1	No	685.4	6	3	37.3	144.7	64.3	10	125.5	1.1	38	248.4	6.3	96.1	301	0	216.4	174.8
ENSG00000203857	HSD3B1	No	29727.2	0	0	4.8	0	0	0	2.8	0	6.5	0	0	10.2	0	0	0.6	0
ENSG00000204414	CSHL1	No	34234.7	0	0	0	0	0	0	0	0	0	0	0	0	0	0	0	0
ENSG00000204421	LY6G6C	No	949.3	10.5	0	0	1.8	3.3	0	0.8	0	0	1.7	5.2	11.8	6.3	0	6.9	0
ENSG00000204941	PSG5	No	59143.6	12	0	15.4	1.8	0	0	48.4	0	0	0	0	0	0	0	2.4	0
ENSG00000204991	SPIRE2	No	4755.6	96.9	72.6	500.3	88.3	633.9	26	205.7	8.3	148.2	201.9	63.1	277.3	299.8	2.2	319.2	187.7
ENSG00000205420	KRT6A	No	7083.2	241.4	5.8	1.3	2.7	2.4	1.4	0.4	0.4	0	500.5	13	4.5	51.8	0	75.3	175.2
ENSG00000206538	VGLL3	No	50504	10595	2251.4	240.7	12449.1	7088.1	1662.8	1173	14.1	150.1	12727.6	5212.7	2376.6	3342	1475.3	4907.8	1182.1
ENSG00000213218	CSH2	No	522159	0	0	0	0	0	0	0	0	0	0	0	0	0	0	0.9	0
ENSG00000213462	ERV3-1	No	9274.8	895.5	350	456	1832.6	214.5	331.8	180.4	629	90.5	195.4	247.5	262.4	390	22.1	206.9	474
ENSG00000213551	DNAJC9	No	699.4	192.7	267.8	225	148.5	164.1	149	180	208.2	166.1	127.9	319.6	254.4	153.4	213	245.3	239.2
ENSG00000214336	FOXI3	No	464.6	0	3.5	0	15.3	0	0.8	0.4	0	0.9	0	0	1	0	0.7	34.2	0
ENSG00000215595	C20orf202	No	110.1	5	25.7	41.4	14.1	8.6	16.4	0	0	9.9	34.7	26.8	16.2	5	0	29.4	5.3
ENSG00000218336	TENM3	No	6075.3	1605.7	384.7	2399.8	1628.4	1757.3	314.4	532.5	0.4	192.4	343.2	673.9	474.7	751.1	1086.8	768.1	2025.5
ENSG00000221826	PSG3	No	124392	3.5	0	7.1	11.7	0	0	0	0	0	0	0	0.3	0	0	25.5	0
ENSG00000221878	PSG7	No	57023.5	0	0	0	0	0	0	0	0	0	0	0	0	0	0	0	0
ENSG00000223573	TINCR	No	5225.2	22	75.1	213.2	16.7	51.4	11.2	37.6	0	0	119.8	36.9	29.9	119.7	5.2	120.2	22.2
ENSG00000226887	ERVMER34-1	No	2083.8	12.5	16.1	92.7	29	29.6	611.1	350.8	0.4	10	107.4	74.6	122.9	50.8	0	70.4	30.1
ENSG00000231924	PSG1	No	160034	14.4	4.6	3.1	0.4	0	0	0	0	0	0	0	0	4.1	0	1.5	0
ENSG00000241852	C8orf58	No	1009.3	295.4	424.8	157.8	273.7	149.8	256.1	213.3	163.3	91.1	180.5	318.5	361.5	226.3	497.9	402.2	192.6
ENSG00000241878	PISD	No	6926	2039.3	1787.3	1516.9	3272.7	548.1	745.5	1283	2756.4	1477.5	1511.5	1573.5	1202.7	943.3	478.3	1256.1	1071.8
ENSG00000242221	PSG2	No	51704.6	0	0	0	2.7	1.4	0	0.4	0	0	3.1	0.7	0	0	0	2.4	0
ENSG00000242265	PEG10	No	119641	439.7	544.3	17445.2	2362.2	4809.7	254.7	1208.8	232.8	383	2282.2	969.3	12840.6	3673.4	573.3	8619.7	1082.9
ENSG00000242950	ERVW-1	No	32407.8	15	27.2	248.8	19	2.4	69.8	47.2	0	6.6	0.9	5.2	24.2	4.7	10.2	60.9	42.7
ENSG00000243130	PSG11	No	37214.8	0	2.3	1.8	5.9	0	0	0	0	0	0	0	0.3	0	0	0	0
ENSG00000243137	PSG4	No	162415	0	0	4.2	56	0	0	51.2	0	0	0	0	0	0	0	0	2
ENSG00000244405	ETV5	No	4467.3	1675.7	1363.7	1757.6	1181.5	546.8	700.2	918.2	17.8	1268.4	1573.2	735.8	315.9	524.9	2059.3	1880	1809.7
ENSG00000244476	ERVFRD-1	No	4375.3	11.5	31.2	6.7	22.8	24.8	12.1	40	3.5	96.7	45.6	22	8.6	27.4	10.2	6	21.2
ENSG00000254636	ARMS2	No	144.6	0	1.9	0	4.1	7.1	0	1.6	0	0	0	0	3.5	8.9	0	16	0.3
ENSG00000254656	RTL1	No	445.7	0	1.6	28.5	6.3	6.7	7.2	5.6	0	0	0	1.1	136.3	1.9	0.7	65.5	0.3
ENSG00000258839	MC1R	No	1306.2	40.5	147.5	76.8	41.2	32.3	25.6	56.4	12.1	21	54.3	135.1	109.2	90.7	8.7	111.4	157.6
ENSG00000264230	ANXA8L1	No	1029.1	1	0	0	28.5	4.8	0	0	0	9.8	197.9	0	4.4	43.5	0	11.1	0
ENSG00000265107	GJA5	No	11242.3	2014.7	733.2	122.4	844.7	1033.1	1222.1	1041.4	13	137	1123.8	392.7	389.8	388.2	151.5	324.8	248.9
ENSG00000265190	ANXA8	No	1012.9	7	0	0.6	13.1	0	5.7	2.4	0.4	21.3	107.4	9.6	11.1	81.1	4.3	24.6	2
ENSG00000268964	ERVV-2	No	2286.1	0	1.5	1.7	0	3.8	0	5.6	0	0	0	0	0	1.6	0	5.4	5.3
ENSG00000269526	ERVV-1	No	2675.6	0	0	0	0	4.8	5.6	0	0	0	4.3	0	0	4.7	0	1.8	1.7
ENSG00000272602	ZNF595	No	1972.1	496.9	413.3	665.2	439.6	724.8	381	341.1	497.8	425.1	530.1	726.6	768.9	535.4	618.5	519.9	457.1
ENSG00000284631	SCYGR4	No	212.1	0	24.2	5.2	0	0	0	0	0	0	6.8	0	1.9	0	0	3	0
