## Supplementary material for "Deciphering the evolution of the transcriptional and regulatory landscape in human placenta": Table S5

### Sheet: Table S5
Table S5 GO enrichment analysis results for genes with placenta-enriched expression relative to 16 other human tissues
Category	Term	PValue	Genes	Fold Enrichment	Benjamini
GOTERM_CC_DIRECT	GO:0005576~extracellular region	8.63484e-13	ENSG00000105246, ENSG00000172179, ENSG00000134762, ENSG00000221878, ENSG00000052344, ENSG00000130635, ENSG00000163956, ENSG00000111405, ENSG00000204414, ENSG00000115414, ENSG00000174792, ENSG00000138829, ENSG00000116260, ENSG00000196337, ENSG00000122641, ENSG00000213218, ENSG00000166147, ENSG00000099953, ENSG00000166145, ENSG00000183691, ENSG00000077942, ENSG00000116183, ENSG00000154764, ENSG0000…	2.62311	2.16746e-10
GOTERM_BP_DIRECT	GO:0007565~female pregnancy	3.21453e-09	ENSG00000231924, ENSG00000172179, ENSG00000204941, ENSG00000221878, ENSG00000083782, ENSG00000243130, ENSG00000243137, ENSG00000221826, ENSG00000111405, ENSG00000119630, ENSG00000147571, ENSG00000182752, ENSG00000242221, ENSG00000166863	9.18483	5.11752e-06
GOTERM_CC_DIRECT	GO:0019031~viral envelope	4.51458e-08	ENSG00000268964, ENSG00000242950, ENSG00000226887, ENSG00000244476, ENSG00000269526, ENSG00000213462	45.6595	5.66578e-06
GOTERM_CC_DIRECT	GO:0005578~proteinaceous extracellular matrix	1.15352e-06	ENSG00000145681, ENSG00000166147, ENSG00000099953, ENSG00000083782, ENSG00000105825, ENSG00000077942, ENSG00000130635, ENSG00000154764, ENSG00000105989, ENSG00000138316, ENSG00000154342, ENSG00000117385, ENSG00000115414, ENSG00000049192, ENSG00000145808, ENSG00000138829, ENSG00000168487, ENSG00000132000, ENSG00000060718	4.04847	9.65067e-05
GOTERM_CC_DIRECT	GO:0005615~extracellular space	8.51043e-06	ENSG00000167244, ENSG00000105246, ENSG00000124466, ENSG00000122861, ENSG00000052344, ENSG00000142910, ENSG00000146648, ENSG00000111405, ENSG00000002726, ENSG00000135047, ENSG00000170369, ENSG00000115414, ENSG00000107984, ENSG00000136695, ENSG00000182752, ENSG00000177628, ENSG00000116260, ENSG00000070404, ENSG00000166147, ENSG00000166145, ENSG00000183691, ENSG00000077942, ENSG00000083782, ENSG0000…	2.02974	0.000533889
GOTERM_MF_DIRECT	GO:0005179~hormone activity	1.35023e-05	ENSG00000167244, ENSG00000166147, ENSG00000147571, ENSG00000172179, ENSG00000136488, ENSG00000196337, ENSG00000122641, ENSG00000135346, ENSG00000213218, ENSG00000204414	6.89692	0.00318823
GOTERM_MF_DIRECT	GO:0005201~extracellular matrix structural constituent	1.30907e-05	ENSG00000145681, ENSG00000166147, ENSG00000077942, ENSG00000130635, ENSG00000138829, ENSG00000105825, ENSG00000134871, ENSG00000142910, ENSG00000060718	8.14063	0.00617282
GOTERM_CC_DIRECT	GO:0005882~intermediate filament	0.000423867	ENSG00000167767, ENSG00000171345, ENSG00000108244, ENSG00000135480, ENSG00000170442, ENSG00000205420, ENSG00000111057, ENSG00000170421	5.83774	0.0210578
GOTERM_CC_DIRECT	GO:0045095~keratin filament	0.000591329	ENSG00000167767, ENSG00000135480, ENSG00000170442, ENSG00000205420, ENSG00000111057, ENSG00000170421	8.63827	0.0244409
GOTERM_BP_DIRECT	GO:0030198~extracellular matrix organization	3.73661e-05	ENSG00000145681, ENSG00000166147, ENSG00000166145, ENSG00000077942, ENSG00000130635, ENSG00000134871, ENSG00000143382, ENSG00000164318, ENSG00000053747, ENSG00000154342, ENSG00000132470, ENSG00000115414, ENSG00000138829, ENSG00000060718	4.11034	0.029306
GOTERM_MF_DIRECT	GO:0008237~metallopeptidase activity	0.000437236	ENSG00000172901, ENSG00000049192, ENSG00000182752, ENSG00000145808, ENSG00000168487, ENSG00000116183, ENSG00000088882, ENSG00000148848	5.80793	0.0666291
GOTERM_MF_DIRECT	GO:0004222~metalloendopeptidase activity	0.000709944	ENSG00000099953, ENSG00000049192, ENSG00000182752, ENSG00000145808, ENSG00000168487, ENSG00000116183, ENSG00000138316, ENSG00000143382, ENSG00000148848	4.64092	0.0805509
