## Supplementary material for "Deciphering the evolution of the transcriptional and regulatory landscape in human placenta": Table S6

### Sheet: Table S6
Table S6 ERV families enriched in lineage-specific human placental enhancers
This table summarizes the TE families significantly enriched in lineage-specific human placental enhancers relative to all human placental enhancers. Binomial Test was used to calculate p-values, which were then adjusted with Bonferroni approach. The clade for each ERV family was obtained from Dfam by keyword searching: https://www.dfam.org/browse.
ERV family	EnhancerNumber	EnhancerOverlapNumber	EnhancerOverlapProbability	LineageSpecificEnhancerNumber	LineageSpecificEnhancerOverlapNumber	LineageSpecificEnhancerOverlapProbability	Pvalue	Padjust	Clade
LTR/ERVL:MER21A	86968	146	0.00167878	36217	137	0.00378275	3.20163e-17	1.73528e-14	Primates
LTR/ERVL-MaLR:MLT1C2	86968	414	0.00476037	36217	289	0.00797968	3.00182e-16	1.62698e-13	Boreoeutheria
LTR/ERV1:MER41B	86968	237	0.00272514	36217	184	0.00508049	1.0581e-14	5.73489e-12	Primates
LTR/ERV1:LTR8	86968	131	0.0015063	36217	117	0.00323053	1.44813e-13	7.84887e-11	Simiiformes
LTR/ERV1:HERV17-int	86968	86	0.000988869	36217	86	0.00237458	8.38261e-13	4.54338e-10	Catarrhini
LTR/ERVL:MER21C	86968	165	0.00189725	36217	131	0.00361709	1.49486e-11	8.10215e-09	Eutheria
LTR/ERVL-MaLR:MLT1A0	86968	395	0.0045419	36217	254	0.00701328	5.50233e-11	2.98226e-08	Eutheria
LTR/ERV1:LTR8B	86968	102	0.00117285	36217	91	0.00251263	6.84066e-11	3.70764e-08	Simiiformes
LTR/ERVL-MaLR:MLT1D	86968	378	0.00434643	36217	243	0.00670956	1.43457e-10	7.77534e-08	Eutheria
LTR/ERVL-MaLR:MSTA	86968	158	0.00181676	36217	123	0.0033962	1.92512e-10	1.04341e-07	Simiiformes
LTR/ERVL-MaLR:MLT1B	86968	300	0.00344954	36217	201	0.00554988	2.25003e-10	1.21952e-07	Eutheria
LTR/ERV1:MER41A	86968	133	0.0015293	36217	107	0.00295441	4.93961e-10	2.67727e-07	Primates
LTR/ERV1:MER39B	86968	118	0.00135682	36217	98	0.00270591	5.30425e-10	2.8749e-07	Primates
LTR/ERV1:MER39	86968	184	0.00211572	36217	136	0.00375514	5.79498e-10	3.14088e-07	Primates
LTR/ERVL:MER21B	86968	88	0.00101187	36217	78	0.00215368	1.91416e-09	1.03748e-06	Eutheria
LTR/ERV1:MER50	86968	89	0.00102336	36217	78	0.00215368	3.0777e-09	1.66811e-06	Simiiformes
LTR/ERVL:ERV3-16A3_I-int	86968	106	0.00121884	36217	88	0.0024298	3.89037e-09	2.10858e-06	Eutheria
LTR/ERV1:MER41-int	86968	56	0.000643915	36217	56	0.00154624	6.79812e-09	3.68458e-06	Primates
LTR/ERVL-MaLR:MLT1J	86968	396	0.0045534	36217	242	0.00668194	1.06787e-08	5.78784e-06	Eutheria
LTR/ERVL:ERVL-E-int	86968	138	0.00158679	36217	104	0.00287158	2.16449e-08	1.17316e-05	Eutheria
LTR/ERV1:MER4B	86968	63	0.000724404	36217	58	0.00160146	5.96675e-08	3.23398e-05	Primates
LTR/ERV1:HERVIP10F-int	86968	48	0.000551927	36217	48	0.00132534	7.62405e-08	4.13224e-05	Catarrhini
LTR/ERVL-MaLR:MSTB	86968	88	0.00101187	36217	73	0.00201563	7.80941e-08	4.2327e-05	Simiiformes
LTR/ERV1:LTR8A	86968	48	0.000551927	36217	47	0.00129773	1.85734e-07	0.000100668	Simiiformes
LTR/ERV1:MER4D1	86968	70	0.000804894	36217	60	0.00165668	3.71523e-07	0.000201365	Primates
LTR/ERVL-MaLR:MSTB1	86968	79	0.00090838	36217	64	0.00176713	1.00605e-06	0.00054528	Simiiformes
LTR/ERVL-MaLR:THE1D	86968	93	0.00106936	36217	72	0.00198802	1.11357e-06	0.000603557	Simiiformes
LTR/ERV1:LTR23	86968	56	0.000643915	36217	49	0.00135296	2.34481e-06	0.00127089	Primates
LTR/ERVK:HERVK3-int	86968	36	0.000413945	36217	36	0.000994008	2.93461e-06	0.00159056	Catarrhini
LTR/ERV1:LTR49-int	86968	35	0.000402447	36217	35	0.000966397	3.98527e-06	0.00216001	Primates
LTR/ERV1:MER4-int	86968	35	0.000402447	36217	35	0.000966397	3.98527e-06	0.00216001	Primates
LTR/ERV1:MER41C	86968	51	0.000586423	36217	45	0.00124251	4.76914e-06	0.00258487	Primates
LTR/ERV1:MER66B	86968	48	0.000551927	36217	43	0.00118729	5.317e-06	0.00288181	Simiiformes
LTR/ERVL-MaLR:MSTD	86968	103	0.00118434	36217	75	0.00207085	5.65528e-06	0.00306516	Primates
LTR/ERVK:LTR5_Hs	86968	42	0.000482936	36217	39	0.00107684	6.38018e-06	0.00345806	Homo sapiens
LTR/ERVL:MER74A	86968	50	0.000574924	36217	44	0.0012149	6.4237e-06	0.00348165	Eutheria
LTR/ERVL-MaLR:MLT1A	86968	160	0.00183976	36217	105	0.00289919	8.418e-06	0.00456256	Eutheria
LTR/ERVL:MER21-int	86968	41	0.000471438	36217	38	0.00104923	8.6431e-06	0.00468456	Eutheria
LTR/ERVL-MaLR:MLT1A1	86968	76	0.000873885	36217	59	0.00162907	8.86214e-06	0.00480328	Euarchontoglires
LTR/ERV1:PRIMA41-int	86968	35	0.000402447	36217	34	0.000938786	9.75116e-06	0.00528513	Primates
LTR/ERVL-MaLR:THE1B	86968	111	0.00127633	36217	78	0.00215368	1.25149e-05	0.00678309	Simiiformes
LTR/ERV1:HERV3-int	86968	33	0.00037945	36217	32	0.000883563	1.802e-05	0.00976687	Catarrhini
