## Supplementary material for "Deciphering the evolution of the transcriptional and regulatory landscape in human placenta": Table S7

### Sheet: Sheet1
Table S7 Motifs enriched in MER41B elements within lineage-specific human placental enhancers
Motif	Factor	E-value
	SP8	9.4E-316
	ZN350	9.2e-152
	ANDR	8.5e-65
	STAT1	3.5e-51
	SRF	2.6e-37
	RFX4	1.1e-21
	MYB	1.2e-21
	LHX9	9.2e-20
	MEIS2	1.7e-19
	ESRRA	3.1e-17
