## Supplementary material for "Deciphering the evolution of the transcriptional and regulatory landscape in human placenta": Table S8

### Sheet: Table S8
Table S8 GO enrichment results for SRF peaks identified from serum-treated hTSCs
This table shows the GO terms that are associated with SRF peaks from serum-treated hTSCs. The enrichment analysis was performed with GREAT.
ID	Desc	BinomP	BinomFdrQ	Genes
GO:0030036	actin cytoskeleton organization	1.7997e-15	2.32468e-11	ACTA1,ACTB,ACTG1,ACTN1,ACTN4,ACTR3,ALDOA,ARF6,ARHGAP12,ARHGEF5,ARPC4,ARPC4-TTLL3,ARPC5,BAIAP2,BCAR1,BCL2,BCL6,BCR,BMP10,CAP1,CAPN10,CAPZB,CARMIL1,CDC42BPA,CDC42BPB,CDC42BPG,CFL1,CNN1,CNN2,COBL,CORO1C,CORO7,CTNNA1,DMTN,DNAJB6,DSTN,EHD2,EMP2,EPB41L4B,EZR,FGD2,FGD4,FGD6,FGF7,FLNA,FLNB,FMNL2,FSCN1,GAB1,HSP90B1,INPPL1,ITGB1,KIF23,LIMA1,LIMK1,LMOD1,MICAL2,MICAL3,MKLN1,MRAS,MYH10,MYH9,MYO1B,NCK2,NEBL,NE…
GO:0051017	actin filament bundle assembly	2.01765e-14	1.3031e-10	ACTN1,ACTN4,BAIAP2,DMTN,EZR,FSCN1,HSP90B1,LIMA1,MYO1B,NEDD9,PAWR,PHACTR1,PLS1,PTK2B,SRF,ZYX
GO:0061572	actin filament bundle organization	3.66327e-14	1.57728e-10	ACTN1,ACTN4,BAIAP2,DMTN,EZR,FSCN1,HSP90B1,LIMA1,MYO1B,NEDD9,PAWR,PHACTR1,PLS1,PTK2B,SHTN1,SRF,ZYX
GO:0007015	actin filament organization	7.37758e-14	2.38241e-10	ACTA1,ACTN1,ACTN4,ACTR3,ALDOA,ARHGAP12,ARPC4,ARPC4-TTLL3,ARPC5,BAIAP2,BCAR1,BCL2,CAP1,CARMIL1,CFL1,COBL,CORO7,CTNNA1,DMTN,DSTN,EMP2,EZR,FLNA,FSCN1,HSP90B1,INPPL1,LIMA1,LMOD1,MICAL2,MICAL3,MYO1B,NCK2,NEBL,NEDD9,PAWR,PDLIM3,PHACTR1,PLS1,PTK2B,SCIN,SHTN1,SRF,TPM1,TPM4,TRIM27,WDR1,ZYX
GO:0030029	actin filament-based process	6.68667e-13	1.72743e-09	ACTA1,ACTB,ACTG1,ACTN1,ACTN4,ACTR3,ALDOA,ARF6,ARHGAP12,ARHGEF5,ARPC4,ARPC4-TTLL3,ARPC5,BAIAP2,BCAR1,BCL2,BCL6,BCR,BMP10,CACNA1D,CACNA2D1,CAP1,CAPN10,CAPZB,CARMIL1,CDC42BPA,CDC42BPB,CDC42BPG,CFL1,CNN1,CNN2,COBL,CORO1C,CORO7,CTNNA1,DMTN,DNAJB6,DSTN,EHD2,EMP2,EPB41L4B,EZR,FGD2,FGD4,FGD6,FGF12,FGF7,FLNA,FLNB,FMNL2,FSCN1,GAB1,GJA5,HSP90B1,INPPL1,ITGB1,KCND3,KCNH2,KIF23,LIMA1,LIMK1,LMOD1,MICAL2,MICAL3,…
GO:1902396	protein localization to bicellular tight junction	9.20593e-11	1.98188e-07	ACTN4
GO:0034329	cell junction assembly	1.47661e-10	2.72477e-07	ACTB,ACTG1,ACTN1,ACTN4,BCL2,CD9,CDH5,CLDN3,CTNNA1,CTNNB1,FBLIM1,FERMT2,FLNA,FSCN1,GJA5,GJB1,GJD3,GRHL2,HEG1,ITGA2,ITGA6,JUP,LAMA3,LAMB3,LIMS1,MPP7,PATJ,PIP5K1C,PTK2B,SMAD7,SRF,VCL,WDR1,ZNF703
GO:0070527	platelet aggregation	2.66227e-10	4.29857e-07	ACTB,ACTG1,BLOC1S4,CSRP1,FLNA,MYH9,MYL12A,MYL9,PIK3CG,RAP2B,VCL
GO:0045321	leukocyte activation	3.68567e-10	5.28976e-07	ADA,ADA2,ADAM8,AGL,ALDOA,ANXA2,ANXA3,AOC1,AP2A2,APBB1IP,ARHGAP45,ARHGAP9,ARPC5,ATG5,ATP6V0A1,ATP8B4,B4GALT1,BCL2,BCL6,BLNK,CAB39,CAP1,CCL19,CCL21,CD300A,CD44,CD53,CD93,CHIT1,CLEC12A,CMTM6,CMTM7,CNN2,COTL1,CPPED1,CRISPLD2,CRTC3,CSNK2B,CTNNB1,CTPS1,CXCR1,CYSTM1,DDOST,DEGS1,DPP4,DYNC1H1,EDN1,EDN2,EEF1A1,EGR1,FADD,FOXP1,FTH1,FZD5,GLI3,GNS,GON4L,GPI,GSTP1,HELLS,HSH2D,HSP90AA1,HSPA1A,HSPA8,HUWE1,IFNAR1…
GO:0030220	platelet formation	4.71508e-10	6.09047e-07	ACTN1,CASP3,CLEC1B,MYH9,SRF,WDR1
GO:0097435	supramolecular fiber organization	1.40462e-09	1.64941e-06	ACTA1,ACTG1,ACTN1,ACTN4,ACTR3,ALDOA,ANXA2,APP,ARHGAP12,ARPC4,ARPC4-TTLL3,ARPC5,AXIN1,BAIAP2,BCAR1,BCL2,BMP10,CAP1,CARMIL1,CFL1,COBL,CORO7,CRIPT,CTNNA1,DMTN,DNAJB6,DSTN,DYNC1H1,EMP2,EPPK1,EZR,FLNA,FSCN1,HDGFL3,HSP90B1,INPPL1,ITGB1,KPNB1,LIMA1,LMOD1,MICAL2,MICAL3,MYO1B,NCK2,NEBL,NEDD9,P3H4,PAWR,PDLIM3,PHACTR1,PLS1,PRKAR1A,PTK2B,RAB11A,SCIN,SHTN1,SNCA,SRF,TGFB2,TPM1,TPM4,TRIM27,TUBG1,WDR1,ZYX
GO:0036344	platelet morphogenesis	1.66388e-09	1.79103e-06	ACTN1,CASP3,CLEC1B,MYH9,SRF,WDR1
GO:0038093	Fc receptor signaling pathway	2.41552e-09	2.4001e-06	ACTB,ACTG1,ACTR3,ARPC4,ARPC5,BAIAP2,BCL10,CALM1,CRK,CUL1,DOCK1,FOS,GAB2,GRAP2,GRB2,HCK,HSP90AA1,JUN,LCP2,LIMK1,MALT1,MAP3K1,MAP3K7,MAPK8,MYO10,MYO1G,NCKAP1,NFATC2,NFATC3,NFKBIA,NR4A3,PIK3R1,PLCG2,PPP3CA,PSMA4,PSMA6,PSMD5,PTK2,RELA,RPS27A,SYK,TAB3,TMEM189-UBE2V1,VAV2,VAV3
GO:0007519	skeletal muscle tissue development	6.34337e-09	5.85266e-06	ACTA1,ASB2,ATF3,BCL9,BTG2,BVES,DCN,EGR1,EGR2,FLNB,FOS,FOXN2,GPCPD1,GTF3C5,HIVEP3,HLF,HLX,HMG20B,HOMER1,HOXD10,KIAA1161,KLF5,LEMD2,MAPK14,MEF2D,MYL6,MYLPF,NR2F2,P2RX2,PAX5,PITX2,PPP3CA,SELENON,SKI,ZBTB18,ZNF689
GO:0060538	skeletal muscle organ development	1.73201e-08	1.39827e-05	ACTA1,ASB2,ATF3,BASP1,BCL9,BTG2,BVES,CNTFR,DCN,EGR1,EGR2,FLNB,FOS,FOXN2,GPCPD1,GTF3C5,HIVEP3,HLF,HLX,HMG20B,HOMER1,HOXD10,KIAA1161,KLF5,LEMD2,MAPK14,MEF2D,MYL6,MYLPF,NR2F2,P2RX2,PAX5,PITX2,PPP3CA,SELENON,SKI,ZBTB18,ZNF689
GO:0060537	muscle tissue development	1.71339e-08	1.47546e-05	ACTA1,ARID1A,ASB2,ATF3,ATG5,BCL9,BMP10,BMP2,BMP7,BTG2,BVES,C3orf58,CACYBP,CCM2L,CDK1,DCN,DSG2,EGR1,EGR2,EYA2,FGFR2,FHL2,FLNB,FOS,FOXN2,GJA5,GPCPD1,GTF3C5,HEG1,HIVEP3,HLF,HLX,HMG20B,HOMER1,HOXD10,ITGB1,KIAA1161,KLF5,LEMD2,LMNA,MAPK14,MEF2D,MYL6,MYLPF,NDUFV2,NEBL,NPPB,NR2F2,NRG1,OSR1,P2RX2,PAX5,PDLIM5,PITX2,PKD2,PPP1R13L,PPP3CA,PRKAR1A,RARA,RBPJ,SELENON,SEMA3C,SGCG,SIK1,SKI,SLC8A1,SMAD7,SOX6,SOX9,S…
GO:0045055	regulated exocytosis	2.93806e-08	2.10839e-05	ACTN1,ACTN4,ADA2,ADAM8,AGL,ALDOA,ANXA2,ANXA3,AOC1,AP2A2,APP,ARHGAP45,ARHGAP9,ARPC5,ATP6V0A1,ATP8B4,B4GALT1,CAB39,CALM1,CAP1,CD300A,CD44,CD53,CD9,CD93,CHID1,CHIT1,CLEC12A,CLEC3B,CMTM6,CNN2,COTL1,CPLX3,CPPED1,CRISPLD2,CSNK2B,CXCR1,CYB5R1,CYSTM1,DDOST,DEGS1,DMTN,DYNC1H1,EEF1A1,ENDOD1,FLNA,FTH1,GNS,GPI,GSTP1,HCK,HSP90AA1,HSPA1A,HSPA8,HUWE1,IQGAP1,ITGAV,JUP,KCMF1,KPNB1,LAMTOR3,MAPK14,METTL7A,MGST1,MLE…
GO:0034109	homotypic cell-cell adhesion	2.87226e-08	2.18241e-05	ACTB,ACTG1,BLOC1S4,CSRP1,DSC2,DSG2,FLNA,JUP,MYH9,MYL12A,MYL9,PIK3CG,RAP2B,VCL
GO:0006887	exocytosis	3.24999e-08	2.20948e-05	ACTN1,ACTN4,ADA2,ADAM8,AGL,ALDOA,ANXA2,ANXA3,AOC1,AP2A2,APP,ARHGAP45,ARHGAP9,ARPC5,ATP6V0A1,ATP8B4,B4GALT1,CAB39,CALM1,CAP1,CCR1,CD300A,CD44,CD53,CD9,CD93,CFTR,CHID1,CHIT1,CLEC12A,CLEC3B,CMTM6,CNN2,COTL1,CPLX3,CPPED1,CRISPLD2,CSNK2B,CXCR1,CYB5R1,CYSTM1,DDOST,DEGS1,DMTN,DYNC1H1,EEF1A1,ENDOD1,FLNA,FTH1,GNS,GPI,GSTP1,HAP1,HCK,HSP90AA1,HSPA1A,HSPA8,HUWE1,IQGAP1,ITGAV,JUP,KCMF1,KPNB1,LAMTOR3,MAPK14,ME…
GO:0031032	actomyosin structure organization	3.62377e-08	2.34041e-05	ACTA1,ACTG1,BMP10,CDC42BPA,CDC42BPB,CNN1,CNN2,EPB41L4B,ITGB1,KIF23,LMOD1,MYH10,MYH9,NEBL,PHACTR1,PRKAR1A,PTK2B,SRF,TPM1,WDR1,ZYX
GO:0007010	cytoskeleton organization	4.09616e-08	2.51953e-05	ACTA1,ACTB,ACTG1,ACTN1,ACTN4,ACTR3,ALDOA,ANK3,ARF6,ARHGAP12,ARHGEF5,ARPC4,ARPC4-TTLL3,ARPC5,AXIN1,BAIAP2,BCAR1,BCL2,BCL6,BCR,BICD1,BMP10,C2CD3,CAMSAP2,CAP1,CAPN10,CAPZB,CARMIL1,CC2D2A,CCDC6,CDC42BPA,CDC42BPB,CDC42BPG,CDK1,CECR2,CEP152,CEP350,CFL1,CLIP1,CNN1,CNN2,COBL,CORO1C,CORO7,CRIPT,CTNNA1,CTNNB1,CUL7,CUL9,DAG1,DCLK2,DISC1,DMTN,DNAH1,DNAH5,DNAJB6,DNAL1,DOCK1,DSTN,DYNC1H1,EFHC1,EHD2,EMP2,EPB41L…
GO:0098974	postsynaptic actin cytoskeleton organization	7.40686e-08	4.34884e-05	ACTB
GO:0061061	muscle structure development	1.19213e-07	6.69508e-05	ACTA1,ACTG1,ADAM12,ARID1A,ARID5B,ASB2,ATF3,ATG5,AXIN1,BARX2,BASP1,BCL9,BMP10,BMP2,BTG2,BVES,CACNA1H,CACYBP,CAPN2,CCM2L,CDK1,CHD2,CNTFR,COL6A3,CTNNB1,DCN,EGR1,EGR2,EGR3,EPAS1,EPC1,FGFR2,FHL2,FLNB,FOS,FOXK1,FOXN2,GLMN,GPCPD1,GTF3C5,HEG1,HIVEP3,HLF,HLX,HMG20B,HOMER1,HOXD10,ID3,ITGB1,KIAA1161,KLF5,LEF1,LEMD2,LMNA,LMOD1,MAPK14,MBNL1,MEF2D,MKL2,MRAS,MYH9,MYL6,MYLPF,NEBL,NFATC2,NPPB,NR2F2,NRG1,P2RX2,PAX…
GO:0014706	striated muscle tissue development	1.35538e-07	7.003e-05	ACTA1,ARID1A,ASB2,ATF3,ATG5,BCL9,BMP10,BMP2,BMP7,BTG2,BVES,C3orf58,CACYBP,CCM2L,CDK1,DCN,DSG2,EGR1,EGR2,EYA2,FGFR2,FHL2,FLNB,FOS,FOXN2,GJA5,GPCPD1,GTF3C5,HEG1,HIVEP3,HLF,HLX,HMG20B,HOMER1,HOXD10,ITGB1,KIAA1161,KLF5,LEMD2,LMNA,MAPK14,MEF2D,MYL6,MYLPF,NDUFV2,NEBL,NPPB,NR2F2,NRG1,P2RX2,PAX5,PDLIM5,PITX2,PPP1R13L,PPP3CA,PRKAR1A,RARA,RBPJ,SELENON,SEMA3C,SGCG,SIK1,SKI,SLC8A1,SMAD7,SOX6,SRF,TBX3,TGFB2,T…
GO:0010243	response to organonitrogen compound	1.33325e-07	7.17567e-05	ACTA1,ADA,ADCY6,ADCY7,ADGRL3,ADSS,AKT2,AOC1,APP,ATF4,ATP6V0A1,ATP6V1B2,ATP6V1C1,ATP6V1C2,BAIAP2,BCAR1,BCL2,BLM,BMP7,BRIP1,BTG2,CACNA1A,CACNA2D1,CACYBP,CAPN10,CAPN2,CASP3,CDH1,CDK1,CDKN1A,CEBPB,CFL1,CFTR,CHRNA2,CNR1,COL4A1,CRK,CRLS1,CTGF,CTNNA1,CTNNB1,DAG1,DMTN,DNM2,DRD1,DRD2,DUOX1,EDN1,EEF2K,EGR1,EGR2,EIF2B2,EIF6,EPM2AIP1,ERBIN,EZH2,EZR,FADD,FBN1,FOS,FOSB,FOSL1,FOXO1,GAB1,GCLM,GCNT1,GIP,GLDC,GNAO…
GO:1903919	negative regulation of actin filament severing	1.94732e-07	9.67446e-05	MYH9
GO:0043620	regulation of DNA-templated transcription in response to stress	2.07611e-07	9.93227e-05	ATF3,ATF4,C8orf4,CEBPB,CITED2,DNAJB1,EGLN3,EGR1,EPAS1,HIF1A,HSPA1A,JUN,LIMD1,NCK2,PSMA4,PSMA6,PSMD5,RBPJ,RELA,RPS27A,RPS6KA1,RPS6KA3
GO:0007160	cell-matrix adhesion	2.80644e-07	0.000129467	ACTN1,BCL2,CCL21,CD44,CTGF,CTNNB1,DAG1,DDR1,EMP2,FERMT2,ITGA2,ITGA6,ITGAV,ITGB1,ITGB1BP1,ITGB6,LYVE1,MKLN1,NID1,PPFIA1,PTK2B,PXN,SRF,TECTA,THBS3,TIAM1,VCL,ZYX
GO:0071506	cellular response to mycophenolic acid	4.03539e-07	0.000179742	EGR1,PDGFB
GO:0048549	positive regulation of pinocytosis	4.86135e-07	0.000190285	ACTN4
GO:0002252	immune effector process	4.503e-07	0.000193884	ACTB,ACTG1,ACTR3,ADA,ADA2,ADAM8,AGL,ALDOA,ANXA2,ANXA3,AOC1,AP2A2,APBB1IP,APP,ARHGAP45,ARHGAP9,ARPC4,ARPC5,ATP6V0A1,ATP8B4,B4GALT1,BAIAP2,BCL10,BCL2,BNIP3L,C8orf4,CAB39,CAP1,CD300A,CD44,CD53,CD93,CHIT1,CLEC12A,CMTM6,CNN2,COTL1,CPPED1,CRISPLD2,CRK,CSNK2B,CXCR1,CYSTM1,DDOST,DEGS1,DOCK1,DYNC1H1,EEF1A1,EMP2,FADD,FOXP1,FTH1,GNS,GPI,GRB2,GSTP1,HCK,HSP90AA1,HSPA1A,HSPA8,HUWE1,IFNAR1,IGLL1,IL31RA,IL6,IQGA…
GO:0036293	response to decreased oxygen levels	4.6708e-07	0.000194622	ACTN4,ADA,ADAM8,AHCY,AQP3,ATP1B1,BCL2,BMP2,BMP7,BNIP3L,BRIP1,CAPN2,CASP3,CD38,CITED2,CLDN3,CTGF,DPP4,DRD2,EDN1,EEF2K,EGLN3,EGR1,EPAS1,ERCC2,ERCC3,GNB1,HIF1A,HSP90B1,ITGA2,ITPR1,KCNK3,KCNMA1,LIMD1,LMNA,MGARP,MTHFR,NPPB,P2RX2,PDLIM1,PLAU,PLOD1,PLOD2,POSTN,PPARD,PSMA4,PSMA6,PSMD5,PTK2B,RBPJ,RPS27A,SIRT4,SLC8A1,SRF,TGFB2,TGFBR3,THBS1,TIGAR,TXN2,UCP3,VASN,ZFP36L1
GO:0032940	secretion by cell	4.84662e-07	0.000195637	ABCA1,ACTN1,ACTN4,ADA2,ADAM8,ADCYAP1,AGL,ALDOA,ANXA2,ANXA3,AOC1,AP2A2,APP,ARHGAP45,ARHGAP9,ARPC5,ATP6V0A1,ATP8B4,B4GALT1,CAB39,CALM1,CAP1,CCL19,CCR1,CD300A,CD44,CD53,CD9,CD93,CFTR,CHID1,CHIT1,CLEC12A,CLEC3B,CMTM6,CNN2,COTL1,CPLX3,CPPED1,CRISPLD2,CSNK2B,CTGF,CXCR1,CYB5R1,CYSTM1,DDOST,DEGS1,DMTN,DYNC1H1,EDN1,EEF1A1,ENDOD1,FGF7,FLNA,FOXP1,FTH1,FURIN,GNS,GPI,GSTP1,HAP1,HCK,HSP90AA1,HSPA1A,HSPA8,HUWE1…
GO:0048646	anatomical structure formation involved in morphogenesis	6.21307e-07	0.000229298	ACTA1,ACTG1,ACTN1,ADA,ADAM12,ADAM8,ADAMTS1,ADIPOR2,AHI1,ALDH1A3,ANXA2,ARHGAP22,ARID1A,ATF2,AXIN1,AXIN2,B4GALT1,BCL10,BCL6,BMP10,BMP7,CACNA1H,CAPN2,CASP3,CC2D2A,CCBE1,CCNB1IP1,CD9,CELSR1,CFL1,CITED2,CLEC1B,CLIC4,COBL,COL18A1,COL4A1,COL4A2,COL8A1,CSF3R,CTGF,CTNNB1,CYR61,DAG1,DUSP4,DUSP5,E2F8,EDN1,EFNB2,EGR2,EGR3,ENPEP,EPAS1,EPHB4,ERCC2,ERVW-1,ESM1,ETS2,EYA2,FAM20A,FBN2,FGF1,FGFR2,FHL2,FOXB1,FOXO1,F…
GO:0032796	uropod organization	6.19279e-07	0.000235271	MYH9
GO:0002764	immune response-regulating signaling pathway	7.09437e-07	0.00025455	ACTB,ACTG1,ACTR3,APOB,ARPC4,ARPC5,BAIAP2,BCAR1,BCL10,BCL2,BIRC3,CACNB3,CALM1,CD38,CRK,CTSL,CUL1,DOCK1,FADD,FOS,FYB1,GAB2,GRAP2,GRB2,HCK,HLA-DPB1,HSP90AA1,HSP90B1,IGLL1,IRF3,ITCH,JUN,LCP2,LIMK1,LSM14A,MALT1,MAP3K1,MAP3K7,MAPK8,MAPKAPK2,MUC16,MYO10,MYO1G,NCKAP1,NFATC2,NFATC3,NFKBIA,NR4A3,PDE4D,PIK3R1,PLCG2,PPP3CA,PSMA4,PSMA6,PSMD5,PTK2,RBCK1,RELA,RELB,RIPK2,RPS27A,RPS6KA3,SYK,TAB3,TANK,TMEM189-UBE2…
GO:0001666	response to hypoxia	7.6144e-07	0.00025883	ACTN4,ADA,ADAM8,AHCY,AQP3,ATP1B1,BCL2,BMP2,BMP7,BNIP3L,BRIP1,CAPN2,CASP3,CD38,CITED2,CLDN3,DPP4,DRD2,EDN1,EGLN3,EGR1,EPAS1,ERCC2,ERCC3,GNB1,HIF1A,HSP90B1,ITGA2,ITPR1,KCNK3,KCNMA1,LIMD1,LMNA,MGARP,MTHFR,NPPB,P2RX2,PDLIM1,PLAU,PLOD1,PLOD2,POSTN,PPARD,PSMA4,PSMA6,PSMD5,PTK2B,RBPJ,RPS27A,SIRT4,SLC8A1,SRF,TGFB2,TGFBR3,THBS1,TIGAR,TXN2,UCP3,VASN,ZFP36L1
GO:0032417	positive regulation of sodium:proton antiporter activity	7.42841e-07	0.000259332	ACTN4
GO:0002274	myeloid leukocyte activation	8.20879e-07	0.000265082	ADA2,ADAM8,AGL,ALDOA,ANXA2,ANXA3,AOC1,AP2A2,ARHGAP45,ARHGAP9,ARPC5,ATP6V0A1,ATP8B4,B4GALT1,CAB39,CAP1,CD300A,CD44,CD53,CD93,CHIT1,CLEC12A,CMTM6,CNN2,COTL1,CPPED1,CRISPLD2,CRTC3,CSNK2B,CXCR1,CYSTM1,DDOST,DEGS1,DYNC1H1,EDN2,EEF1A1,FOXP1,FTH1,GNS,GPI,GSTP1,HSP90AA1,HSPA1A,HSPA8,HUWE1,IQGAP1,ITGAV,JMJD6,JUN,JUP,KCMF1,KPNB1,LAMTOR3,LCP2,MAPK14,METTL7A,MGST1,MLEC,NR4A3,OSTF1,PIK3CG,PLAU,PLD1,PLEKHO2,QP…
GO:1902895	positive regulation of pri-miRNA transcription from RNA polymerase II promoter	8.035e-07	0.000266124	BMP2,FOS,HIF1A,JUN,NGFR,PDGFB,RELA,SRF
GO:1901698	response to nitrogen compound	8.67232e-07	0.00027322	ACTA1,ADA,ADCY6,ADCY7,ADGRL3,ADSS,AKT2,AOC1,APP,ATF4,ATP6V0A1,ATP6V1B2,ATP6V1C1,ATP6V1C2,BAIAP2,BCAR1,BCL2,BLM,BMP7,BRIP1,BTG2,CACNA1A,CACNA2D1,CACYBP,CAPN10,CAPN2,CASP3,CCL19,CDH1,CDK1,CDKN1A,CEBPB,CFL1,CFTR,CHRM3,CHRNA2,CNR1,COL4A1,CRK,CRLS1,CTGF,CTNNA1,CTNNB1,DAG1,DDX1,DMTN,DNM2,DRD1,DRD2,DUOX1,EDN1,EEF2K,EGR1,EGR2,EIF2B2,EIF6,EPM2AIP1,ERBIN,EZH2,EZR,FADD,FBN1,FOS,FOSB,FOSL1,FOXO1,GAB1,GCLM,GC…
GO:0070482	response to oxygen levels	9.76691e-07	0.000300379	ACTN4,ADA,ADAM8,AHCY,AQP3,ATP1B1,BCL2,BMP2,BMP7,BNIP3L,BRIP1,CAPN2,CASP3,CD38,CDKN1A,CITED2,CLDN3,CTGF,DPP4,DRD2,EDN1,EEF2K,EGLN3,EGR1,EPAS1,ERCC2,ERCC3,FOXO1,GNB1,HIF1A,HSP90B1,ITGA2,ITPR1,KCNK3,KCNMA1,LIMD1,LMNA,MGARP,MTHFR,NPPB,P2RX2,PDLIM1,PLAU,PLOD1,PLOD2,POSTN,PPARD,PSMA4,PSMA6,PSMD5,PTK2B,RBPJ,RPS27A,SIRT4,SLC8A1,SRF,TGFB2,TGFBR3,THBS1,TIGAR,TXN2,UCP3,VASN,ZFP36L1
GO:0055002	striated muscle cell development	1.05875e-06	0.000318045	ACTA1,ACTG1,ATG5,BMP10,CDK1,FHL2,HOMER1,ITGB1,KIAA1161,LEF1,LMNA,LMOD1,NEBL,NFATC2,NPPB,P2RX2,PDLIM5,PITX2,PPP3CA,PRKAR1A,SDC1,SELENON,SKI,SLC8A1,SRF,TBX3,TPM1,WDR1
GO:0009611	response to wounding	1.10153e-06	0.000323374	ACTB,ACTG1,ADIPOR2,B4GALT1,BCL2,BCL9,BLOC1S4,CAPZB,CARMIL1,CASP3,CCL20,CCM2L,CCR1,CD44,CD9,CDH3,CDK1,CELSR1,CLEC1B,CSRP1,CTGF,CTNNA1,CYR61,DAG1,DCBLD2,DCN,DDR1,DGKG,DGKH,DOCK1,DOCK9,DRD2,EHD1,EHD2,EPB41L4B,EPPK1,EZH2,F3,FGF7,FGFR2,FLNA,FUT10,FZD6,GIP,GLI3,GNA11,GNA14,GNAQ,GNB1,HIF1A,HMG20B,ID3,IL24,IL6,ITGA2,ITPR1,JUN,LCP2,LNPK,LYVE1,MAFK,MAPK14,MAX,MSX2,MYH9,MYL12A,MYL9,NINJ2,NRG1,NRP1,NTRK3,P2R…
GO:0044403	symbiosis, encompassing mutualism through parasitism	1.38411e-06	0.000397302	ANXA2,ATG5,BICD1,BNIP3L,CD81,CD93,CDH1,CDHR3,CDK1,CFL1,CHMP3,CHMP4B,CHMP6,CREB3,CRTC3,CTNNB1,CTNND1,CUL1,CUL7,DAG1,DPP4,DYRK1A,E4F1,EEA1,EFNB2,EIF3L,EIF4E,EIF4H,ERCC2,ERCC3,FADD,FBXW7,FURIN,GFI1,GRB2,HCFC1,HSPA1A,HSPA8,IL6ST,IRF3,ISG15,ITCH,ITGA2,ITGAV,ITGB1,ITGB6,JUN,KAT5,KLC1,KPNB1,KRT7,LDLR,LEF1,LMBRD1,MBL2,MORC3,MPDZ,MRC1,MVB12A,NCKAP1,NEDD4L,NFKBIA,NTRK3,NUP214,NUP98,PCSK5,PDCL3,PIK3R1,POLR2…
GO:0002768	immune response-regulating cell surface receptor signaling pathway	1.57672e-06	0.000399343	ACTB,ACTG1,ACTR3,ARPC4,ARPC5,BAIAP2,BCAR1,BCL10,BCL2,CACNB3,CALM1,CD38,CRK,CUL1,DOCK1,FOS,FYB1,GAB2,GRAP2,GRB2,HCK,HLA-DPB1,HSP90AA1,IGLL1,JUN,LCP2,LIMK1,MALT1,MAP3K1,MAP3K7,MAPK8,MUC16,MYO10,MYO1G,NCKAP1,NFATC2,NFATC3,NFKBIA,NR4A3,PDE4D,PIK3R1,PLCG2,PPP3CA,PSMA4,PSMA6,PSMD5,PTK2,RBCK1,RELA,RELB,RIPK2,RPS27A,SYK,TAB3,TMEM189-UBE2V1,TNFRSF21,VAV2,VAV3
GO:0010942	positive regulation of cell death	1.49512e-06	0.000402343	ADAM8,AES,ALDH1A3,APBB2,ARHGEF26,ARHGEF5,ARHGEF9,ATF2,ATF3,ATF4,AXIN2,B4GALT1,BARD1,BCL10,BCL2,BCL6,BMP2,BMP7,BMPR1B,BNIP3L,BTG1,CAPN10,CARD8,CASP3,CD274,CDK19,CDKN1A,CNR1,COL18A1,CTGF,CTNNA1,CTNNB1,CYR61,DAPK3,DCUN1D3,DNM2,DUSP6,EFNB2,EGLN3,EGR1,ERCC3,F3,FADD,FBXW7,FGD2,FGD4,FOS,FOSL1,FOXO1,FRZB,GADD45A,GADD45B,HDAC6,HOXA5,HRK,HTT,ID3,IL6,INCA1,ING4,INHBA,ITGA6,ITGB1,ITM2C,JUN,KATNB1,KCNMA1,LATS…
GO:0001890	placenta development	1.55824e-06	0.000402556	ADA,ARID1A,BMP7,CEBPB,CUL7,CYR61,DCN,DNAJB6,E2F8,EPAS1,FGFR2,FOSL1,FZD5,GRB2,GRHL2,HIF1A,HS6ST1,JUNB,LEF1,MAP2K1,MAPK14,NR2F2,PDGFB,PKD2,PPARD,PRDX3,PTK2,RBPJ,SNAI1,SP3,SPP1,ZFP36L1
GO:0060548	negative regulation of cell death	1.47767e-06	0.000406108	ADA,ADAM8,ADAMTS20,ADCYAP1,ADNP,AGR2,AGR3,AHI1,AKT2,APBB2,APIP,ATF4,ATG5,BARD1,BCL10,BCL2,BCL2L12,BCL6,BDKRB2,BFAR,BIRC3,BMP7,BNIP3L,BTBD10,BTG2,C8orf4,CACYBP,CARD14,CASP3,CBX4,CCL19,CCL21,CCND2,CD38,CD44,CDK1,CDKN1A,CEBPB,CFL1,CHMP4B,CIDEA,CITED2,CNTFR,CREB3,CRYAA,CTGF,CTNNA1,CTNNB1,CYR61,DNAJB6,EDN1,EEF2K,EGR3,EN1,EYA2,FADD,FBXO7,FCMR,FGF4,FGFR2,FHL2,FIGNL1,FLNA,FOXB1,FOXO1,FOXP1,GCLM,GDNF,GLI3…
GO:0044419	interspecies interaction between organisms	1.54492e-06	0.000407261	ANXA2,ATG5,BICD1,BNIP3L,CD81,CD93,CDH1,CDHR3,CDK1,CFL1,CHMP3,CHMP4B,CHMP6,CREB3,CRTC3,CTNNB1,CTNND1,CUL1,CUL7,DAG1,DPP4,DYRK1A,E4F1,EEA1,EFNB2,EIF3L,EIF4E,EIF4H,ERCC2,ERCC3,FADD,FBXW7,FURIN,GFI1,GRB2,HCFC1,HSPA1A,HSPA8,IL6ST,IRF3,ISG15,ITCH,ITGA2,ITGAV,ITGB1,ITGB6,JUN,KAT5,KLC1,KPNB1,KRT7,LDLR,LEF1,LMBRD1,MBL2,MORC3,MPDZ,MRC1,MVB12A,NCKAP1,NEDD4L,NFKBIA,NTRK3,NUP214,NUP98,PCSK5,PDCL3,PIK3R1,POLR2…
GO:0030168	platelet activation	1.4588e-06	0.000409637	ACTB,ACTG1,BLOC1S4,CD9,CLEC1B,CSRP1,DGKG,DGKH,FLNA,FZD6,GNA11,GNA14,GNAQ,GNB1,IL6,ITPR1,LCP2,MYH9,MYL12A,MYL9,P2RY1,PIK3CG,PIK3R1,PLCG2,PRKCH,RAP2B,SRF,SYK,VAV2,VAV3,VCL,YWHAZ
GO:0006007	glucose catabolic process	2.16166e-06	0.000526834	ALDOA,GPI,HK1,HK2,LRP5,PFKP,TKTL1
GO:0009057	macromolecule catabolic process	2.12286e-06	0.000527326	ABHD17B,ABTB1,AFG1L,AGL,AMFR,ANAPC15,ANAPC16,ANXA2,AP2A2,AP2S1,APOB,ARNTL,ASB2,ATXN3L,AXIN1,BAP1,BCAN,BFAR,BNIP3L,BTBD1,C19orf68,C2orf40,CACUL1,CALM1,CAPN2,CASP3,CD44,CDK1,CECR2,CHID1,CHIT1,CHMP4B,CLTA,CTBS,CTIF,CTNNB1,CTSL,CTSO,CUL1,CUL7,CUL9,DCN,DCP1A,DENND3,DNAJB9,DNASE1L3,EDEM1,EIF4A3,EIF4E,ENC1,ENPEP,ENSG00000258677,ENSG00000282246,ETF1,FBXL5,FBXO22,FBXO7,FBXW7,FZR1,GNS,GPC1,HDAC6,HNRNPD,HPS…
GO:0034097	response to cytokine	2.22346e-06	0.00053186	ADIPOR1,ADIPOR2,AES,ANXA2,APOB,ARID5B,BCL2,BIRC3,CACTIN,CACYBP,CARD14,CASP3,CCL19,CCL20,CCL21,CCL22,CCR1,CD274,CD38,CD44,CDIP1,CEBPB,CFL1,CNN2,CNTFR,COMMD7,CSF3R,CSNK2B,CXCR1,DAPK3,DCN,DDOST,DUOX1,EDN1,EDN2,EGR1,ERBIN,F3,FGF4,FOS,FOSL1,GBP2,GCLM,GLDC,GNAO1,GNPNAT1,GRB2,GREM2,GSS,HCK,HIF1A,HK2,HLA-DPB1,HNMT,HSPA9,IFNAR1,IFNGR2,IL1RAP,IL24,IL31RA,IL6,IL6ST,IRF3,IRS1,IRS2,ISG15,JARID2,JUN,JUNB,KAT6B…
GO:0002446	neutrophil mediated immunity	2.28338e-06	0.000536262	ADA2,ADAM8,AGL,ALDOA,ANXA2,ANXA3,AOC1,AP2A2,ARHGAP45,ARHGAP9,ARPC5,ATP6V0A1,ATP8B4,B4GALT1,CAB39,CAP1,CD300A,CD44,CD53,CD93,CHIT1,CLEC12A,CMTM6,CNN2,COTL1,CPPED1,CRISPLD2,CSNK2B,CXCR1,CYSTM1,DDOST,DEGS1,DYNC1H1,EEF1A1,FTH1,GNS,GPI,GSTP1,HSP90AA1,HSPA1A,HSPA8,HUWE1,IL6,IQGAP1,ITGAV,JUP,KCMF1,KPNB1,LAMTOR3,MAPK14,METTL7A,MGST1,MLEC,OSTF1,PLAU,PLD1,PLEKHO2,QPCT,RAB44,RAB5B,RAP1B,RAP2B,SERPINB6,SIGLE…
GO:0016032	viral process	2.42794e-06	0.00056003	ATG5,BICD1,BNIP3L,CD81,CD93,CDHR3,CDK1,CHMP3,CHMP4B,CHMP6,CREB3,CRTC3,CUL1,CUL7,DAG1,DPP4,DYRK1A,E4F1,EEA1,EFNB2,EIF3L,EIF4E,EIF4H,ERCC2,ERCC3,FADD,FBXW7,FURIN,GFI1,GRB2,HCFC1,HSPA1A,HSPA8,IL6ST,IRF3,ISG15,ITCH,ITGA2,ITGAV,ITGB1,ITGB6,KAT5,KLC1,KPNB1,KRT7,LDLR,LMBRD1,MORC3,MPDZ,MRC1,MVB12A,NCKAP1,NEDD4L,NFKBIA,NTRK3,NUP214,NUP98,PCSK5,PDCL3,PIK3R1,POLR2E,PSMA4,RAET1L,RBCK1,RCOR1,RELA,RNF216,RNGTT…
GO:0034333	adherens junction assembly	2.58143e-06	0.000584988	ACTN1,BCL2,CTNNB1,FERMT2,ITGA2,JUP,PIP5K1C,PTK2B,SMAD7,VCL,ZNF703
GO:1903923	positive regulation of protein processing in phagocytic vesicle	2.69154e-06	0.000599425	MYH9
GO:1902172	regulation of keratinocyte apoptotic process	2.7495e-06	0.000601954	PIAS4,SERPINB13,ZFP36L1
GO:0050776	regulation of immune response	2.84455e-06	0.000602345	ACTB,ACTG1,ACTR3,ADA,ADAM8,ADCYAP1,ADORA2B,APOB,ARPC4,ARPC5,ATG5,BAIAP2,BCAR1,BCL10,BCL2,BCL6,BCR,BIRC3,CACNB3,CACTIN,CALM1,CCL19,CD300A,CD38,CD48,CD81,CNR1,CRK,CTSL,CUL1,DOCK1,DRD2,DUSP10,ELF1,ELF2,ERBIN,EZR,FADD,FAM3A,FOS,FYB1,FZD5,GAB2,GFI1,GRAP2,GRB2,HCK,HK1,HLA-DPB1,HLX,HSP90AA1,HSP90B1,HSPA1A,IFNAR1,IFNGR2,IGLL1,IL6,IL6ST,IRF3,ITCH,ITGB1,JUN,LCP2,LIMK1,LSM14A,MALT1,MAP3K1,MAP3K7,MAPK14,MAPK…
GO:0051146	striated muscle cell differentiation	2.81023e-06	0.000604995	ACTA1,ACTG1,ADAM12,ARID1A,ATG5,BARX2,BCL9,BMP10,BMP2,CACNA1H,CACYBP,CAPN2,CDK1,FHL2,HOMER1,ITGB1,KIAA1161,LEF1,LMNA,LMOD1,MAPK14,MYH9,NEBL,NFATC2,NPPB,NRG1,P2RX2,PDLIM5,PITX2,PLEKHO1,PPP3CA,PRKAR1A,RARA,SDC1,SELENON,SIK1,SKI,SLC8A1,SOX6,SRF,TANC1,TBX3,TPM1,WDR1
GO:0001892	embryonic placenta development	3.20734e-06	0.000668214	BMP7,CEBPB,CYR61,DNAJB6,E2F8,EPAS1,FGFR2,FZD5,GRB2,GRHL2,HIF1A,HS6ST1,JUNB,LEF1,MAP2K1,NR2F2,PDGFB,PKD2,RBPJ,SNAI1,SP3,ZFP36L1
GO:0002757	immune response-activating signal transduction	3.27913e-06	0.000672326	ACTB,ACTG1,ACTR3,APOB,ARPC4,ARPC5,BAIAP2,BCAR1,BCL10,BCL2,BIRC3,CACNB3,CD38,CRK,CTSL,CUL1,DOCK1,FADD,FYB1,GRAP2,GRB2,HCK,HLA-DPB1,HSP90AA1,HSP90B1,IGLL1,IRF3,ITCH,LCP2,LIMK1,LSM14A,MALT1,MAP3K1,MAP3K7,MAPKAPK2,MUC16,MYO10,MYO1G,NCKAP1,NFATC2,NFKBIA,NR4A3,PDE4D,PIK3R1,PLCG2,PSMA4,PSMA6,PSMD5,PTK2,RBCK1,RELA,RELB,RIPK2,RPS27A,RPS6KA3,SYK,TAB3,TANK,TMEM189-UBE2V1,TNFAIP3,TNFRSF21,TRAF3,UNC93B1,VAV2,…
GO:0002444	myeloid leukocyte mediated immunity	3.41339e-06	0.000688918	ADA2,ADAM8,AGL,ALDOA,ANXA2,ANXA3,AOC1,AP2A2,ARHGAP45,ARHGAP9,ARPC5,ATP6V0A1,ATP8B4,B4GALT1,CAB39,CAP1,CD300A,CD44,CD53,CD93,CHIT1,CLEC12A,CMTM6,CNN2,COTL1,CPPED1,CRISPLD2,CSNK2B,CXCR1,CYSTM1,DDOST,DEGS1,DYNC1H1,EEF1A1,FTH1,GNS,GPI,GSTP1,HSP90AA1,HSPA1A,HSPA8,HUWE1,IL6,IQGAP1,ITGAV,JUP,KCMF1,KPNB1,LAMTOR3,MAPK14,METTL7A,MGST1,MLEC,NR4A3,OSTF1,PIK3CG,PLAU,PLD1,PLEKHO2,QPCT,RAB44,RAB5B,RAP1B,RAP2B,R…
GO:0002283	neutrophil activation involved in immune response	3.58629e-06	0.00071268	ADA2,ADAM8,AGL,ALDOA,ANXA2,ANXA3,AOC1,AP2A2,ARHGAP45,ARHGAP9,ARPC5,ATP6V0A1,ATP8B4,B4GALT1,CAB39,CAP1,CD300A,CD44,CD53,CD93,CHIT1,CLEC12A,CMTM6,CNN2,COTL1,CPPED1,CRISPLD2,CSNK2B,CXCR1,CYSTM1,DDOST,DEGS1,DYNC1H1,EEF1A1,FTH1,GNS,GPI,GSTP1,HSP90AA1,HSPA1A,HSPA8,HUWE1,IQGAP1,ITGAV,JUP,KCMF1,KPNB1,LAMTOR3,MAPK14,METTL7A,MGST1,MLEC,OSTF1,PLAU,PLD1,PLEKHO2,QPCT,RAB44,RAB5B,RAP1B,RAP2B,SERPINB6,SIGLEC14,…
GO:0043299	leukocyte degranulation	4.05694e-06	0.000782142	ADA2,ADAM8,AGL,ALDOA,ANXA2,ANXA3,AOC1,AP2A2,ARHGAP45,ARHGAP9,ARPC5,ATP6V0A1,ATP8B4,B4GALT1,CAB39,CAP1,CD300A,CD44,CD53,CD93,CHIT1,CLEC12A,CMTM6,CNN2,COTL1,CPPED1,CRISPLD2,CSNK2B,CXCR1,CYSTM1,DDOST,DEGS1,DYNC1H1,EEF1A1,FTH1,GNS,GPI,GSTP1,HCK,HSP90AA1,HSPA1A,HSPA8,HUWE1,IQGAP1,ITGAV,JUP,KCMF1,KPNB1,LAMTOR3,MAPK14,METTL7A,MGST1,MLEC,NR4A3,OSTF1,PIK3CG,PLAU,PLD1,PLEKHO2,QPCT,RAB44,RAB5B,RAP1B,RAP2B,R…
GO:0038095	Fc-epsilon receptor signaling pathway	4.03554e-06	0.000789805	BCL10,CALM1,CUL1,FOS,GAB2,GRAP2,GRB2,JUN,LCP2,MALT1,MAP3K1,MAP3K7,MAPK8,NFATC2,NFATC3,NFKBIA,NR4A3,PIK3R1,PLCG2,PPP3CA,PSMA4,PSMA6,PSMD5,RELA,RPS27A,SYK,TAB3,TMEM189-UBE2V1,VAV2,VAV3
GO:0006897	endocytosis	4.31923e-06	0.000820463	ABCA1,ACTB,ACTG1,ACTR3,AMN,AMPH,ANXA3,AP2A2,AP2S1,APOB,APOL1,APP,ARHGAP12,ARHGAP27,ARPC4,ARPC5,ATP9A,BAIAP2,CAP1,CARMIL1,CD81,CD9,CD93,CDC7,CLINT1,CLTA,CORO1C,CRK,CXCR1,DNM2,DOCK1,DRD2,EEA1,EHD1,EHD2,EZR,GRB2,HCK,HSP90AA1,HSP90B1,IGLL1,INPPL1,ITGAV,ITGB1,JMJD6,LDLR,LDLRAP1,LIMK1,LMBRD1,LRP5,MAPKAPK2,MBL2,MICALL1,MRC1,MYH9,MYO10,MYO1E,MYO1G,NCKAP1,NLGN3,PACSIN2,PACSIN3,PDIA6,PDLIM7,PICALM,PIK3C2A,…
GO:0043312	neutrophil degranulation	4.69526e-06	0.000854207	ADA2,ADAM8,AGL,ALDOA,ANXA2,ANXA3,AOC1,AP2A2,ARHGAP45,ARHGAP9,ARPC5,ATP6V0A1,ATP8B4,B4GALT1,CAB39,CAP1,CD300A,CD44,CD53,CD93,CHIT1,CLEC12A,CMTM6,CNN2,COTL1,CPPED1,CRISPLD2,CSNK2B,CXCR1,CYSTM1,DDOST,DEGS1,DYNC1H1,EEF1A1,FTH1,GNS,GPI,GSTP1,HSP90AA1,HSPA1A,HSPA8,HUWE1,IQGAP1,ITGAV,JUP,KCMF1,KPNB1,LAMTOR3,MAPK14,METTL7A,MGST1,MLEC,OSTF1,PLAU,PLD1,PLEKHO2,QPCT,RAB44,RAB5B,RAP1B,RAP2B,SERPINB6,SIGLEC14,…
GO:0032415	regulation of sodium:proton antiporter activity	4.65661e-06	0.000859277	ACTN4
GO:1902893	regulation of pri-miRNA transcription from RNA polymerase II promoter	4.60762e-06	0.000862559	BMP2,FOS,HIF1A,JUN,NFATC3,NFIB,NGFR,PDGFB,PPARD,RELA,SOX9,SRF
GO:0007229	integrin-mediated signaling pathway	5.06323e-06	0.000908358	ADAMTS1,BCAR1,CTGF,DOCK1,ERBIN,FERMT2,FUT8,HCK,ITGA2,ITGA6,ITGAV,ITGB1,ITGB1BP1,ITGB6,MYH9,NEDD9,NRP1,PTK2,PTK2B,SYK,VAV3,ZYX
GO:0044764	multi-organism cellular process	5.23993e-06	0.000927181	ATG5,BICD1,BNIP3L,CD81,CD93,CDHR3,CDK1,CHMP3,CHMP4B,CHMP6,CREB3,CRTC3,CUL1,CUL7,DAG1,DPP4,DYRK1A,E4F1,EEA1,EFNB2,EIF3L,EIF4E,EIF4H,ERCC2,ERCC3,FADD,FBXW7,FURIN,GFI1,GRB2,HCFC1,HSPA1A,HSPA8,IL6ST,IRF3,ISG15,ITCH,ITGA2,ITGAV,ITGB1,ITGB6,KAT5,KLC1,KPNB1,KRT7,LDLR,LMBRD1,MORC3,MPDZ,MRC1,MVB12A,NCKAP1,NEDD4L,NFKBIA,NTRK3,NUP214,NUP98,PCSK5,PDCL3,PIK3R1,POLR2E,PSMA4,RAET1L,RBCK1,RCOR1,RELA,RNF216,RNGTT…
GO:0021943	formation of radial glial scaffolds	5.9263e-06	0.00103446	FLNA,ITGB1,LEF1
GO:0002275	myeloid cell activation involved in immune response	6.13364e-06	0.00105638	ADA2,ADAM8,AGL,ALDOA,ANXA2,ANXA3,AOC1,AP2A2,ARHGAP45,ARHGAP9,ARPC5,ATP6V0A1,ATP8B4,B4GALT1,CAB39,CAP1,CD300A,CD44,CD53,CD93,CHIT1,CLEC12A,CMTM6,CNN2,COTL1,CPPED1,CRISPLD2,CSNK2B,CXCR1,CYSTM1,DDOST,DEGS1,DYNC1H1,EEF1A1,FTH1,GNS,GPI,GSTP1,HSP90AA1,HSPA1A,HSPA8,HUWE1,IQGAP1,ITGAV,JUP,KCMF1,KPNB1,LAMTOR3,MAPK14,METTL7A,MGST1,MLEC,NR4A3,OSTF1,PIK3CG,PLAU,PLD1,PLEKHO2,QPCT,RAB44,RAB5B,RAP1B,RAP2B,RASGR…
GO:0061394	regulation of transcription from RNA polymerase II promoter in response to arsenic-containing substance	6.71492e-06	0.00114127	ATF3,ATF4
GO:0043068	positive regulation of programmed cell death	7.10694e-06	0.00116203	ADAM8,AES,ALDH1A3,APBB2,ARHGEF26,ARHGEF5,ARHGEF9,ATF2,ATF3,ATF4,B4GALT1,BARD1,BCL10,BCL2,BCL6,BMP2,BMP7,BMPR1B,BNIP3L,BTG1,CAPN10,CARD8,CASP3,CD274,CDK19,CDKN1A,CNR1,COL18A1,CTGF,CTNNA1,CTNNB1,CYR61,DAPK3,DCUN1D3,DNM2,DUSP6,EGLN3,ERCC3,F3,FADD,FBXW7,FGD2,FGD4,FOSL1,FOXO1,FRZB,GADD45A,GADD45B,HDAC6,HOXA5,HRK,HTT,ID3,IL6,INCA1,ING4,INHBA,ITGA6,ITGB1,ITM2C,JUN,KCNMA1,LATS1,MAP3K20,MAPK8,MCL1,MELK,MS…
GO:0009725	response to hormone	7.03157e-06	0.00116445	ACTA1,ADCY6,ADCY7,ADCYAP1,ADIPOR1,ADIPOR2,AGL,AKT2,ANXA2,ANXA3,APOB,ARID1A,ATP2B1,ATP6V0A1,ATP6V1B2,ATP6V1C1,ATP6V1C2,BAIAP2,BCAR1,BCL2,BMP7,BRIP1,BTG2,CACNA1H,CACYBP,CAPN10,CASP3,CCL19,CCL21,CD38,CDKN1A,CLDN4,CRK,CRLS1,CSNK2B,CTGF,CTNNB1,CTSL,DAG1,DSG2,EDN1,EEF2K,EGR1,EGR2,EIF2B2,EIF4E,EIF6,EPM2AIP1,ESRRA,FBN1,FHL2,FOS,FOSB,FOSL1,FOXO1,GAB1,GCLM,GCNT1,GIP,GNB1,GNB2,GNG10,GNG12,GNG5,GNG7,GPI,GRB2…
GO:0043069	negative regulation of programmed cell death	6.95249e-06	0.0011663	ADA,ADAM8,ADAMTS20,ADCYAP1,ADNP,AHI1,AKT2,APBB2,APIP,ATG5,BARD1,BCL10,BCL2,BCL2L12,BCL6,BDKRB2,BFAR,BIRC3,BMP7,BNIP3L,BTG2,C8orf4,CARD14,CASP3,CBX4,CCL19,CCL21,CCND2,CD38,CD44,CDK1,CDKN1A,CEBPB,CFL1,CIDEA,CITED2,CNTFR,CREB3,CRYAA,CTNNA1,CTNNB1,CYR61,DNAJB6,EDN1,EEF2K,EGR3,EN1,EYA2,FADD,FCMR,FGF4,FGFR2,FHL2,FIGNL1,FLNA,FOXB1,FOXO1,FOXP1,GCLM,GDNF,GLI3,GPI,GSTP1,HCK,HIF1A,HIGD2A,HSH2D,HSP90B1,HSPA1…
GO:0006909	phagocytosis	7.37607e-06	0.00119096	ABCA1,ACTB,ACTG1,ACTR3,ANXA3,ARHGAP12,ARPC4,ARPC5,BAIAP2,CD93,CDC7,CORO1C,CRK,DNM2,DOCK1,GRB2,HCK,HSP90AA1,IGLL1,ITGAV,JMJD6,LIMK1,MBL2,MYH9,MYO10,MYO1G,NCKAP1,PDIA6,PIK3R1,PIP5K1C,PLCG2,PTK2,RAB20,RARA,SLAMF1,SYK,TGM2,THBS1,VAV2,VAV3
GO:0048548	regulation of pinocytosis	8.30876e-06	0.00132499	ACTN4
GO:0043618	regulation of transcription from RNA polymerase II promoter in response to stress	8.57918e-06	0.00135143	ATF3,ATF4,CEBPB,CITED2,DNAJB1,EGLN3,EGR1,EPAS1,HIF1A,HSPA1A,JUN,LIMD1,NCK2,PSMA4,PSMA6,PSMD5,RBPJ,RPS27A
GO:0043066	negative regulation of apoptotic process	9.50503e-06	0.00147923	ADA,ADAM8,ADAMTS20,ADCYAP1,ADNP,AHI1,AKT2,APBB2,APIP,ATG5,BARD1,BCL10,BCL2,BCL2L12,BCL6,BDKRB2,BFAR,BIRC3,BMP7,BNIP3L,BTG2,C8orf4,CARD14,CASP3,CBX4,CCL19,CCL21,CCND2,CD38,CD44,CDK1,CDKN1A,CEBPB,CFL1,CIDEA,CITED2,CNTFR,CREB3,CRYAA,CTNNA1,CTNNB1,CYR61,DNAJB6,EDN1,EEF2K,EGR3,EN1,EYA2,FADD,FCMR,FGF4,FGFR2,FHL2,FIGNL1,FLNA,FOXB1,FOXO1,FOXP1,GCLM,GDNF,GLI3,GPI,GSTP1,HCK,HIF1A,HIGD2A,HSH2D,HSP90B1,HSPA1…
GO:0043065	positive regulation of apoptotic process	1.0259e-05	0.00157757	ADAM8,AES,ALDH1A3,APBB2,ARHGEF26,ARHGEF5,ARHGEF9,ATF2,ATF3,ATF4,B4GALT1,BARD1,BCL10,BCL2,BCL6,BMP2,BMP7,BMPR1B,BNIP3L,BTG1,CAPN10,CARD8,CASP3,CD274,CDK19,CNR1,COL18A1,CTGF,CTNNA1,CTNNB1,CYR61,DAPK3,DCUN1D3,DNM2,DUSP6,EGLN3,ERCC3,F3,FADD,FBXW7,FGD2,FGD4,FOSL1,FOXO1,FRZB,GADD45A,GADD45B,HOXA5,HRK,HTT,ID3,IL6,INCA1,ING4,INHBA,ITGA6,ITGB1,ITM2C,JUN,KCNMA1,LATS1,MAP3K20,MAPK8,MCL1,MELK,MSX2,MTCH1,MUL1…
GO:0042119	neutrophil activation	1.05185e-05	0.00159844	ADA2,ADAM8,AGL,ALDOA,ANXA2,ANXA3,AOC1,AP2A2,ARHGAP45,ARHGAP9,ARPC5,ATP6V0A1,ATP8B4,B4GALT1,CAB39,CAP1,CD300A,CD44,CD53,CD93,CHIT1,CLEC12A,CMTM6,CNN2,COTL1,CPPED1,CRISPLD2,CSNK2B,CXCR1,CYSTM1,DDOST,DEGS1,DYNC1H1,EEF1A1,FTH1,GNS,GPI,GSTP1,HSP90AA1,HSPA1A,HSPA8,HUWE1,IQGAP1,ITGAV,JUP,KCMF1,KPNB1,LAMTOR3,MAPK14,METTL7A,MGST1,MLEC,OSTF1,PLAU,PLD1,PLEKHO2,QPCT,RAB44,RAB5B,RAP1B,RAP2B,SERPINB6,SIGLEC14,…
GO:0036230	granulocyte activation	1.07934e-05	0.00160251	ADA2,ADAM8,AGL,ALDOA,ANXA2,ANXA3,AOC1,AP2A2,ARHGAP45,ARHGAP9,ARPC5,ATP6V0A1,ATP8B4,B4GALT1,CAB39,CAP1,CD300A,CD44,CD53,CD93,CHIT1,CLEC12A,CMTM6,CNN2,COTL1,CPPED1,CRISPLD2,CSNK2B,CXCR1,CYSTM1,DDOST,DEGS1,DYNC1H1,EEF1A1,FTH1,GNS,GPI,GSTP1,HSP90AA1,HSPA1A,HSPA8,HUWE1,IQGAP1,ITGAV,JUP,KCMF1,KPNB1,LAMTOR3,MAPK14,METTL7A,MGST1,MLEC,OSTF1,PLAU,PLD1,PLEKHO2,QPCT,RAB44,RAB5B,RAP1B,RAP2B,SERPINB6,SIGLEC14,…
GO:0043434	response to peptide hormone	1.06732e-05	0.0016031	ADCY6,ADCY7,AKT2,ATP6V0A1,ATP6V1B2,ATP6V1C1,ATP6V1C2,BAIAP2,BCAR1,BMP7,BRIP1,BTG2,CACYBP,CAPN10,CRK,CTGF,DAG1,EDN1,EEF2K,EGR1,EGR2,EIF2B2,EIF6,EPM2AIP1,FBN1,FOXO1,GAB1,GCNT1,GIP,GNB1,GNB2,GNG10,GNG12,GNG5,GNG7,GRB2,GSTP1,HADH,IL6,INPPL1,INSIG2,IQGAP1,IRS1,IRS2,KL,LRP5,MARS,MAX,MGARP,NKX6-1,NPPB,NR4A1,NR4A3,PDK2,PDK4,PIK3C2A,PIK3R1,PRKAR1A,PTK2,PTPN1,PXN,RAB8A,RAP1B,RELA,SH2B2,SLC2A1,SLC34A1,SRD5A…
GO:0043534	blood vessel endothelial cell migration	1.12408e-05	0.00164997	EFNB2,EGR3,EMP2,EPHB4,ITGB1,MYH9,NR4A1,NRP1,PTK2B,SRF
GO:0035914	skeletal muscle cell differentiation	1.17942e-05	0.00171175	ASB2,ATF3,BCL9,BTG2,EGR1,EGR2,FOS,FOXN2,GTF3C5,HIVEP3,HLF,HMG20B,KLF5,LEMD2,MEF2D,PAX5,ZNF689
GO:1905000	regulation of membrane repolarization during atrial cardiac muscle cell action potential	1.22508e-05	0.00175826	FLNA
GO:0010035	response to inorganic substance	1.24028e-05	0.00176052	ACTA1,ADA,ADNP,ANK3,AOC1,APOB,APP,AQP3,ATF1,ATF2,ATF4,BAP1,BCL2,BLM,CACNA1H,CACYBP,CALM1,CASP3,CBX8,CCL19,CD9,CDH1,CDK1,CLIC4,COL18A1,CRK,DMTN,DNM2,DRD2,EDN1,EEF2K,EIF4A3,EZH2,FANCC,FOS,FOSB,FOSL1,FOXO1,GIP,GNAO1,GPI,GSS,HAAO,HDAC6,HIF1A,HNRNPD,HOMER1,IL6,IQGAP1,JUN,JUNB,KCNIP2,KCNK3,KCNMA1,MAPK8,NEDD4L,NPPB,NR4A3,PKD2,PPP1R15B,PPP3CA,PRDX2,PRDX3,PTK2B,RELA,SDC1,SELENOM,SIPA1,SLC11A2,SLC30A5,SLC3…
GO:1900024	regulation of substrate adhesion-dependent cell spreading	1.2599e-05	0.00176892	ACTN4,CARMIL1,CORO1C,CRK,DMTN,DNM2,DOCK1,FLNA,ITGB1BP1,LIMS1,MYADM,NRP1,POSTN,PTK2,RREB1
GO:2001046	positive regulation of integrin-mediated signaling pathway	1.3142e-05	0.0018059	DMTN,EMP2,FLNA
GO:0044265	cellular macromolecule catabolic process	1.30484e-05	0.00181232	ABTB1,AFG1L,AMFR,ANAPC15,ANAPC16,AP2A2,AP2S1,ARNTL,ASB2,ATXN3L,AXIN1,BAP1,BFAR,BNIP3L,BTBD1,C19orf68,C2orf40,CACUL1,CAPN2,CASP3,CDK1,CECR2,CHMP4B,CLTA,CTIF,CTNNB1,CTSL,CTSO,CUL1,CUL7,CUL9,DCP1A,DENND3,DNAJB9,DNASE1L3,EDEM1,EIF4A3,EIF4E,ENC1,ENSG00000258677,ENSG00000282246,ETF1,FBXL5,FBXO22,FBXO7,FBXW7,FZR1,GPC1,HDAC6,HNRNPD,HSP90B1,HSPA1A,HUWE1,ISG15,ITCH,KAT5,KBTBD8,KCTD10,KLHL20,KPNB1,MAD2L1,MU…
GO:0071277	cellular response to calcium ion	1.36881e-05	0.00186115	CACYBP,CLIC4,DMTN,EDN1,EEF2K,FOS,FOSB,IQGAP1,JUN,JUNB,PKD2,SYT1,WNK1,WNT5A
GO:0071241	cellular response to inorganic substance	1.39264e-05	0.00187383	ANK3,AOC1,ATF4,BLM,CACNA1H,CACYBP,CDH1,CLIC4,CRK,DMTN,DNM2,EDN1,EEF2K,EIF4A3,FOS,FOSB,FOXO1,HNRNPD,IQGAP1,JUN,JUNB,KCNK3,MAPK8,PKD2,SLC34A1,SLC41A1,SNCA,SYT1,TFAP2A,TIGAR,TNFSF4,WNK1,WNT5A
GO:0030260	entry into host cell	1.46924e-05	0.00195651	CD81,CDH1,CDHR3,CDK1,CTNNB1,CTNND1,DAG1,DPP4,EFNB2,GRB2,HSPA1A,ITCH,ITGA2,ITGAV,ITGB1,ITGB6,LDLR,MRC1,RPS27A,SELPLG,SLAMF1,SLC1A5,SLC20A2
GO:0002253	activation of immune response	1.6015e-05	0.00208955	ACTB,ACTG1,ACTR3,APOB,ARPC4,ARPC5,BAIAP2,BCAR1,BCL10,BCL2,BIRC3,CACNB3,CD38,CRK,CTSL,CUL1,DOCK1,FADD,FYB1,GRAP2,GRB2,HCK,HLA-DPB1,HSP90AA1,HSP90B1,IGLL1,IRF3,ITCH,LCP2,LIMK1,LSM14A,MALT1,MAP3K1,MAP3K7,MAPKAPK2,MATR3,MBL2,MUC16,MYO10,MYO1G,NCKAP1,NFATC2,NFKBIA,NR4A3,PDE4D,PIK3R1,PLCG2,PSMA4,PSMA6,PSMD5,PSPC1,PTK2,RBCK1,RELA,RELB,RIPK2,RPS27A,RPS6KA3,SYK,TAB3,TANK,TMEM189-UBE2V1,TNFAIP3,TNFRSF21,TR…
GO:0002753	cytoplasmic pattern recognition receptor signaling pathway	1.58711e-05	0.0020919	IRF3,ITCH,LSM14A,MAP3K7,NFKBIA,RELA,RIPK2,RPS27A,TAB3,TMEM189-UBE2V1,TNFAIP3
GO:0046683	response to organophosphorus	1.67592e-05	0.00216478	APP,CFTR,CRLS1,DMTN,DUOX1,EEF2K,EZR,FOS,FOSB,FOSL1,HSP90B1,JUN,JUNB,MMP19,P2RX2,P2RX4,PANX1,PDE2A,PIK3CG,PKD2,PTK2B,RAP1B,RELA,RFC3,SDC1,SLC8A1,ZFP36L1
GO:0038066	p38MAPK cascade	1.70882e-05	0.00218543	MAPK14,MAPKAPK2,ZFP36L1
GO:0002431	Fc receptor mediated stimulatory signaling pathway	1.77508e-05	0.00224792	ACTB,ACTG1,ACTR3,ARPC4,ARPC5,BAIAP2,CRK,DOCK1,GRB2,HCK,HSP90AA1,LIMK1,MYO10,MYO1G,NCKAP1,NR4A3,PIK3R1,PLCG2,PTK2,SYK,VAV2,VAV3
GO:1901224	positive regulation of NIK/NF-kappaB signaling	1.80596e-05	0.00226481	ACTN4,APP,CARD14,COPS8,LIMS1,MALT1,MAP3K7,RELA,SASH1,TNFSF15
GO:0050778	positive regulation of immune response	2.17976e-05	0.0027073	ACTB,ACTG1,ACTR3,ADA,ADAM8,ADORA2B,APOB,ARPC4,ARPC5,BAIAP2,BCAR1,BCL10,BCL2,BIRC3,CACNB3,CCL19,CD38,CNR1,CRK,CTSL,CUL1,DOCK1,FADD,FYB1,FZD5,GAB2,GRAP2,GRB2,HCK,HK1,HLA-DPB1,HLX,HSP90AA1,HSP90B1,IGLL1,IL6,IL6ST,IRF3,ITCH,LCP2,LIMK1,LSM14A,MALT1,MAP3K1,MAP3K7,MAPK14,MAPKAPK2,MATR3,MBL2,MUC16,MYO10,MYO1G,NCKAP1,NFATC2,NFKBIA,NR4A3,PDE4D,PIK3R1,PLCG2,PSMA4,PSMA6,PSMD5,PSPC1,PTK2,RARA,RASGRP1,RBCK1,RE…
GO:0055001	muscle cell development	2.2826e-05	0.00280804	ACTA1,ACTG1,ATG5,AXIN1,BMP10,CDK1,FHL2,HOMER1,ITGB1,KIAA1161,LEF1,LMNA,LMOD1,NEBL,NFATC2,NPPB,P2RX2,PDLIM5,PITX2,PPP3CA,PRKAR1A,SDC1,SELENON,SGCG,SKI,SLC8A1,SRF,TBX3,TPM1,WDR1
GO:0045214	sarcomere organization	2.32265e-05	0.00283034	ACTG1,BMP10,ITGB1,PRKAR1A,SRF,TPM1,WDR1
GO:0007599	hemostasis	2.52148e-05	0.00298807	ACTB,ACTG1,BLOC1S4,CAPZB,CARMIL1,CD9,CLEC1B,CSRP1,DGKG,DGKH,DOCK1,DOCK9,EHD1,EHD2,F3,FLNA,FZD6,GNA11,GNA14,GNAQ,GNB1,GPI,HMG20B,IL6,ITGA2,ITPR1,LCP2,LNPK,MAFK,MYH9,MYL12A,MYL9,P2RX2,P2RX4,P2RY1,PDGFC,PIK3CG,PIK3R1,PLAU,PLCG2,PRKAR1A,PRKCH,RAD51B,RAP2B,RCOR1,SH2B2,SRF,SYK,VAV2,VAV3,VCL,YWHAZ
GO:0001701	in utero embryonic development	2.47905e-05	0.0029927	ADA,APOB,BMP2,BMP7,C2CD3,CAPN2,CCNB1IP1,CEBPB,CTNNB1,CYR61,DNAJB6,E2F8,EDN1,ELL,EPAS1,ERCC2,FGFR2,FOSL1,FUT8,FZD5,GLI3,GPI,GRB2,GRHL2,HEG1,HIF1A,HOPX,HS6ST1,ITGB1,JUNB,LATS1,LEF1,MAP2K1,MBNL1,MED21,MYH9,MYO1E,NR2F2,PDGFB,PITX2,PKD2,RBPJ,RIC8A,SALL4,SF3B6,SNAI1,SOX6,SP3,SRF,TAF8,TANC2,TBX3,TPM1,ZFAND5,ZFP36L1
GO:0060710	chorio-allantoic fusion	2.5087e-05	0.00300045	BMP7,CYR61,DNAJB6,LEF1,ZFP36L1
GO:0038096	Fc-gamma receptor signaling pathway involved in phagocytosis	2.61982e-05	0.00304867	ACTB,ACTG1,ACTR3,ARPC4,ARPC5,BAIAP2,CRK,DOCK1,GRB2,HCK,HSP90AA1,LIMK1,MYO10,MYO1G,NCKAP1,PIK3R1,PLCG2,PTK2,SYK,VAV2,VAV3
GO:0002684	positive regulation of immune system process	2.60778e-05	0.00306225	ACTB,ACTG1,ACTR3,ADA,ADAM8,ADORA2B,APOB,APP,AQP3,ARPC4,ARPC5,BAIAP2,BCAR1,BCL10,BCL2,BCL6,BIRC3,CACNB3,CCL19,CCL20,CCL21,CCR1,CD274,CD300A,CD38,CD81,CD83,CDKN1A,CNR1,CREB3,CRK,CTNNBIP1,CTSL,CUL1,DOCK1,DPP4,DUSP10,EDN1,EDN2,EFNB2,FADD,FOS,FYB1,FZD5,GAB2,GLI3,GPI,GRAP2,GRB2,HCK,HIF1A,HK1,HLA-DPB1,HLX,HOXA5,HSP90AA1,HSP90B1,HSPA1A,IGLL1,IL6,IL6ST,INHBA,IRF3,IRS2,ISG15,ITCH,ITGA2,JUN,KITLG,LCP2,LEF1,…
GO:0030239	myofibril assembly	2.73088e-05	0.00314954	ACTA1,ACTG1,BMP10,ITGB1,LMOD1,NEBL,PRKAR1A,SRF,TPM1,WDR1
GO:0019320	hexose catabolic process	2.87012e-05	0.00328083	ALDOA,FUT10,FUT5,FUT8,GPI,HK1,HK2,LRP5,PFKP,TKTL1
GO:0071560	cellular response to transforming growth factor beta stimulus	2.98694e-05	0.00338442	CDH5,CGN,CLEC3B,COL4A2,CRK,EDN1,FBN1,FERMT2,FGFR2,FOS,FURIN,FUT8,GCNT2,JUN,LIMS1,MAP3K7,MTMR4,PDE2A,PDGFB,POSTN,PTK2,PXN,RPS27A,SKI,SMAD7,SMAD9,SOX6,SOX9,STK16,TGFB2,TGFBR3,USP9X,WNT4,WNT5A,WNT7A,ZFP36L1,ZFP36L2,ZYX
GO:0038094	Fc-gamma receptor signaling pathway	3.09323e-05	0.00338603	ACTB,ACTG1,ACTR3,ARPC4,ARPC5,BAIAP2,CRK,DOCK1,GRB2,HCK,HSP90AA1,LIMK1,MYO10,MYO1G,NCKAP1,PIK3R1,PLCG2,PTK2,SYK,VAV2,VAV3
GO:0002576	platelet degranulation	3.05551e-05	0.00340242	ACTN1,ACTN4,ALDOA,APP,CALM1,CD9,CHID1,CLEC3B,CYB5R1,DMTN,ENDOD1,FLNA,OLA1,PCDH7,PDGFB,SYK,TGFB2,THBS1,TIMP3,TMX3,VCL,WDR1
GO:0002263	cell activation involved in immune response	3.0848e-05	0.00340567	ADA,ADA2,ADAM8,AGL,ALDOA,ANXA2,ANXA3,AOC1,AP2A2,APBB1IP,APP,ARHGAP45,ARHGAP9,ARPC5,ATP6V0A1,ATP8B4,B4GALT1,C8orf4,CAB39,CAP1,CD300A,CD44,CD53,CD93,CHIT1,CLEC12A,CMTM6,CNN2,COTL1,CPPED1,CRISPLD2,CSNK2B,CXCR1,CYSTM1,DDOST,DEGS1,DYNC1H1,EEF1A1,FOXP1,FTH1,GNS,GPI,GSTP1,HSP90AA1,HSPA1A,HSPA8,HUWE1,IL6,IQGAP1,ITGAV,JUP,KCMF1,KPNB1,LAMTOR3,LEF1,MAPK14,METTL7A,MGST1,MLEC,NR4A3,OSTF1,PIK3CG,PLAU,PLCG2,PLD…
GO:0006402	mRNA catabolic process	3.04639e-05	0.00342175	CTIF,DCP1A,EIF4A3,EIF4E,ENSG00000282246,ETF1,HSPA1A,NUDT16,PAPD5,PARN,PELO,PPP2CA,PPP2R2A,PYM1,RNH1,RPL10,RPL10A,RPL18,RPL21,RPL3,RPL32,RPS27A,UPF2,ZCCHC6,ZFP36L1,ZFP36L2
GO:0002443	leukocyte mediated immunity	3.16487e-05	0.00343535	ADA2,ADAM8,AGL,ALDOA,ANXA2,ANXA3,AOC1,AP2A2,ARHGAP45,ARHGAP9,ARPC5,ATP6V0A1,ATP8B4,B4GALT1,BCL10,CAB39,CAP1,CD300A,CD44,CD53,CD93,CHIT1,CLEC12A,CMTM6,CNN2,COTL1,CPPED1,CRISPLD2,CSNK2B,CXCR1,CYSTM1,DDOST,DEGS1,DYNC1H1,EEF1A1,EMP2,FTH1,GNS,GPI,GSTP1,HSP90AA1,HSPA1A,HSPA8,HUWE1,IGLL1,IL31RA,IL6,IQGAP1,ITGAV,JUP,KCMF1,KDM5D,KPNB1,LAMTOR3,MAPK14,MBL2,METTL7A,MGST1,MLEC,MYO1G,NR4A3,OSTF1,PIK3CG,PLAU,PL…
GO:0035994	response to muscle stretch	3.23616e-05	0.00348345	EDN1,FOS,GPI,JUN,MAPK14,NFKBIA,RELA,SLC8A1
GO:0000302	response to reactive oxygen species	3.39096e-05	0.00361992	ADA,BCL2,CAMKK2,CASP3,CBX8,CCL19,CDK1,CRK,DNM2,EDN1,EZH2,FANCC,FOS,FOSL1,FOXO1,GNAO1,GSTP1,HDAC6,HNRNPD,IL6,JUN,MAPK8,NR4A3,PDK2,PKD2,PPP1R15B,PRDX2,PRDX3,PTK2B,PXN,RELA,SDC1,SLC8A1,TNFAIP3,TPM1,TRPA1,UCP3
GO:0000956	nuclear-transcribed mRNA catabolic process	4.0155e-05	0.00425149	CTIF,DCP1A,EIF4A3,EIF4E,ENSG00000282246,ETF1,PAPD5,PARN,PELO,PPP2CA,PPP2R2A,PYM1,RPL10,RPL10A,RPL18,RPL21,RPL3,RPL32,RPS27A,UPF2,ZCCHC6,ZFP36L1,ZFP36L2
GO:0006970	response to osmotic stress	4.18184e-05	0.00439161	ATF2,BDKRB2,CAB39,CASP3,HNMT,ITGA2,KCNMA1,LRRC8A,OSR1,PKD2,PTK2B,RELB,SERPINB6,SLC12A2,SLC2A1,SST,STK39,ZFP36L1
GO:0051592	response to calcium ion	4.23341e-05	0.00440992	AQP3,CACYBP,CALM1,CLIC4,DMTN,EDN1,EEF2K,FOS,FOSB,HNRNPD,HOMER1,IL6,IQGAP1,JUN,JUNB,KCNIP2,KCNMA1,NPPB,PKD2,PPP3CA,PTK2B,SDC1,SYT1,THBS1,WNK1,WNT5A
GO:0034655	nucleobase-containing compound catabolic process	4.34893e-05	0.004494	ADA,ADA2,AHCY,CASP3,CECR2,CTIF,DCP1A,DNASE1L3,DPYD,EIF4A3,EIF4E,ENSG00000282246,ENTPD5,ETF1,HINT1,HNRNPD,HSPA1A,KPNB1,MUS81,NUDT16,NUDT18,NUDT4,PAPD5,PARN,PDE2A,PDE4D,PDE7B,PDE9A,PELO,PPP1R8,PPP2CA,PPP2R2A,PYM1,RNH1,RPL10,RPL10A,RPL18,RPL21,RPL3,RPL32,RPS27A,SETMAR,SND1,SPO11,TYMP,UPF2,XDH,ZCCHC6,ZFP36L1,ZFP36L2
GO:0030216	keratinocyte differentiation	4.41367e-05	0.00452472	CASP3,CDH3,CLIC4,DSC2,DSC3,DSG2,FLNB,FOSL2,FURIN,JUP,KAZN,KRT31,KRT37,KRT7,KRT80,KRT86,KRTAP15-1,KRTAP19-1,KRTAP19-8,LATS1,LCE5A,MAP2K1,PALLD,RBPJ,SPRR2F,SPRR2G,TP63,WNT5A
GO:0006401	RNA catabolic process	4.49944e-05	0.00454057	CTIF,DCP1A,EIF4A3,EIF4E,ENSG00000282246,ETF1,HNRNPD,HSPA1A,NUDT16,PAPD5,PARN,PELO,PPP1R8,PPP2CA,PPP2R2A,PYM1,RNH1,RPL10,RPL10A,RPL18,RPL21,RPL3,RPL32,RPS27A,SND1,UPF2,ZCCHC6,ZFP36L1,ZFP36L2
GO:0097403	cellular response to raffinose	4.49341e-05	0.00457019	ZFP36L1
GO:0002429	immune response-activating cell surface receptor signaling pathway	4.76003e-05	0.00472964	ACTB,ACTG1,ACTR3,ARPC4,ARPC5,BAIAP2,BCAR1,BCL10,BCL2,CACNB3,CD38,CRK,CUL1,DOCK1,FYB1,GRAP2,GRB2,HCK,HLA-DPB1,HSP90AA1,IGLL1,LCP2,LIMK1,MALT1,MAP3K7,MUC16,MYO10,MYO1G,NCKAP1,NFATC2,NFKBIA,NR4A3,PDE4D,PIK3R1,PLCG2,PSMA4,PSMA6,PSMD5,PTK2,RBCK1,RELA,RELB,RIPK2,RPS27A,SYK,TAB3,TMEM189-UBE2V1,TNFRSF21,VAV2,VAV3
GO:1904582	positive regulation of intracellular mRNA localization	4.74619e-05	0.00475244	ZFP36L1
GO:0051090	regulation of sequence-specific DNA binding transcription factor activity	4.91184e-05	0.00484323	ADAM8,ADGRF1,ANXA3,APP,ARHGEF5,ARID5B,ATF2,BCL10,BHLHE40,BMP7,CACTIN,CARD14,CARD8,COMMD7,CRTC3,CTNNB1,CTNNBIP1,EDN1,EPHA5,ERBIN,EZH2,FLNA,FOS,FOSL1,FZD6,GFI1,HCK,HSPA1A,ID3,IL1RAP,IL6,ITCH,JUN,JUP,LRP5,MALT1,MAP3K7,MAPK14,MAPK8,MSX2,NEUROD1,NFKBIA,NKX6-1,PIAS4,PIM1,PPP3CA,PRDX3,PRKCH,PSMA6,RBCK1,RELA,RIPK2,RNF25,RPS27A,SGK1,SGK3,SIK1,SMAD7,SRF,STK36,SYK,TAB3,TCF7L2,TMEM189-UBE2V1,TNFAIP3,TNFSF18,…
GO:0060674	placenta blood vessel development	5.11547e-05	0.0050058	ARID1A,CYR61,FOSL1,FZD5,HS6ST1,JUNB,MAP2K1,NR2F2,PKD2,RBPJ
GO:0051764	actin crosslink formation	6.16803e-05	0.00585827	ACTN1,BAIAP2,FLNA,PLS1
GO:0042789	mRNA transcription from RNA polymerase II promoter	6.15031e-05	0.0058847	ATF4,FLNA,HIF1A,SRF
GO:0009299	mRNA transcription	6.28969e-05	0.00588724	ATF4,FLNA,HIF1A,PPARD,SRF
GO:0071248	cellular response to metal ion	6.25021e-05	0.00589299	ANK3,AOC1,ATF4,CACNA1H,CACYBP,CDH1,CLIC4,DMTN,EDN1,EEF2K,FOS,FOSB,IQGAP1,JUN,JUNB,KCNK3,MAPK8,PKD2,SLC34A1,SLC41A1,SNCA,SYT1,TFAP2A,TIGAR,WNK1,WNT5A
GO:0045736	negative regulation of cyclin-dependent protein serine/threonine kinase activity	6.1501e-05	0.00592842	CASP3,CDKN1A,FBXO7,HEXIM2,INCA1,LATS1,NR2F2,TNFAIP3
GO:0030099	myeloid cell differentiation	6.38352e-05	0.00593208	ACTN1,ANXA2,APP,BCL6,CASP3,CCL19,CLEC1B,CTNNB1,DMTN,EPAS1,ERCC2,FOXP1,GAB2,HSPA9,IKZF1,IL31RA,INHBA,JMJD6,JUN,JUNB,LEF1,LRRK1,MAPK14,MYH9,PKNOX1,PRDX3,RBPJ,RELB,SLC11A2,SOX6,SP3,SRF,TGFBR3,WDR1
GO:1901222	regulation of NIK/NF-kappaB signaling	6.10996e-05	0.00593401	ACTN4,ADIPOR1,APP,CARD14,COPS8,LIMS1,MALT1,MAP3K7,RELA,SASH1,TNFSF15
GO:0002366	leukocyte activation involved in immune response	6.65725e-05	0.00614226	ADA,ADA2,ADAM8,AGL,ALDOA,ANXA2,ANXA3,AOC1,AP2A2,APBB1IP,ARHGAP45,ARHGAP9,ARPC5,ATP6V0A1,ATP8B4,B4GALT1,CAB39,CAP1,CD300A,CD44,CD53,CD93,CHIT1,CLEC12A,CMTM6,CNN2,COTL1,CPPED1,CRISPLD2,CSNK2B,CXCR1,CYSTM1,DDOST,DEGS1,DYNC1H1,EEF1A1,FOXP1,FTH1,GNS,GPI,GSTP1,HSP90AA1,HSPA1A,HSPA8,HUWE1,IL6,IQGAP1,ITGAV,JUP,KCMF1,KPNB1,LAMTOR3,LEF1,MAPK14,METTL7A,MGST1,MLEC,NR4A3,OSTF1,PIK3CG,PLAU,PLCG2,PLD1,PLEKHO2,P…
GO:0042762	regulation of sulfur metabolic process	6.85328e-05	0.00627829	COMT,CTNNB1,DLAT,DLD,PDHB,PDHX,PDK2,PDK4,PXYLP1,SNCA,TCF7L2
GO:0050878	regulation of body fluid levels	7.27237e-05	0.0066153	ACTB,ACTG1,ADA,ADCY6,ADCY7,AGR2,ANXA2,AQP3,ATG5,BLOC1S4,CAPZB,CARMIL1,CD9,CFTR,CHRM3,CLDN4,CLEC1B,CSRP1,DDR1,DGKG,DGKH,DMTN,DOCK1,DOCK9,DRD2,EDN1,EHD1,EHD2,EMP2,F3,FLNA,FOXB1,FZD6,GJA5,GNA11,GNA14,GNAQ,GNB1,GPI,HEG1,HIF1A,HK2,HMG20B,IL6,ITGA2,ITPR1,LBH,LCP2,LNPK,MAFK,MYH9,MYL12A,MYL9,NPPB,NPR3,P2RX2,P2RX4,P2RY1,PDGFB,PDGFC,PIK3CG,PIK3R1,PLAU,PLCG2,PRKAR1A,PRKCH,RAB11A,RAD51B,RAP2B,RCOR1,SCNN1A,SH…
GO:0014902	myotube differentiation	7.90447e-05	0.00709042	ACTA1,ADAM12,BARX2,BCL9,CACNA1H,CAPN2,HOMER1,KIAA1161,MYH9,NFATC2,P2RX2,PITX2,PLEKHO1,PPP3CA,SELENON,SKI,TANC1
GO:0051591	response to cAMP	7.96671e-05	0.00709697	APP,CFTR,DMTN,DUOX1,EEF2K,EZR,FOS,FOSB,FOSL1,JUN,JUNB,MMP19,PIK3CG,PKD2,PTK2B,RAP1B,RELA,SDC1,SLC8A1,ZFP36L1
GO:0031086	nuclear-transcribed mRNA catabolic process, deadenylation-independent decay	8.03536e-05	0.00710909	DCP1A,ZFP36L1
GO:0071363	cellular response to growth factor stimulus	7.87114e-05	0.0071099	APP,BAIAP2,BCAR1,BMP10,BMP2,BMP7,BMPR1B,CASP3,CD44,CDH5,CGN,CLEC3B,COL4A2,CRK,CTGF,CTNNB1,EDN1,EEF1A1,EEF2K,EGR1,EGR3,EHD1,EIF4A3,FAT4,FBN1,FERMT2,FGF1,FGF12,FGF19,FGF3,FGF4,FGF7,FGFBP1,FGFR2,FOS,FSTL1,FURIN,FUT8,GAB1,GAS1,GCLM,GCNT2,GDF6,GRB2,GREM2,GSTP1,HAP1,IL6,IQGAP1,ITGB1BP1,JUN,KIF16B,KIF1B,KL,LEF1,LIMS1,MAP3K7,MAPK14,MAPKAPK2,MARS,MEGF8,MICALL1,MSX2,MTMR4,NGF,NGFR,NR4A1,NRP1,NTRK3,PDE2A,PD…
GO:0046365	monosaccharide catabolic process	8.12694e-05	0.0071412	ALDOA,FUT10,FUT5,FUT8,GPI,HK1,HK2,LRP5,PFKP,RBKS,TKTL1
GO:0042692	muscle cell differentiation	8.45451e-05	0.00737884	ACTA1,ACTG1,ADAM12,ARID1A,ASB2,ATG5,AXIN1,BARX2,BCL9,BMP10,BMP2,CACNA1H,CACYBP,CAPN2,CDK1,CTNNB1,EPAS1,EPC1,FHL2,GLMN,HOMER1,ITGB1,KIAA1161,LEF1,LMNA,LMOD1,MAPK14,MBNL1,MKL2,MYH9,NEBL,NFATC2,NPPB,NRG1,P2RX2,PDLIM5,PITX2,PLEKHO1,PPP3CA,PRKAR1A,RARA,RBPJ,SDC1,SELENON,SGCG,SIK1,SKI,SLC8A1,SMARCD3,SOX6,SOX9,SRF,TANC1,TBX3,TCF7L2,TPM1,WDR1,WNT4
GO:0032480	negative regulation of type I interferon production	8.64744e-05	0.00749658	CACTIN,IRF3,ISG15,ITCH,NMI,PTPRS,RELB,RNF216,RPS27A,TNFAIP3,TRAF3
GO:1901652	response to peptide	8.90363e-05	0.00766721	ADCY6,ADCY7,AKT2,APP,ATP6V0A1,ATP6V1B2,ATP6V1C1,ATP6V1C2,BAIAP2,BCAR1,BMP7,BRIP1,BTG2,CACNA1A,CACNA2D1,CACYBP,CAPN10,CRK,CTGF,DAG1,EDN1,EEF2K,EGR1,EGR2,EIF2B2,EIF6,EPM2AIP1,ERBIN,FBN1,FOXO1,GAB1,GCNT1,GIP,GNB1,GNB2,GNG10,GNG12,GNG5,GNG7,GRB2,GSTP1,HADH,IL6,INPPL1,INSIG2,IQGAP1,IRS1,IRS2,KL,KLF3,KLF5,LRP5,MAPK14,MARS,MAX,MGARP,NFKBIA,NGFR,NKX6-1,NPPB,NR4A1,NR4A3,PDK2,PDK4,PIK3C2A,PIK3R1,PRKAR1A,PT…
GO:0033627	cell adhesion mediated by integrin	9.02275e-05	0.00771833	FBN1,ITGA2,ITGA6,ITGAV,ITGB1,ITGB6
GO:0042060	wound healing	9.47396e-05	0.00805099	ACTB,ACTG1,ADIPOR2,B4GALT1,BCL9,BLOC1S4,CAPZB,CARMIL1,CASP3,CCL20,CCM2L,CD44,CD9,CDH3,CELSR1,CLEC1B,CSRP1,CYR61,DAG1,DCBLD2,DCN,DDR1,DGKG,DGKH,DOCK1,DOCK9,EHD1,EHD2,EPB41L4B,EPPK1,EZH2,F3,FGFR2,FLNA,FUT10,FZD6,GLI3,GNA11,GNA14,GNAQ,GNB1,HIF1A,HMG20B,IL24,IL6,ITGA2,ITPR1,LCP2,LNPK,MAFK,MAPK14,MSX2,MYH9,MYL12A,MYL9,NINJ2,NRG1,P2RX2,P2RX4,P2RY1,PDGFC,PIK3CG,PIK3R1,PLAU,PLCG2,POSTN,PPARD,PRKAR1A,PRKC…
GO:0045657	positive regulation of monocyte differentiation	9.72111e-05	0.00820703	CTNNBIP1,JUN,ZFP36L1
GO:0003342	proepicardium development	9.99221e-05	0.00822098	ZFP36L1
GO:0007517	muscle organ development	9.96684e-05	0.00825267	ACTA1,ARID5B,ASB2,ATF3,BASP1,BCL9,BMP10,BMP2,BTG2,BVES,CACNA1H,CCM2L,CHD2,CNTFR,COL6A3,DCN,EGR1,EGR2,EGR3,FGFR2,FLNB,FOS,FOXK1,FOXN2,GPCPD1,GTF3C5,HEG1,HIVEP3,HLF,HLX,HMG20B,HOMER1,HOXD10,ID3,KIAA1161,KLF5,LEMD2,MAPK14,MEF2D,MKL2,MRAS,MYL6,MYLPF,NR2F2,NRG1,P2RX2,PAX5,PITX2,PPP3CA,PRR14,RBPJ,SELENON,SGCG,SKI,SMAD7,SMTN,SOX6,TAGLN,TGFB2,TGFBR3,TPM1,WNT5A,ZBTB18,ZNF689
GO:1905176	positive regulation of vascular smooth muscle cell dedifferentiation	9.90349e-05	0.00830671	PDGFB
GO:0072255	metanephric glomerular mesangial cell development	9.90349e-05	0.00830671	PDGFB
GO:0045647	negative regulation of erythrocyte differentiation	0.000102202	0.00835531	HOXA5,HSPA9,KLF13,ZFP36L1
GO:0046185	aldehyde catabolic process	0.000105593	0.0085247	ESD,GPI
GO:0007596	blood coagulation	0.000105003	0.00853037	ACTB,ACTG1,BLOC1S4,CAPZB,CARMIL1,CD9,CLEC1B,CSRP1,DGKG,DGKH,DOCK1,DOCK9,EHD1,EHD2,F3,FLNA,FZD6,GNA11,GNA14,GNAQ,GNB1,HMG20B,IL6,ITGA2,ITPR1,LCP2,LNPK,MAFK,MYH9,MYL12A,MYL9,P2RX2,P2RX4,P2RY1,PDGFC,PIK3CG,PIK3R1,PLAU,PLCG2,PRKAR1A,PRKCH,RAD51B,RAP2B,RCOR1,SH2B2,SRF,SYK,VAV2,VAV3,VCL,YWHAZ
GO:0050817	coagulation	0.000108027	0.00861348	ACTB,ACTG1,BLOC1S4,CAPZB,CARMIL1,CD9,CLEC1B,CSRP1,DGKG,DGKH,DOCK1,DOCK9,EHD1,EHD2,F3,FLNA,FZD6,GNA11,GNA14,GNAQ,GNB1,HMG20B,IL6,ITGA2,ITPR1,LCP2,LNPK,MAFK,MYH9,MYL12A,MYL9,P2RX2,P2RX4,P2RY1,PDGFC,PIK3CG,PIK3R1,PLAU,PLCG2,PRKAR1A,PRKCH,RAD51B,RAP2B,RCOR1,SH2B2,SRF,SYK,VAV2,VAV3,VCL,YWHAZ
GO:0035853	chromosome passenger complex localization to spindle midzone	0.000107534	0.00862741	KLHL21
GO:0016337	single organismal cell-cell adhesion	0.00011059	0.00876372	ACTB,ACTG1,ADA,APBB1IP,ATG5,BCL2,BLOC1S4,BMP7,BVES,CCL19,CCL21,CD44,CSRP1,CTNNA1,CTNNB1,CTPS1,CYR61,DDOST,DNAJB6,DPP4,DSC2,DSG2,EGR1,EZR,FADD,FLNA,FOXP1,FZD5,GCNT1,GLI3,HSH2D,IFNAR1,IL6,ITGAV,ITGB1,JMJD6,JUP,KIF13B,KIFC3,LEF1,MALT1,MYH9,MYL12A,MYL9,NCK2,NINJ2,NLGN3,PIK3CG,PKNOX1,PPP3CA,RAP2B,RELB,RHOH,RIC8A,RIPK2,SELPLG,SEMA4A,SP3,SRF,SYK,TCF7,TGFB2,TNFSF18,TNFSF4,TNFSF8,TREML2,VCL,WNT4,ZFP36L1,Z…
GO:0071559	response to transforming growth factor beta	0.000119082	0.00932232	CDH5,CGN,CLEC3B,COL4A2,CRK,EDN1,FBN1,FERMT2,FGFR2,FOS,FURIN,FUT8,GCNT2,JUN,LIMS1,MAP3K7,MTMR4,PDE2A,PDGFB,POSTN,PTK2,PXN,RPS27A,SKI,SMAD7,SMAD9,SOX6,SOX9,STK16,TGFB2,TGFBR3,USP9X,WNT4,WNT5A,WNT7A,ZFP36L1,ZFP36L2,ZYX
GO:0032570	response to progesterone	0.000118889	0.00936395	CD38,CLDN4,DSG2,FOS,FOSB,FOSL1,GPI,RELA,TGFB2,THBS1,YAP1
GO:0014074	response to purine-containing compound	0.000123818	0.00963469	ADSS,APP,CFTR,DMTN,DUOX1,EEF2K,EZR,FOS,FOSB,FOSL1,HSP90B1,IL6,JUN,JUNB,MMP19,P2RX2,P2RX4,PANX1,PDE2A,PIK3CG,PKD2,PTK2B,RAP1B,RELA,SDC1,SLC8A1,ZFP36L1
GO:0002237	response to molecule of bacterial origin	0.000125654	0.00966112	ABCA1,APOB,BCL10,BCR,CACTIN,CASP3,CCL20,CDK19,CEBPB,CNR1,COMT,DCN,DUSP10,EDN1,ERBIN,FGFR2,FOS,FOXP1,FZD5,GFI1,GNG12,GSTP1,HCK,IFNAR1,IL24,IL6,IRF3,JUN,JUNB,MALT1,MAPK14,MAPK8,MAPKAPK2,MGST1,MGST2,MRC1,NFKBIA,NGFR,NPPB,PDE4D,PLAA,PLCG2,PPARD,PRDX3,RARA,RELA,RIPK2,RPS6KA3,SNCA,TNFAIP3,TNFRSF11B,TNFRSF1A,TNFRSF21,TNFRSF6B,TNFSF4,TRIB1,WNT5A
GO:0071470	cellular response to osmotic stress	0.000125285	0.00969045	CAB39,CASP3,OSR1,PKD2,RELB,SERPINB6,SLC2A1,STK39,ZFP36L1
GO:0031589	cell-substrate adhesion	0.000129988	0.00993523	ACTN1,BCL2,BVES,CCL21,CD44,CTGF,CTNNB1,DAG1,DDR1,EMP2,FERMT2,ITGA2,ITGA6,ITGAV,ITGB1,ITGB1BP1,ITGB6,LYVE1,MKLN1,MYO1G,NID1,NRP1,PPARD,PPFIA1,PTK2B,PXN,RADIL,SRF,TECTA,THBS3,TIAM1,VCL,ZYX
