## Supplementary material for "Deciphering the evolution of the transcriptional and regulatory landscape in human placenta": Table S10

### Sheet: Sheet1
Table S10 Annotation of MER41-associated SRF peaks identified from serum-treated hTSCs
The table shows the information for genes associated with MER41-SRF peaks. Only protein_coding genes that are annotated as 1:1 orthologs between human-mouse and with TSS less than 50 kb from MER41-SRF peaks are included. Information about associated MER41 elements, SRF peak coordinate, genomic distribution, distance to gene TSS, gene annotation and DE analysis results between human and mouse plac…
Associated MER41	SRF_Chrom	SRF_Start	SRF_End	Annotation	Distance to TSS	Gene Name	Gene Description	TPM_human_placenta	TPM_mouse_placenta	log2foldChange	P_value
MER41A/MER41B	chr3	45062029	45062339	Intergenic	32041	CLEC3B	C-type lectin domain family 3 member B	819.03	0.0898765	10.4402	1.92933e-05
MER41B	chr5	128546648	128546895	Intergenic	-8526	FBN2	fibrillin 2	368.126	4.03591	6.34462	0.0087404
MER41A	chr8	17489218	17489676	Intergenic	-7641	SLC7A2	solute carrier family 7 member 2	139.301	46.601	1.56954	1
MER41B	chr3	120469741	120470255	Intergenic	-19006	FSTL1	follistatin like 1	816.996	314.135	1.37753	0.910197
MER41B	chr2	10295628	10296025	Intergenic	-7078	HPCAL1	hippocalcin like 1	104.275	40.769	1.34417	0.860061
MER41A	chr8	124450164	124450372	promoter-TSS (NM_017956)	-552	TRMT12	tRNA methyltransferase 12 homolog	14.522	5.47217	1.33075	0.918535
MER41B	chr7	74134231	74134628	Intergenic	-39927	EIF4H	eukaryotic translation initiation factor 4H	711.199	309.441	1.19927	0.961181
MER41B	chr5	126514057	126514449	Intergenic	49103	GRAMD2B	GRAM domain containing 2B	117.338	51.5857	1.17784	0.959668
MER41B	chr19	2954335	2954750	Intergenic	-9571	ZNF77	zinc finger protein 77	6.48029	3.0105	0.991613	0.959668
MER41B	chr11	77047460	77047970	Intergenic	13317	B3GNT6	UDP-GlcNAc:betaGal beta-1,3-N-acetylglucosaminyltransferase 6	0.615125	0.0898765	0.918721	1
MER41B	chr16	53419419	53419691	Intergenic	-14916	RBL2	RB transcriptional corepressor like 2	43.5928	27.8293	0.638247	1
MER41A	chr11	65709804	65710065	Intergenic	-2318	KAT5	lysine acetyltransferase 5	143.351	104.127	0.459324	1
MER41A	chr7	73791273	73791606	Intergenic	-21169	CLDN3	claudin 3	13.2987	10.9992	0.26299	1
MER41B	chr6	96520033	96520409	Intergenic	-1585	UFL1	UFM1 specific ligase 1	42.0773	42.2535	-0.00595616	1
MER41B	chr22	26568573	26568800	intron (NM_001362923, intron 1 of 7)	-3345	TPST2	tyrosylprotein sulfotransferase 2	94.0942	104.017	-0.143912	1
MER41B	chr8	8942151	8942568	Intergenic	-48729	MFHAS1	malignant fibrous histiocytoma amplified sequence 1	20.6553	27.579	-0.408477	1
MER41B	chr7	157307842	157308286	Intergenic	-28940	DNAJB6	DnaJ heat shock protein family (Hsp40) member B6	252.379	400.314	-0.664484	0.916973
MER41B	chr17	76601633	76602096	Intergenic	-16004	ST6GALNAC2	ST6 N-acetylgalactosaminide alpha-2,6-sialyltransferase 2	38.9657	66.5833	-0.765354	0.951594
MER41B	chr18	9494697	9494943	intron (NM_006788, intron 1 of 9)	19307	RALBP1	ralA binding protein 1	133.251	246.404	-0.884397	0.677774
MER41B	chr2	207772555	207772780	Intergenic	-2761	FZD5	frizzled class receptor 5	10.5189	24.6783	-1.1922	0.797015
MER41A	chr13	113381150	113381388	Intergenic	-17121	GRTP1	growth hormone regulated TBC protein 1	14.8372	43.8883	-1.53314	0.574234
